# Direct contact between iPSC-derived macrophages and hepatocytes drives reciprocal acquisition of Kupffer cell identity and hepatocyte maturation

**DOI:** 10.1101/2025.08.26.672295

**Authors:** Christopher Zhe Wei Lee, Farah Tasnim, Xiaozhong Huang, Raman Sethi, Yoohyun Song, Tatsuya Kozaki, Sebastiaan De Schepper, Nicholas Ang, Ivy Low, You Yi Hwang, Jinmiao Chen, Hanry Yu, Florent Ginhoux

**Affiliations:** Innovations in Food & Chemical Safety Programme (IFCS), A*STAR; Singapore Immunology Network, 8A Biomedical Grove, Singapore 138648, Singapore; School of Biological Sciences, Nanyang Technological University, Singapore 637551, Singapore; Institute of Bioengineering and Bioimaging, #05-01, 31 Biopolis Way, The Nanos, Singapore 138669, Singapore; Department of Physiology, Yong Loo Lin School of Medicine, National University of Singapore, MD9-04-07, 2 Medical Drive, Singapore 117593, Singapore; Bioinformatics Institute (BII), Agency for Science, Technology and Research (A*STAR), Singapore, Singapore; Institute of Molecular and Cell Biology (IMCB), Agency for Science, Technology and Research (A*STAR), Singapore, Singapore; NUS Graduate School – Integrative Sciences and Engineering Programme (ISEP), University Hall, Tan Chin Tuan Wing Level 5, #05-03, 21 Lower Kent Ridge Road, Singapore 119077, Singapore; Mechanobiology Institute, T-Labs, #05-01, 5A Engineering Drive 1, Singapore 117411, Singapore; CAMP IRG, Singapore-MIT Alliance for Research and Technology, 1 CREATE Way, Enterprise Wing, Level 4, Singapore, 138602, Singapore; Shanghai Institute of Immunology, Shanghai JiaoTong University School of Medicine, Shanghai, China; Translational Immunology Institute, SingHealth Duke-NUS Academic Medical Centre, Singapore, Singapore

**Keywords:** immune-mediated hepatotoxicity, *in vitro* liver models, co-culture, macrophages, Kupffer cells, induced pluripotent stem cells, iPSC, iMac

## Abstract

Hepatic macrophages play central roles in liver homeostasis, injury, and immune-mediated hepatotoxicity through dynamic crosstalk with hepatocytes. While monocyte-derived macrophages have been widely used in vitro, they do not fully recapitulate the biology of liver-resident Kupffer cells (KCs), which are embryonically derived and maintained locally. Recent advances suggest that induced pluripotent stem cell (iPSC)-derived macrophages (iMacs) more closely resemble embryonic macrophages and may therefore serve as a relevant platform to model KC biology.

Here, we developed a human iPSC-based co-culture system by combining iMacs with iPSC-derived hepatocytes (iHeps) derived from the same donor, enabling direct cell–cell interactions. We hypothesized that such interactions would both enhance hepatocyte maturation and promote KC-like differentiation of iMacs. Indeed, co-culture induced KC-like phenotypes in iMacs and improved functional maturation of iHeps, highlighting the importance of bidirectional cellular communication. Comparative analyses with iMacs cultured in hepatocyte-conditioned media revealed that direct contact provides additional signals beyond soluble factors in driving hepatic macrophage specialization. Functionally, this co-culture system demonstrated improved physiological relevance, particularly in modeling immune-mediated drug responses, as evidenced by enhanced cytokine production profiles upon exposure to a panel of test compounds.

Overall, this study establishes a novel human iPSC-derived platform that captures key aspects of hepatocyte–macrophage crosstalk, providing a more physiologically relevant model to investigate liver biology and assess immune-mediated drug toxicity.
