## Supplementary material for "Direct contact between iPSC-derived macrophages and hepatocytes drives reciprocal acquisition of Kupffer cell identity and hepatocyte maturation": Supp Table 3

### Sheet: Sheet0
© 2000-2021 QIAGEN. All rights reserved.
Ingenuity Canonical Pathways	-log(p-value)	Ratio	z-score	Molecules
Production of Nitric Oxide and Reactive Oxygen Species in Macrophages	3.39	0.0314	1.342	FOS,MPO,PPP2R3B,PRKCQ,RHOJ,S100A8
Leukocyte Extravasation Signaling	3.36	0.0311	2.449	BTK,CXCL12,MMP13,MMP9,PRKCQ,RAPGEF4
CXCR4 Signaling	2.78	0.0296	2	CXCL12,EGR1,FOS,PRKCQ,RHOJ
Sumoylation Pathway	2.74	0.0388	1	DNMT3A,FOS,RHOJ,SENP3
Tumor Microenvironment Pathway	2.67	0.0279	2.236	CXCL12,FOS,MMP13,MMP9,TNC
Role of IL-17A in Psoriasis	2.66	0.143	#NUM!	S100A8,S100A9
Pulmonary Healing Signaling Pathway	2.48	0.0251	2.236	CXCL12,JAG1,MMP13,MMP9,PRKCQ
IL-8 Signaling	2.37	0.0237	2.236	FOS,MMP9,MPO,PRKCQ,RHOJ
Atherosclerosis Signaling	2.36	0.0305	#NUM!	CXCL12,MMP13,MMP9,S100A8
Melatonin Degradation III	2.3	1	#NUM!	MPO
Growth Hormone Signaling	2.26	0.0423	#NUM!	FOS,IGFBP3,PRKCQ
Pulmonary Fibrosis Idiopathic Signaling Pathway	2.21	0.0184	2.449	CXCL12,EGR1,FOS,JAG1,MMP13,MMP9
Osteoarthritis Pathway	2.18	0.0214	#NUM!	JAG1,MMP13,MMP9,S100A8,S100A9
Prolactin Signaling	2.03	0.0349	#NUM!	FOS,PRKCQ,PRLR
Axonal Guidance Signaling	1.84	0.0138	#NUM!	ABLIM3,CXCL12,MMP13,MMP9,PRKCQ,ROBO1,UNC5B
Neuropathic Pain Signaling In Dorsal Horn Neurons	1.84	0.0297	#NUM!	FOS,KCNN1,PRKCQ
tRNA Charging	1.79	0.0513	#NUM!	SARS2,TARS3
Inhibition of Matrix Metalloproteases	1.79	0.0513	#NUM!	MMP13,MMP9
ILK Signaling	1.75	0.0202	#NUM!	FOS,MMP9,PPP2R3B,RHOJ
Methylmalonyl Pathway	1.7	0.25	#NUM!	PCCA
Cholecystokinin/Gastrin-mediated Signaling	1.66	0.0252	#NUM!	FOS,PRKCQ,RHOJ
Protein Citrullination	1.61	0.2	#NUM!	PADI4
Tetrahydrofolate Salvage from 5,10-methenyltetrahydrofolate	1.61	0.2	#NUM!	MTHFD1L
2-oxobutanoate Degradation I	1.61	0.2	#NUM!	PCCA
Folate Polyglutamylation	1.61	0.2	#NUM!	MTHFD1L
UVC-Induced MAPK Signaling	1.57	0.0392	#NUM!	FOS,PRKCQ
UVB-Induced MAPK Signaling	1.55	0.0385	#NUM!	FOS,PRKCQ
p70S6K Signaling	1.54	0.0227	#NUM!	BTK,PPP2R3B,PRKCQ
Selenocysteine Biosynthesis II (Archaea and Eukaryotes)	1.53	0.167	#NUM!	SARS2
IL-12 Signaling and Production in Macrophages	1.51	0.0221	#NUM!	FOS,PRKCQ,S100A8
CSDE1 Signaling Pathway	1.49	0.0357	#NUM!	FOS,TNC
Histidine Degradation III	1.4	0.125	#NUM!	MTHFD1L
Thrombopoietin Signaling	1.4	0.0317	#NUM!	FOS,PRKCQ
Relaxin Signaling	1.36	0.0194	#NUM!	FOS,MMP9,PDE7A
Folate Transformations I	1.35	0.111	#NUM!	MTHFD1L
Colorectal Cancer Metastasis Signaling	1.32	0.0148	2	FOS,MMP13,MMP9,RHOJ
Netrin Signaling	1.29	0.0278	#NUM!	ABLIM3,UNC5B
Glioma Invasiveness Signaling	1.28	0.0274	#NUM!	MMP9,RHOJ
Gαq Signaling	1.27	0.0176	#NUM!	BTK,PRKCQ,RHOJ
VDR/RXR Activation	1.23	0.0256	#NUM!	IGFBP3,PRKCQ
Cleavage and Polyadenylation of Pre-mRNA	1.23	0.0833	#NUM!	CPSF1
IL-3 Signaling	1.22	0.0253	#NUM!	FOS,PRKCQ
Tight Junction Signaling	1.22	0.0169	#NUM!	CPSF1,FOS,PPP2R3B
Chemokine Signaling	1.21	0.025	#NUM!	CXCL12,FOS
VEGF Family Ligand-Receptor Interactions	1.18	0.0238	#NUM!	FOS,PRKCQ
Glycogen Degradation III	1.17	0.0714	#NUM!	GAA
LPS-stimulated MAPK Signaling	1.17	0.0235	#NUM!	FOS,PRKCQ
IL-17 Signaling	1.17	0.016	#NUM!	FOS,MMP13,MMP9
Granulocyte Adhesion and Diapedesis	1.16	0.0159	#NUM!	CXCL12,MMP13,MMP9
GNRH Signaling	1.15	0.0158	#NUM!	EGR1,FOS,PRKCQ
Regulation Of The Epithelial Mesenchymal Transition By Growth Factors Pathway	1.14	0.0156	#NUM!	EGR1,FOS,MMP9
Fatty Acid Activation	1.14	0.0667	#NUM!	SLC27A1
Hepatic Fibrosis / Hepatic Stellate Cell Activation	1.13	0.0155	#NUM!	IGFBP3,MMP13,MMP9
Ceramide Signaling	1.12	0.0222	#NUM!	FOS,PPP2R3B
Regulation of the Epithelial-Mesenchymal Transition Pathway	1.12	0.0154	#NUM!	EGR1,JAG1,MMP9
Chondroitin Sulfate Degradation (Metazoa)	1.11	0.0625	#NUM!	HEXD
ERBB Signaling	1.09	0.0213	#NUM!	FOS,PRKCQ
Role of Macrophages, Fibroblasts and Endothelial Cells in Rheumatoid Arthritis	1.09	0.0123	#NUM!	CXCL12,FOS,MMP13,PRKCQ
Dermatan Sulfate Degradation (Metazoa)	1.09	0.0588	#NUM!	HEXD
RAR Activation	1.08	0.0147	#NUM!	FOS,IGFBP3,PRKCQ
HIF1α Signaling	1.06	0.0144	#NUM!	MMP13,MMP9,PRKCQ
mTOR Signaling	1.04	0.0142	#NUM!	PPP2R3B,PRKCQ,RHOJ
γ-linolenate Biosynthesis II (Animals)	1.04	0.0526	#NUM!	SLC27A1
Mitochondrial L-carnitine Shuttle Pathway	1.04	0.0526	#NUM!	SLC27A1
Autophagy	1.04	0.0141	#NUM!	FOS,PPP2R3B,PRKCQ
Agranulocyte Adhesion and Diapedesis	1.03	0.014	#NUM!	CXCL12,MMP13,MMP9
ERK/MAPK Signaling	1.03	0.014	#NUM!	FOS,PPP2R3B,RAPGEF4
IGF-1 Signaling	1.02	0.0192	#NUM!	FOS,IGFBP3
CDK5 Signaling	0.951	0.0175	#NUM!	EGR1,PPP2R3B
Bladder Cancer Signaling	0.939	0.0172	#NUM!	MMP13,MMP9
Role of Tissue Factor in Cancer	0.939	0.0172	#NUM!	EGR1,MMP13
Fc Epsilon RI Signaling	0.924	0.0169	#NUM!	BTK,PRKCQ
Airway Pathology in Chronic Obstructive Pulmonary Disease	0.924	0.0169	#NUM!	MMP9,MPO
GPCR-Mediated Nutrient Sensing in Enteroendocrine Cells	0.924	0.0169	#NUM!	PRKCQ,RAPGEF4
IL-17A Signaling in Gastric Cells	0.91	0.0385	#NUM!	FOS
Renin-Angiotensin Signaling	0.903	0.0164	#NUM!	FOS,PRKCQ
LXR/RXR Activation	0.896	0.0163	#NUM!	MMP9,S100A8
IL-15 Production	0.896	0.0163	#NUM!	BTK,PTK7
14-3-3-mediated Signaling	0.873	0.0157	#NUM!	FOS,PRKCQ
GP6 Signaling Pathway	0.873	0.0157	#NUM!	BTK,PRKCQ
Role of p14/p19ARF in Tumor Suppression	0.866	0.0345	#NUM!	SENP3
G Beta Gamma Signaling	0.863	0.0155	#NUM!	BTK,PRKCQ
Sperm Motility	0.863	0.0118	#NUM!	BTK,PRKCQ,PTK7
P2Y Purigenic Receptor Signaling Pathway	0.854	0.0153	#NUM!	FOS,PRKCQ
HGF Signaling	0.848	0.0152	#NUM!	FOS,PRKCQ
Estrogen Receptor Signaling	0.83	0.00985	2	FOS,MMP13,MMP9,PRKCQ
TNFR2 Signaling	0.827	0.0312	#NUM!	FOS
Th2 Pathway	0.821	0.0146	#NUM!	JAG1,PRKCQ
Signaling by Rho Family GTPases	0.818	0.0112	#NUM!	FOS,RHOJ,SEPTIN1
Airway Inflammation in Asthma	0.815	0.0303	#NUM!	MMP9
Insulin Secretion Signaling Pathway	0.812	0.0111	#NUM!	PRKCQ,PRLR,RAPGEF4
Inhibition of Angiogenesis by TSP1	0.804	0.0294	#NUM!	MMP9
Role of JAK2 in Hormone-like Cytokine Signaling	0.804	0.0294	#NUM!	PRLR
Apelin Endothelial Signaling Pathway	0.801	0.0142	#NUM!	FOS,PRKCQ
Hepatic Fibrosis Signaling Pathway	0.796	0.00955	1	FOS,MMP13,PRKCQ,RHOJ
PI3K Signaling in B Lymphocytes	0.793	0.014	#NUM!	BTK,FOS
DNA Methylation and Transcriptional Repression Signaling	0.79	0.0286	#NUM!	DNMT3A
Fatty Acid β-oxidation I	0.78	0.0278	#NUM!	SLC27A1
Cell Cycle Regulation by BTG Family Proteins	0.77	0.027	#NUM!	PPP2R3B
Corticotropin Releasing Hormone Signaling	0.764	0.0134	#NUM!	FOS,PRKCQ
IL-17A Signaling in Fibroblasts	0.759	0.0263	#NUM!	FOS
Superpathway of Methionine Degradation	0.759	0.0263	#NUM!	PCCA
Notch Signaling	0.759	0.0263	#NUM!	JAG1
Type II Diabetes Mellitus Signaling	0.747	0.0131	#NUM!	PRKCQ,SLC27A1
Mechanisms of Viral Exit from Host Cells	0.728	0.0244	#NUM!	PRKCQ
Aryl Hydrocarbon Receptor Signaling	0.721	0.0126	#NUM!	FOS,NFIB
April Mediated Signaling	0.719	0.0238	#NUM!	FOS
B Cell Activating Factor Signaling	0.71	0.0233	#NUM!	FOS
Oncostatin M Signaling	0.71	0.0233	#NUM!	MMP13
HOTAIR Regulatory Pathway	0.706	0.0123	#NUM!	MMP13,MMP9
MIF Regulation of Innate Immunity	0.701	0.0227	#NUM!	FOS
Role of IL-17F in Allergic Inflammatory Airway Diseases	0.693	0.0222	#NUM!	MMP13
HMGB1 Signaling	0.688	0.012	#NUM!	FOS,RHOJ
tRNA Splicing	0.684	0.0217	#NUM!	PDE7A
iNOS Signaling	0.676	0.0213	#NUM!	FOS
nNOS Signaling in Neurons	0.676	0.0213	#NUM!	PRKCQ
Neuroinflammation Signaling Pathway	0.676	0.00952	#NUM!	CXCL12,FOS,MMP9
Th1 and Th2 Activation Pathway	0.67	0.0116	#NUM!	JAG1,PRKCQ
Erythropoietin Signaling Pathway	0.652	0.0113	#NUM!	FOS,PRKCQ
Cardiac β-adrenergic Signaling	0.648	0.0112	#NUM!	PDE7A,PPP2R3B
TNFR1 Signaling	0.638	0.0192	#NUM!	FOS
Dopamine-DARPP32 Feedback in cAMP Signaling	0.638	0.011	#NUM!	PPP2R3B,PRKCQ
EGF Signaling	0.616	0.0182	#NUM!	FOS
Primary Immunodeficiency Signaling	0.609	0.0179	#NUM!	BTK
Xenobiotic Metabolism CAR Signaling Pathway	0.607	0.0105	#NUM!	PPP2R3B,PRKCQ
CD27 Signaling in Lymphocytes	0.602	0.0175	#NUM!	FOS
Role of CHK Proteins in Cell Cycle Checkpoint Control	0.602	0.0175	#NUM!	PPP2R3B
Role of IL-17A in Arthritis	0.602	0.0175	#NUM!	MMP13
Endothelin-1 Signaling	0.6	0.0104	#NUM!	FOS,PRKCQ
Polyamine Regulation in Colon Cancer	0.597	0.0172	#NUM!	FOS
Synaptic Long Term Depression	0.592	0.0103	#NUM!	PPP2R3B,PRKCQ
Adrenomedullin signaling pathway	0.578	0.0101	#NUM!	FOS,KCNN1
IL-2 Signaling	0.577	0.0164	#NUM!	FOS
Semaphorin Signaling in Neurons	0.572	0.0161	#NUM!	RHOJ
Stearate Biosynthesis I (Animals)	0.565	0.0159	#NUM!	SLC27A1
G-Protein Coupled Receptor Signaling	0.559	0.00713	0.447	FOS,GPR137B,KCNN1,PDE7A,RAPGEF4
Mitotic Roles of Polo-Like Kinase	0.548	0.0152	#NUM!	PPP2R3B
Pyridoxal 5'-phosphate Salvage Pathway	0.548	0.0152	#NUM!	PRKCQ
CD40 Signaling	0.544	0.0149	#NUM!	FOS
Superpathway of Melatonin Degradation	0.544	0.0149	#NUM!	MPO
Thrombin Signaling	0.541	0.00943	#NUM!	PRKCQ,RHOJ
ERBB4 Signaling	0.538	0.0147	#NUM!	PRKCQ
IL-10 Signaling	0.517	0.0139	#NUM!	FOS
Melatonin Signaling	0.517	0.0139	#NUM!	PRKCQ
ERK5 Signaling	0.517	0.0139	#NUM!	FOS
Ephrin B Signaling	0.517	0.0139	#NUM!	CXCL12
Role of Osteoblasts, Osteoclasts and Chondrocytes in Rheumatoid Arthritis	0.509	0.00893	#NUM!	FOS,MMP13
HER-2 Signaling in Breast Cancer	0.5	0.00881	#NUM!	FOS,PRKCQ
GDNF Family Ligand-Receptor Interactions	0.498	0.0132	#NUM!	FOS
Neurotrophin/TRK Signaling	0.498	0.0132	#NUM!	FOS
Macropinocytosis Signaling	0.498	0.0132	#NUM!	PRKCQ
TREM1 Signaling	0.492	0.013	#NUM!	MPO
NF-κB Activation by Viruses	0.488	0.0128	#NUM!	PRKCQ
Toll-like Receptor Signaling	0.488	0.0128	#NUM!	FOS
IL-7 Signaling Pathway	0.488	0.0128	#NUM!	EBF1
cAMP-mediated signaling	0.485	0.00858	#NUM!	PDE7A,RAPGEF4
Thyroid Cancer Signaling	0.484	0.0127	#NUM!	FOS
Estrogen-Dependent Breast Cancer Signaling	0.484	0.0127	#NUM!	FOS
Dopamine Receptor Signaling	0.484	0.0127	#NUM!	PPP2R3B
TEC Kinase Signaling	0.48	0.00691	2	BTK,FOS,PRKCQ,RHOJ
Role of BRCA1 in DNA Damage Response	0.479	0.0125	#NUM!	ATRIP
Renal Cell Carcinoma Signaling	0.479	0.0125	#NUM!	FOS
NRF2-mediated Oxidative Stress Response	0.476	0.00844	#NUM!	FOS,PRKCQ
BEX2 Signaling Pathway	0.475	0.0123	#NUM!	PPP2R3B
JAK/STAT Signaling	0.471	0.0122	#NUM!	FOS
Cyclins and Cell Cycle Regulation	0.462	0.0119	#NUM!	PPP2R3B
Breast Cancer Regulation by Stathmin1	0.461	0.00676	2	GPR137B,MMP9,PPP2R3B,PRKCQ
FcγRIIB Signaling in B Lymphocytes	0.458	0.0118	#NUM!	BTK
HIPPO signaling	0.458	0.0118	#NUM!	PPP2R3B
PDGF Signaling	0.453	0.0116	#NUM!	FOS
Regulation Of The Epithelial Mesenchymal Transition In Development Pathway	0.45	0.0115	#NUM!	JAG1
Wound Healing Signaling Pathway	0.442	0.00794	#NUM!	FOS,MMP9
RANK Signaling in Osteoclasts	0.434	0.011	#NUM!	FOS
Actin Nucleation by ARP-WASP Complex	0.427	0.0108	#NUM!	RHOJ
Fcγ Receptor-mediated Phagocytosis in Macrophages and Monocytes	0.424	0.0106	#NUM!	PRKCQ
IL-1 Signaling	0.416	0.0104	#NUM!	FOS
TGF-β Signaling	0.416	0.0104	#NUM!	FOS
ATM Signaling	0.412	0.0103	#NUM!	PPP2R3B
B Cell Receptor Signaling	0.411	0.00636	#NUM!	BTK,EBF1,EGR1,PRKCQ
Molecular Mechanisms of Cancer	0.409	0.00671	#NUM!	FOS,PRKCQ,RHOJ
Salvage Pathways of Pyrimidine Ribonucleotides	0.409	0.0102	#NUM!	PRKCQ
UVA-Induced MAPK Signaling	0.409	0.0102	#NUM!	FOS
Apelin Cardiomyocyte Signaling Pathway	0.406	0.0101	#NUM!	PRKCQ
Virus Entry via Endocytic Pathways	0.389	0.00962	#NUM!	PRKCQ
Apoptosis Signaling	0.389	0.00962	#NUM!	PRKCQ
Opioid Signaling Pathway	0.389	0.00719	#NUM!	FOS,PRKCQ
Oxytocin Signaling Pathway	0.388	0.00717	#NUM!	FOS,PRKCQ
PD-1, PD-L1 cancer immunotherapy pathway	0.383	0.00943	#NUM!	PRKCQ
Telomerase Signaling	0.38	0.00935	#NUM!	PPP2R3B
PPAR Signaling	0.38	0.00935	#NUM!	FOS
α-Adrenergic Signaling	0.377	0.00926	#NUM!	PRKCQ
Xenobiotic Metabolism Signaling	0.369	0.0069	#NUM!	PPP2R3B,PRKCQ
Regulation of Actin-based Motility by Rho	0.354	0.00862	#NUM!	RHOJ
Neuregulin Signaling	0.351	0.00855	#NUM!	PRKCQ
MSP-RON Signaling In Macrophages Pathway	0.351	0.00855	#NUM!	FOS
Nitric Oxide Signaling in the Cardiovascular System	0.346	0.0084	#NUM!	PRKCQ
Sphingosine-1-phosphate Signaling	0.343	0.00833	#NUM!	RHOJ
Neuroprotective Role of THOP1 in Alzheimer's Disease	0.343	0.00833	#NUM!	MMP9
Th1 Pathway	0.337	0.0082	#NUM!	PRKCQ
Gαs Signaling	0.335	0.00813	#NUM!	RAPGEF4
Glioma Signaling	0.333	0.00806	#NUM!	PRKCQ
RHOA Signaling	0.333	0.00806	#NUM!	SEPTIN1
Pancreatic Adenocarcinoma Signaling	0.328	0.00794	#NUM!	MMP9
IL-6 Signaling	0.322	0.00781	#NUM!	FOS
Synaptic Long Term Potentiation	0.321	0.00775	#NUM!	PRKCQ
fMLP Signaling in Neutrophils	0.315	0.00763	#NUM!	PRKCQ
Gα12/13 Signaling	0.311	0.00752	#NUM!	BTK
GABA Receptor Signaling	0.311	0.00752	#NUM!	KCNN1
CCR3 Signaling in Eosinophils	0.306	0.00741	#NUM!	PRKCQ
Adipogenesis pathway	0.306	0.00741	#NUM!	EBF1
Role of PKR in Interferon Induction and Antiviral Response	0.305	0.00735	#NUM!	FOS
MSP-RON Signaling In Cancer Cells Pathway	0.299	0.00725	#NUM!	FOS
Xenobiotic Metabolism General Signaling Pathway	0.289	0.00699	#NUM!	PRKCQ
Cellular Effects of Sildenafil (Viagra)	0.277	0.00671	#NUM!	KCNN1
Factors Promoting Cardiogenesis in Vertebrates	0.273	0.00662	#NUM!	PRKCQ
T Cell Exhaustion Signaling Pathway	0.265	0.0053	#NUM!	FOS,PPP2R3B,PRKCQ
Role of Pattern Recognition Receptors in Recognition of Bacteria and Viruses	0.264	0.00641	#NUM!	PRKCQ
Epithelial Adherens Junction Signaling	0.262	0.00637	#NUM!	PPP2R3B
Ovarian Cancer Signaling	0.26	0.00633	#NUM!	MMP9
eNOS Signaling	0.258	0.00629	#NUM!	PRKCQ
Phagosome Maturation	0.258	0.00629	#NUM!	MPO
Inhibition of ARE-Mediated mRNA Degradation Pathway	0.255	0.00621	#NUM!	PPP2R3B
Glucocorticoid Receptor Signaling	0.251	0.00516	#NUM!	FOS,MMP13,MMP9
Aldosterone Signaling in Epithelial Cells	0.249	0.0061	#NUM!	PRKCQ
Role of NFAT in Regulation of the Immune Response	0.244	0.00509	#NUM!	BTK,FOS,PRKCQ
Androgen Signaling	0.241	0.00592	#NUM!	PRKCQ
Germ Cell-Sertoli Cell Junction Signaling	0.238	0.00585	#NUM!	RHOJ
Glioblastoma Multiforme Signaling	0.238	0.00585	#NUM!	RHOJ
WNT/β-catenin Signaling	0.235	0.00578	#NUM!	PPP2R3B
Regulation of eIF4 and p70S6K Signaling	0.225	0.00559	#NUM!	PPP2R3B
D-myo-inositol (1,4,5,6)-Tetrakisphosphate Biosynthesis	0.225	0.00559	#NUM!	PPP2R3B
D-myo-inositol (3,4,5,6)-tetrakisphosphate Biosynthesis	0.225	0.00559	#NUM!	PPP2R3B
Acute Phase Response Signaling	0.217	0.00541	#NUM!	FOS
Hepatic Cholestasis	0.208	0.00524	#NUM!	PRKCQ
3-phosphoinositide Degradation	0.208	0.00524	#NUM!	PPP2R3B
Clathrin-mediated Endocytosis Signaling	0.206	0.00518	#NUM!	S100A8
Xenobiotic Metabolism PXR Signaling Pathway	0.206	0.00518	#NUM!	PRKCQ
PPARα/RXRα Activation	0.203	0.00513	#NUM!	SLC27A1
D-myo-inositol-5-phosphate Metabolism	0.203	0.00513	#NUM!	PPP2R3B
Gap Junction Signaling	0.199	0.00505	#NUM!	PRKCQ
Natural Killer Cell Signaling	0.198	0.00503	#NUM!	PRKCQ
PI3K/AKT Signaling	0.198	0.00503	#NUM!	PPP2R3B
Neurovascular Coupling Signaling Pathway	0	0.00444	#NUM!	KCNN1
Circadian Rhythm Signaling	0	0.00376	#NUM!	PRKCQ
Huntington's Disease Signaling	0	0.00356	#NUM!	PRKCQ
LPS/IL-1 Mediated Inhibition of RXR Function	0	0.00394	#NUM!	SLC27A1
CCR5 Signaling in Macrophages	0	0.00401	#NUM!	FOS,PRKCQ
Calcium-induced T Lymphocyte Apoptosis	0	0.00217	#NUM!	PRKCQ
CTLA4 Signaling in Cytotoxic T Lymphocytes	0	0.00209	#NUM!	PPP2R3B
CD28 Signaling in T Helper Cells	0	0.00387	#NUM!	FOS,PRKCQ
Cardiac Hypertrophy Signaling	0	0.00385	#NUM!	RHOJ
ICOS-ICOSL Signaling in T Helper Cells	0	0.00197	#NUM!	PRKCQ
CREB Signaling in Neurons	0	0.00331	#NUM!	GPR137B,PRKCQ
Systemic Lupus Erythematosus Signaling	0	0.00322	#NUM!	FOS,PRPF3
CDC42 Signaling	0	0.00174	#NUM!	FOS
AMPK Signaling	0	0.00413	#NUM!	PPP2R3B
Phospholipase C Signaling	0	0.00443	#NUM!	BTK,PRKCQ,RHOJ
Protein Kinase A Signaling	0	0.00491	#NUM!	PDE7A,PRKCQ
Role of NFAT in Cardiac Hypertrophy	0	0.0045	#NUM!	PRKCQ
Regulation of IL-2 Expression in Activated and Anergic T Lymphocytes	0	0.00434	#NUM!	FOS,PRKCQ
NUR77 Signaling in T Lymphocytes	0	0.00195	#NUM!	PRKCQ
PKCθ Signaling in T Lymphocytes	0	0.00358	#NUM!	FOS,PRKCQ
RHOGDI Signaling	0	0.00465	#NUM!	RHOJ
Superpathway of Inositol Phosphate Compounds	0	0.00427	#NUM!	PPP2R3B
3-phosphoinositide Biosynthesis	0	0.00488	#NUM!	PPP2R3B
SAPK/JNK Signaling	0	0.00199	#NUM!	MAP4K5
Integrin Signaling	0	0.00469	#NUM!	RHOJ
NF-κB Signaling	0	0.00175	#NUM!	PRKCQ
T Cell Receptor Signaling	0	0.00326	#NUM!	FOS,PRKCQ
Gustation Pathway	0	0.00493	#NUM!	KCNN1
Phagosome Formation	0	0.00434	#NUM!	GPR137B,PRKCQ,RAPGEF4
Sirtuin Signaling Pathway	0	0.00342	#NUM!	ATG16L2
Cardiac Hypertrophy Signaling (Enhanced)	0	0.00369	#NUM!	PDE7A,PRKCQ
Systemic Lupus Erythematosus In T Cell Signaling Pathway	0	0.00469	#NUM!	FOS,PPP2R3B,RHOJ
Systemic Lupus Erythematosus In B Cell Signaling Pathway	0	0.00415	#NUM!	BTK,FOS,PRKCQ
Senescence Pathway	0	0.00337	#NUM!	PPP2R3B
Coronavirus Pathogenesis Pathway	0	0.00493	#NUM!	FOS
Ephrin Receptor Signaling	0	0.00498	#NUM!	CXCL12
