## Supplementary material for "Direct contact between iPSC-derived macrophages and hepatocytes drives reciprocal acquisition of Kupffer cell identity and hepatocyte maturation": Supp Table 4

### Sheet: Sheet0
© 2000-2021 QIAGEN. All rights reserved.
Ingenuity Canonical Pathways	-log(p-value)	Ratio	z-score	Molecules
Acute Phase Response Signaling	9.61	0.0919	-1.897	A2M,APOA2,APOH,C1S,FGA,FGB,FGG,FTL,HP,HPX,HRG,LBP,ORM1,RASD1,RBP4,SERPIND1,TTR
FXR/RXR Activation	8.09	0.103	#NUM!	ABCC2,APOA2,APOC3,APOH,FGA,HPX,KNG1,ORM1,RBP4,SCARB1,SLC10A1,SULT2A1,TTR
Coagulation System	6.61	0.2	-0.378	A2M,F3,FGA,FGB,FGG,KNG1,SERPIND1
LXR/RXR Activation	6.3	0.0894	-2.111	ABCA1,APOA2,APOC3,APOH,FGA,HPX,KNG1,LBP,ORM1,RBP4,TTR
Iron homeostasis signaling pathway	5.77	0.0791	#NUM!	ACO1,ACO2,ATP6V1C1,ATP6V1F,BMP2,BMP8A,BMP8B,FTL,HP,HPX,SLC40A1
PXR/RXR Activation	4.74	0.108	#NUM!	ABCC2,ALDH1A1,GSTA1,GSTA2,INSR,PAPSS2,SULT2A1
Mevalonate Pathway I	4.64	0.286	#NUM!	ACAA2,ACAT2,HMGCS1,IDI1
Superpathway of Cholesterol Biosynthesis	4.53	0.172	-2	ACAA2,ACAT2,HMGCS1,IDI1,MSMO1
Extrinsic Prothrombin Activation Pathway	4.39	0.25	#NUM!	F3,FGA,FGB,FGG
Superpathway of Geranylgeranyldiphosphate Biosynthesis I (via Mevalonate)	4.17	0.222	#NUM!	ACAA2,ACAT2,HMGCS1,IDI1
LPS/IL-1 Mediated Inhibition of RXR Function	3.97	0.0472	1.633	ABCA1,ABCC2,ALDH1A1,FABP3,GSTA1,GSTA2,HMGCS1,LBP,PAPSS2,SCARB1,SLC10A1,SULT2A1
Intrinsic Prothrombin Activation Pathway	3.74	0.119	-2	FGA,FGB,FGG,KLK13,KNG1
Ketogenesis	3.51	0.273	#NUM!	ACAA2,ACAT2,HMGCS1
Role of Tissue Factor in Cancer	3.15	0.0603	#NUM!	F2RL1,F3,FGA,FGB,FGG,GNA13,RASD1
Isoleucine Degradation I	2.84	0.167	#NUM!	ACAA2,ACADSB,ACAT2
Maturity Onset Diabetes of Young (MODY) Signaling	2.5	0.0641	#NUM!	APOA2,APOC3,APOH,INSR,KCNJ8
NRF2-mediated Oxidative Stress Response	2.47	0.038	-2	ABCC2,DNAJC15,ENC1,FTL,GSTA1,GSTA2,PRKCE,RASD1,SCARB1
Phagosome Maturation	2.37	0.044	#NUM!	ATP6V1C1,ATP6V1F,CTSA,CTSL,NAPA,TUBB4A,VPS18
Sirtuin Signaling Pathway	2.36	0.0342	-2.333	ABCA1,ACADL,ACSS2,ATG14,CPS1,DOT1L,FOXO4,GABARAPL1,LDHB,SIRT2
BMP signaling pathway	2.3	0.0575	-2	BMP2,BMP8A,BMP8B,RASD1,SMAD7
RHOA Signaling	2.29	0.0484	-1.633	CDC42EP2,CDC42EP3,GNA13,RDX,SEPTIN7,TTN
Tryptophan Degradation III (Eukaryotic)	2.28	0.107	#NUM!	ACAA2,ACAT2,KYNU
GP6 Signaling Pathway	2.24	0.0472	-2.449	COL4A3,FGA,FGB,FGG,LAMA1,PRKCE
Cancer Drug Resistance By Drug Efflux	2.2	0.069	#NUM!	ABCC2,ABCG2,FOXO4,RASD1
Ketolysis	2.17	0.2	#NUM!	ACAA2,ACAT2
Glucose and Glucose-1-phosphate Degradation	2.01	0.167	#NUM!	HKDC1,RGN
Hepatic Cholestasis	1.95	0.0366	#NUM!	ABCC2,INSR,LBP,PRKCE,SLC10A1,TNFSF10,TNFSF9
Glutathione-mediated Detoxification	1.94	0.0811	#NUM!	ANPEP,GSTA1,GSTA2
Hepatic Fibrosis / Hepatic Stellate Cell Activation	1.91	0.0361	#NUM!	A2M,COL4A3,EDN1,KLF6,LAMA1,LBP,SMAD7
Molecular Mechanisms of Cancer	1.91	0.0268	#NUM!	BAK1,BMP2,BMP8A,BMP8B,CDK7,FZD5,GNA13,IRS1,MAX,PRKCE,RASD1,SMAD7
Glutamine Biosynthesis I	1.9	1	#NUM!	GLUL
Mineralocorticoid Biosynthesis	1.88	0.143	#NUM!	GSTA1,HSD3B1
Basal Cell Carcinoma Signaling	1.88	0.0556	#NUM!	BMP2,BMP8A,BMP8B,FZD5
Actin Cytoskeleton Signaling	1.87	0.0327	-1	GNA13,IQGAP2,KNG1,LBP,RASD1,RDX,TTN,WASL
Superpathway of Citrulline Metabolism	1.82	0.133	#NUM!	CPS1,OAT
Glucocorticoid Biosynthesis	1.82	0.133	#NUM!	GSTA1,HSD3B1
Role of NANOG in Mammalian Embryonic Stem Cell Pluripotency	1.73	0.0417	#NUM!	BMP2,BMP8A,BMP8B,FZD5,RASD1
Autophagy	1.71	0.0329	-1.134	ATG14,DAPK3,GABARAPL1,INSR,IRS1,RIPK2,VPS18
Coronavirus Replication Pathway	1.71	0.0667	#NUM!	CTSL,TMPRSS2,TUBB4A
Human Embryonic Stem Cell Pluripotency	1.71	0.0361	#NUM!	BMP2,BMP8A,BMP8B,FZD5,GNA13,SMAD7
tRNA Splicing	1.69	0.0652	#NUM!	PDE5A,SMPDL3A,TDP2
TR/RXR Activation	1.65	0.0476	#NUM!	DIO1,FGA,HP,SCARB1
Xenobiotic Metabolism AHR Signaling Pathway	1.6	0.046	-2	ABCG2,ALDH1A1,GSTA1,GSTA2
Asparagine Degradation I	1.6	0.5	#NUM!	ASRGL1
Sulfate Activation for Sulfonation	1.6	0.5	#NUM!	PAPSS2
Atherosclerosis Signaling	1.59	0.0382	#NUM!	APOA2,APOC3,F3,ORM1,RBP4
Ferroptosis Signaling Pathway	1.57	0.0379	-2.236	ABCA1,DPP4,FTL,PEBP1,RASD1
Glutaryl-CoA Degradation	1.54	0.0952	#NUM!	ACAA2,ACAT2
Androgen Biosynthesis	1.54	0.0952	#NUM!	GSTA1,HSD3B1
IL-12 Signaling and Production in Macrophages	1.52	0.0368	#NUM!	APOA2,APOC3,ORM1,PRKCE,RBP4
Xenobiotic Metabolism Signaling	1.49	0.0276	#NUM!	ABCC2,ALDH1A1,FTL,GSTA1,GSTA2,PRKCE,RASD1,SULT2A1
Insulin Receptor Signaling	1.48	0.0357	-1	FOXO4,INSR,IRS1,RASD1,SGK1
TCA Cycle II (Eukaryotic)	1.47	0.087	#NUM!	ACO1,ACO2
Vitamin-C Transport	1.47	0.087	#NUM!	GLRX,SLC23A2
Xenobiotic Metabolism CAR Signaling Pathway	1.46	0.0316	-1.633	ABCC2,ALDH1A1,GSTA1,GSTA2,PRKCE,SULT2A1
Xenobiotic Metabolism General Signaling Pathway	1.44	0.035	-2.236	FTL,GSTA1,GSTA2,PRKCE,RASD1
Salvage Pathways of Pyrimidine Ribonucleotides	1.44	0.0408	-2	AK4,CDK7,PRKCE,SGK1
Ethanol Degradation IV	1.43	0.0833	#NUM!	ACSS2,ALDH1A1
Clathrin-mediated Endocytosis Signaling	1.43	0.0311	#NUM!	APOA2,APOC3,DAB2,ORM1,RBP4,WASL
Xenobiotic Metabolism PXR Signaling Pathway	1.43	0.0311	-1.633	ABCC2,ALDH1A1,GSTA1,GSTA2,PRKCE,SULT2A1
Uracil Degradation II (Reductive)	1.42	0.333	#NUM!	UPB1
Thyronamine and Iodothyronamine Metabolism	1.42	0.333	#NUM!	DIO1
Ascorbate Recycling (Cytosolic)	1.42	0.333	#NUM!	GLRX
Tetrahydrobiopterin Biosynthesis I	1.42	0.333	#NUM!	PTS
Thymine Degradation	1.42	0.333	#NUM!	UPB1
Thyroid Hormone Metabolism I (via Deiodination)	1.42	0.333	#NUM!	DIO1
Tetrahydrobiopterin Biosynthesis II	1.42	0.333	#NUM!	PTS
PPARα/RXRα Activation	1.41	0.0308	-0.447	ABCA1,ACADL,APOA2,INSR,IRS1,RASD1
SPINK1 Pancreatic Cancer Pathway	1.39	0.05	#NUM!	CTSA,F2RL1,KLK13
Apelin Liver Signaling Pathway	1.37	0.0769	#NUM!	EDN1,IRS1
Factors Promoting Cardiogenesis in Vertebrates	1.36	0.0331	-2.236	BMP2,BMP8A,BMP8B,FZD5,PRKCE
RAR Activation	1.33	0.0294	#NUM!	ALDH1A1,CDK7,PRKCE,RBP4,RDH13,SMAD7
Glutathione Redox Reactions II	1.3	0.25	#NUM!	GLRX
Arginine Degradation I (Arginase Pathway)	1.3	0.25	#NUM!	OAT
Acetate Conversion to Acetyl-CoA	1.3	0.25	#NUM!	ACSS2
HIF1α Signaling	1.3	0.0288	-2.449	ADM,EDN1,LDHB,PRKCE,RASD1,SLC2A5
Pyridoxal 5'-phosphate Salvage Pathway	1.29	0.0455	#NUM!	CDK7,PRKCE,SGK1
Growth Hormone Signaling	1.21	0.0423	#NUM!	A2M,IRS1,PRKCE
Proline Biosynthesis II (from Arginine)	1.21	0.2	#NUM!	OAT
CMP-N-acetylneuraminate Biosynthesis I (Eukaryotes)	1.21	0.2	#NUM!	CMAS
Trans, trans-farnesyl Diphosphate Biosynthesis	1.21	0.2	#NUM!	IDI1
Airway Pathology in Chronic Obstructive Pulmonary Disease	1.2	0.0339	#NUM!	ORM1,RBP4,TNFSF10,TNFSF9
ERK5 Signaling	1.2	0.0417	#NUM!	GNA13,RASD1,SGK1
G-Protein Coupled Receptor Signaling	1.19	0.02	-1.069	AVPR1A,F2RL1,FOXO4,FZD5,GNA13,GPRC5A,NPFFR2,PDE5A,PRKCE,RASD1,RGS14,SMPDL3A,TDP2,TTN
Ethanol Degradation II	1.16	0.0588	#NUM!	ACSS2,ALDH1A1
Pyrimidine Ribonucleotides Interconversion	1.14	0.0571	#NUM!	AK4,SLC25A42
Arginine Biosynthesis IV	1.13	0.167	#NUM!	OAT
Pyruvate Fermentation to Lactate	1.13	0.167	#NUM!	LDHB
Urea Cycle	1.13	0.167	#NUM!	CPS1
Arginine Degradation VI (Arginase 2 Pathway)	1.13	0.167	#NUM!	OAT
Tryptophan Degradation to 2-amino-3-carboxymuconate Semialdehyde	1.13	0.167	#NUM!	KYNU
Zymosterol Biosynthesis	1.13	0.167	#NUM!	MSMO1
Thyroid Cancer Signaling	1.1	0.038	#NUM!	INSR,IRS1,RASD1
Pyrimidine Ribonucleotides De Novo Biosynthesis	1.1	0.0541	#NUM!	AK4,SLC25A42
Complement System	1.1	0.0541	#NUM!	C1S,C8B
BEX2 Signaling Pathway	1.08	0.037	#NUM!	BAK1,PLXNC1,SWAP70
Trehalose Degradation II (Trehalase)	1.07	0.143	#NUM!	HKDC1
p70S6K Signaling	1.06	0.0303	#NUM!	F2RL1,IRS1,PRKCE,RASD1
AMPK Signaling	1.05	0.0248	#NUM!	AK4,FOXO4,GNA13,INSR,IRS1,PHLPP1
Adipogenesis pathway	1.03	0.0296	#NUM!	BMP2,CDK7,FZD5,SIRT2
LPS-stimulated MAPK Signaling	1.03	0.0353	#NUM!	LBP,PRKCE,RASD1
Mechanisms of Viral Exit from Host Cells	1.02	0.0488	#NUM!	CHMP2B,PRKCE
Prolactin Signaling	1.02	0.0349	#NUM!	IRS1,PRKCE,RASD1
Production of Nitric Oxide and Reactive Oxygen Species in Macrophages	1.01	0.0262	-2.236	APOA2,APOC3,ORM1,PRKCE,RBP4
Sphingomyelin Metabolism	1.01	0.125	#NUM!	ENPP7
Endothelin-1 Signaling	1.01	0.026	-2	EDN1,GNA13,PRKCE,PTGS1,RASD1
Retinoate Biosynthesis I	1	0.0476	#NUM!	ALDH1A1,RDH13
G Protein Signaling Mediated by Tubby	0.971	0.0455	#NUM!	GNA13,INSR
Sphingosine and Sphingosine-1-phosphate Metabolism	0.963	0.111	#NUM!	SGPP1
Citrulline Biosynthesis	0.963	0.111	#NUM!	OAT
Axonal Guidance Signaling	0.943	0.0197	#NUM!	BMP2,BMP8A,BMP8B,FZD5,GNA13,PLXNC1,PRKCE,RASD1,TUBB4A,WASL
nNOS Signaling in Neurons	0.921	0.0426	#NUM!	PRKCE,RASD1
Prostanoid Biosynthesis	0.921	0.1	#NUM!	PTGS1
TGF-β Signaling	0.91	0.0312	#NUM!	BMP2,RASD1,SMAD7
Signaling by Rho Family GTPases	0.896	0.0224	-2.236	CDC42EP2,CDC42EP3,GNA13,RDX,SEPTIN7,WASL
Type II Diabetes Mellitus Signaling	0.883	0.0261	#NUM!	ENPP7,INSR,IRS1,PRKCE
Sucrose Degradation V (Mammalian)	0.883	0.0909	#NUM!	ALDOC
GDP-glucose Biosynthesis	0.883	0.0909	#NUM!	HKDC1
Melanoma Signaling	0.879	0.04	#NUM!	MITF,RASD1
Triacylglycerol Biosynthesis	0.879	0.04	#NUM!	DGAT2,PLPP3
mTOR Signaling	0.873	0.0236	#NUM!	EIF3C,INSR,IRS1,PRKCE,RASD1
Relaxin Signaling	0.87	0.0258	#NUM!	GNA13,PDE5A,SMPDL3A,TDP2
UVC-Induced MAPK Signaling	0.863	0.0392	#NUM!	PRKCE,RASD1
Role of Pattern Recognition Receptors in Recognition of Bacteria and Viruses	0.86	0.0256	#NUM!	PRKCE,RIPK2,TNFSF10,TNFSF9
Ovarian Cancer Signaling	0.848	0.0253	#NUM!	EDN1,FZD5,PTGS1,RASD1
Apoptosis Signaling	0.836	0.0288	#NUM!	BAK1,PRKCE,RASD1
Inhibition of ARE-Mediated mRNA Degradation Pathway	0.827	0.0248	0	CNOT11,TNFSF10,TNFSF9,ZFP36
NAD biosynthesis II (from tryptophan)	0.815	0.0769	#NUM!	KYNU
Cholesterol Biosynthesis I	0.815	0.0769	#NUM!	MSMO1
γ-glutamyl Cycle	0.815	0.0769	#NUM!	ANPEP
Cholesterol Biosynthesis II (via 24,25-dihydrolanosterol)	0.815	0.0769	#NUM!	MSMO1
Cholesterol Biosynthesis III (via Desmosterol)	0.815	0.0769	#NUM!	MSMO1
UDP-N-acetyl-D-galactosamine Biosynthesis II	0.815	0.0769	#NUM!	HKDC1
Cardiac Hypertrophy Signaling (Enhanced)	0.812	0.0185	-2.646	EDN1,FZD5,GNA13,PDE5A,PRKCE,RASD1,SMPDL3A,TDP2,TNFSF10,TNFSF9
α-Adrenergic Signaling	0.801	0.0278	#NUM!	GNA13,PRKCE,RASD1
Oxidative Ethanol Degradation III	0.799	0.0357	#NUM!	ACSS2,ALDH1A1
Acyl-CoA Hydrolysis	0.785	0.0714	#NUM!	ACOT2
Hepatic Fibrosis Signaling Pathway	0.78	0.0191	-1.89	EDN1,FOXO4,FTL,FZD5,PRKCE,RASD1,SMAD7,TTN
Antioxidant Action of Vitamin C	0.77	0.0268	#NUM!	GLRX,SLC23A2,SLC2A5
Germ Cell-Sertoli Cell Junction Signaling	0.762	0.0234	#NUM!	A2M,RASD1,TUBB4A,WASL
Role of MAPK Signaling in Promoting the Pathogenesis of Influenza	0.759	0.0265	#NUM!	ATP6V1C1,ATP6V1F,RASD1
Osteoarthritis Pathway	0.75	0.0214	-1.342	BMP2,FZD5,RARRES2,RBP4,SMAD7
Neuregulin Signaling	0.73	0.0256	#NUM!	ERRFI1,PRKCE,RASD1
Erythropoietin Signaling Pathway	0.726	0.0226	0	PRKCE,RASD1,TNFSF10,TNFSF9
Thrombopoietin Signaling	0.719	0.0317	#NUM!	PRKCE,RASD1
Cardiac β-adrenergic Signaling	0.719	0.0225	#NUM!	GNA13,PDE5A,SMPDL3A,TDP2
Cholecystokinin/Gastrin-mediated Signaling	0.714	0.0252	#NUM!	GNA13,PRKCE,RASD1
Nitric Oxide Signaling in the Cardiovascular System	0.714	0.0252	#NUM!	KNG1,PDE5A,PRKCE
Neuroprotective Role of THOP1 in Alzheimer's Disease	0.708	0.025	#NUM!	DPP4,KNG1,TMPRSS2
Glutamate Receptor Signaling	0.69	0.0303	#NUM!	GLUL,SLC1A1
ERBB4 Signaling	0.67	0.0294	#NUM!	PRKCE,RASD1
Wound Healing Signaling Pathway	0.664	0.0198	-1.342	COL4A3,LAMA1,RASD1,TNFSF10,TNFSF9
Role of JAK1 and JAK3 in γc Cytokine Signaling	0.662	0.029	#NUM!	IRS1,RASD1
14-3-3-mediated Signaling	0.66	0.0236	#NUM!	PRKCE,RASD1,TUBB4A
IL-6 Signaling	0.654	0.0234	#NUM!	A2M,LBP,RASD1
G Beta Gamma Signaling	0.648	0.0233	#NUM!	GNA13,PRKCE,RASD1
3-phosphoinositide Degradation	0.648	0.0209	-2	DOT1L,MTM1,NUDT4,SGPP1
Leukocyte Extravasation Signaling	0.638	0.0207	#NUM!	CLDN19,PRKCE,RDX,WASL
fMLP Signaling in Neutrophils	0.635	0.0229	#NUM!	GNA13,PRKCE,RASD1
Pulmonary Fibrosis Idiopathic Signaling Pathway	0.629	0.0184	-1.633	COL4A3,EDN1,FOXO4,FZD5,GNA13,RASD1
HGF Signaling	0.629	0.0227	#NUM!	ETS2,PRKCE,RASD1
Valine Degradation I	0.629	0.0476	#NUM!	ACADSB
Histamine Degradation	0.629	0.0476	#NUM!	ALDH1A1
Fatty Acid α-oxidation	0.629	0.0476	#NUM!	ALDH1A1
Gα12/13 Signaling	0.622	0.0226	#NUM!	F2RL1,GNA13,RASD1
The Visual Cycle	0.611	0.0455	#NUM!	RDH13
Putrescine Degradation III	0.611	0.0455	#NUM!	ALDH1A1
CCR3 Signaling in Eosinophils	0.609	0.0222	#NUM!	GNA13,PRKCE,RASD1
Adrenomedullin signaling pathway	0.607	0.0201	#NUM!	ADM,MAX,RASD1,TTN
GDNF Family Ligand-Receptor Interactions	0.6	0.0263	#NUM!	IRS1,RASD1
Macropinocytosis Signaling	0.6	0.0263	#NUM!	PRKCE,RASD1
Cardiomyocyte Differentiation via BMP Receptors	0.593	0.0435	#NUM!	BMP2
Pyrimidine Deoxyribonucleotides De Novo Biosynthesis I	0.593	0.0435	#NUM!	AK4
RAC Signaling	0.592	0.0217	#NUM!	IQGAP2,RASD1,SH3RF1
MSP-RON Signaling In Cancer Cells Pathway	0.592	0.0217	#NUM!	ETS2,KLK13,RASD1
Insulin Secretion Signaling Pathway	0.585	0.0185	-2	INSR,KCNJ8,NAPA,PRKCE,SLC2A5
VDR/RXR Activation	0.583	0.0256	#NUM!	PRKCE,SULT2A1
NF-κB Activation by Viruses	0.583	0.0256	#NUM!	PRKCE,RASD1
Protein Kinase A Signaling	0.583	0.0172	-1.633	GNA13,PDE5A,PRKCE,PTP4A1,SMPDL3A,TDP2,TTN
IL-7 Signaling Pathway	0.583	0.0256	#NUM!	BAK1,FOXO4
Gαi Signaling	0.58	0.0214	#NUM!	GNA13,RASD1,RGS14
IL-3 Signaling	0.577	0.0253	#NUM!	PRKCE,RASD1
Sertoli Cell-Sertoli Cell Junction Signaling	0.575	0.0194	#NUM!	A2M,CLDN19,RASD1,TUBB4A
Apelin Endothelial Signaling Pathway	0.575	0.0213	#NUM!	GNA13,PRKCE,RASD1
Gluconeogenesis I	0.548	0.0385	#NUM!	ALDOC
Integrin Signaling	0.544	0.0188	#NUM!	NEDD9,RASD1,TTN,WASL
VEGF Family Ligand-Receptor Interactions	0.539	0.0238	#NUM!	PRKCE,RASD1
Tryptophan Degradation X (Mammalian, via Tryptamine)	0.535	0.037	#NUM!	ALDH1A1
Glycolysis I	0.535	0.037	#NUM!	ALDOC
PTEN Signaling	0.527	0.02	#NUM!	FOXO4,INSR,RASD1
NAD Signaling Pathway	0.521	0.0199	#NUM!	ACADL,LDHB,SIRT2
Glutathione Redox Reactions I	0.521	0.0357	#NUM!	GSTA1
Ceramide Signaling	0.499	0.0222	#NUM!	ENPP7,RASD1
Role of Osteoblasts, Osteoclasts and Chondrocytes in Rheumatoid Arthritis	0.499	0.0179	#NUM!	BMP2,BMP8A,BMP8B,FZD5
Ubiquinol-10 Biosynthesis (Eukaryotic)	0.498	0.0333	#NUM!	URAD
Neurovascular Coupling Signaling Pathway	0.495	0.0178	-2	DAGLA,KCNJ8,KNG1,PTGS1
Necroptosis Signaling Pathway	0.493	0.0191	#NUM!	GLUL,MERTK,TNFSF10
Aryl Hydrocarbon Receptor Signaling	0.484	0.0189	#NUM!	ALDH1A1,GSTA1,GSTA2
Pyroptosis Signaling Pathway	0.48	0.0215	#NUM!	GBP5,NLRP2
Actin Nucleation by ARP-WASP Complex	0.48	0.0215	#NUM!	RASD1,WASL
IL-4 Signaling	0.48	0.0215	#NUM!	IRS1,RASD1
ERBB Signaling	0.475	0.0213	#NUM!	PRKCE,RASD1
Dopamine Degradation	0.474	0.0312	#NUM!	ALDH1A1
Breast Cancer Regulation by Stathmin1	0.47	0.0152	-2.333	AVPR1A,F2RL1,FZD5,GNA13,GPRC5A,NPFFR2,PRKCE,RASD1,TUBB4A
cAMP-mediated signaling	0.465	0.0172	-1	PDE5A,RGS14,SMPDL3A,TDP2
Melanocyte Development and Pigmentation Signaling	0.462	0.0208	#NUM!	MITF,RASD1
Aldosterone Signaling in Epithelial Cells	0.461	0.0183	#NUM!	DNAJC15,PRKCE,SGK1
4-1BB Signaling in T Lymphocytes	0.453	0.0294	#NUM!	TNFSF9
Role of JAK2 in Hormone-like Cytokine Signaling	0.453	0.0294	#NUM!	IRS1
HMGB1 Signaling	0.449	0.018	#NUM!	RASD1,TNFSF10,TNFSF9
CREB Signaling in Neurons	0.444	0.0149	-2.828	AVPR1A,F2RL1,FZD5,GNA13,GPRC5A,INSR,NPFFR2,PRKCE,RASD1
IL-9 Signaling	0.442	0.0286	#NUM!	IRS1
Nucleotide Excision Repair Pathway	0.442	0.0286	#NUM!	CDK7
CXCR4 Signaling	0.44	0.0178	#NUM!	GNA13,PRKCE,RASD1
Androgen Signaling	0.44	0.0178	#NUM!	CDK7,GNA13,PRKCE
Gαq Signaling	0.437	0.0176	#NUM!	AVPR1A,GNA13,PRKCE
Fatty Acid β-oxidation I	0.433	0.0278	#NUM!	ACAA2
Interferon Signaling	0.433	0.0278	#NUM!	BAK1
Noradrenaline and Adrenaline Degradation	0.424	0.027	#NUM!	ALDH1A1
Virus Entry via Endocytic Pathways	0.419	0.0192	#NUM!	PRKCE,RASD1
Mouse Embryonic Stem Cell Pluripotency	0.419	0.0192	#NUM!	FZD5,RASD1
IGF-1 Signaling	0.419	0.0192	#NUM!	IRS1,RASD1
Phagosome Formation	0.418	0.0145	-3.162	AVPR1A,F2RL1,FZD5,GPRC5A,LBP,NPFFR2,PRKCE,RASD1,TTN,WASL
Inhibition of Matrix Metalloproteases	0.406	0.0256	#NUM!	A2M
Telomerase Signaling	0.403	0.0187	#NUM!	ETS2,RASD1
PPAR Signaling	0.403	0.0187	#NUM!	INSR,RASD1
Regulation of eIF4 and p70S6K Signaling	0.401	0.0168	#NUM!	EIF3C,IRS1,RASD1
D-myo-inositol (1,4,5,6)-Tetrakisphosphate Biosynthesis	0.401	0.0168	#NUM!	DOT1L,NUDT4,SGPP1
D-myo-inositol (3,4,5,6)-tetrakisphosphate Biosynthesis	0.401	0.0168	#NUM!	DOT1L,NUDT4,SGPP1
Thyroid Hormone Metabolism II (via Conjugation and/or Degradation)	0.398	0.025	#NUM!	DIO1
Sperm Motility	0.391	0.0157	#NUM!	GNA13,INSR,MERTK,PRKCE
Oncostatin M Signaling	0.374	0.0233	#NUM!	RASD1
IL-17 Signaling	0.373	0.016	#NUM!	RASD1,TNFSF10,TNFSF9
CDK5 Signaling	0.371	0.0175	#NUM!	LAMA1,RASD1
Serotonin Receptor Signaling	0.36	0.0222	#NUM!	PTS
MSP-RON Signaling In Macrophages Pathway	0.358	0.0171	#NUM!	KLK13,RASD1
Regulation Of The Epithelial Mesenchymal Transition By Growth Factors Pathway	0.356	0.0156	#NUM!	RASD1,TNFSF10,TNFSF9
Fc Epsilon RI Signaling	0.354	0.0169	#NUM!	PRKCE,RASD1
PAK Signaling	0.354	0.0169	#NUM!	RASD1,WASL
Role of OCT4 in Mammalian Embryonic Stem Cell Pluripotency	0.352	0.0217	#NUM!	ETS2
Retinol Biosynthesis	0.352	0.0217	#NUM!	RDH13
Synaptic Long Term Depression	0.346	0.0154	#NUM!	GNA13,PRKCE,RASD1
D-myo-inositol-5-phosphate Metabolism	0.346	0.0154	#NUM!	DOT1L,NUDT4,SGPP1
iNOS Signaling	0.345	0.0213	#NUM!	LBP
Dermatan Sulfate Biosynthesis (Late Stages)	0.345	0.0213	#NUM!	SULT2A1
nNOS Signaling in Skeletal Muscle Cells	0.338	0.0208	#NUM!	SNTB2
Apelin Muscle Signaling Pathway	0.338	0.0208	#NUM!	GNA13
Renin-Angiotensin Signaling	0.337	0.0164	#NUM!	PRKCE,RASD1
Gap Junction Signaling	0.336	0.0152	#NUM!	PRKCE,RASD1,TUBB4A
Pulmonary Healing Signaling Pathway	0.333	0.0151	#NUM!	FZD5,PRKCE,RASD1
Natural Killer Cell Signaling	0.333	0.0151	#NUM!	RASD1,TNFSF10,WASL
IL-15 Production	0.333	0.0163	#NUM!	INSR,MERTK
Glioma Signaling	0.33	0.0161	#NUM!	PRKCE,RASD1
Opioid Signaling Pathway	0.327	0.0144	#NUM!	GNA13,PRKCE,RASD1,RGS14
Ephrin Receptor Signaling	0.327	0.0149	#NUM!	GNA13,RASD1,WASL
MYC Mediated Apoptosis Signaling	0.326	0.02	#NUM!	MAX
Assembly of RNA Polymerase II Complex	0.326	0.02	#NUM!	CDK7
Chondroitin Sulfate Biosynthesis (Late Stages)	0.326	0.02	#NUM!	SULT2A1
Cell Cycle: G2/M DNA Damage Checkpoint Regulation	0.326	0.02	#NUM!	CDK7
Oxytocin Signaling Pathway	0.324	0.0143	#NUM!	GNA13,KCNJ8,PRKCE,RASD1
Reelin Signaling in Neurons	0.321	0.0159	#NUM!	APBB1,WASL
Coronavirus Pathogenesis Pathway	0.321	0.0148	#NUM!	CTSL,KNG1,TMPRSS2
Amyloid Processing	0.32	0.0196	#NUM!	PRKCE
3-phosphoinositide Biosynthesis	0.315	0.0146	#NUM!	DOT1L,NUDT4,SGPP1
UVB-Induced MAPK Signaling	0.313	0.0192	#NUM!	PRKCE
Synaptic Long Term Potentiation	0.311	0.0155	#NUM!	PRKCE,RASD1
P2Y Purigenic Receptor Signaling Pathway	0.304	0.0153	#NUM!	PRKCE,RASD1
IL-8 Signaling	0.298	0.0142	#NUM!	GNA13,PRKCE,RASD1
Thrombin Signaling	0.296	0.0142	#NUM!	GNA13,PRKCE,RASD1
Cell Cycle Control of Chromosomal Replication	0.292	0.0179	#NUM!	CDK7
ERK/MAPK Signaling	0.291	0.014	#NUM!	ETS2,PRKCE,RASD1
STAT3 Pathway	0.29	0.0148	#NUM!	INSR,RASD1
RHOGDI Signaling	0.288	0.014	#NUM!	GNA13,RDX,WASL
White Adipose Tissue Browning Pathway	0.287	0.0147	#NUM!	KLB,LDHB
CNTF Signaling	0.286	0.0175	#NUM!	RASD1
Triacylglycerol Degradation	0.286	0.0175	#NUM!	DAGLA
Senescence Pathway	0.282	0.0135	-2	ETS2,FOXO4,RASD1,SMAD7
MSP-RON Signaling Pathway	0.281	0.0172	#NUM!	KLK13
Chondroitin Sulfate Biosynthesis	0.281	0.0172	#NUM!	SULT2A1
Endometrial Cancer Signaling	0.271	0.0167	#NUM!	RASD1
Retinoic acid Mediated Apoptosis Signaling	0.271	0.0167	#NUM!	TNFSF10
Dermatan Sulfate Biosynthesis	0.271	0.0167	#NUM!	SULT2A1
PCP (Planar Cell Polarity) Pathway	0.271	0.0167	#NUM!	FZD5
IL-2 Signaling	0.266	0.0164	#NUM!	RASD1
EIF2 Signaling	0.265	0.0134	#NUM!	EIF3C,INSR,RASD1
PI3K Signaling in B Lymphocytes	0.264	0.014	#NUM!	IRS1,RASD1
HER-2 Signaling in Breast Cancer	0.258	0.0132	#NUM!	ETS2,PRKCE,RASD1
Stearate Biosynthesis I (Animals)	0.257	0.0159	#NUM!	ACOT2
WNT/Ca+ pathway	0.253	0.0156	#NUM!	FZD5
Dilated Cardiomyopathy Signaling Pathway	0.25	0.0135	#NUM!	PRKCE,TTN
Induction of Apoptosis by HIV1	0.248	0.0154	#NUM!	BAK1
ERB2-ERBB3 Signaling	0.248	0.0154	#NUM!	RASD1
Synaptogenesis Signaling Pathway	0.247	0.0127	#NUM!	NAPA,PRKCE,RASD1,WASL
Nicotine Degradation II	0.244	0.0152	#NUM!	INMT
Superpathway of Inositol Phosphate Compounds	0.242	0.0128	#NUM!	DOT1L,NUDT4,SGPP1
CD40 Signaling	0.24	0.0149	#NUM!	PTGS1
Remodeling of Epithelial Adherens Junctions	0.236	0.0147	#NUM!	TUBB4A
Cell Cycle: G1/S Checkpoint Regulation	0.236	0.0147	#NUM!	MAX
Eicosanoid Signaling	0.236	0.0147	#NUM!	PTGS1
SPINK1 General Cancer Pathway	0.232	0.0145	#NUM!	RASD1
Agrin Interactions at Neuromuscular Junction	0.228	0.0143	#NUM!	RASD1
GM-CSF Signaling	0.228	0.0143	#NUM!	RASD1
Serotonin Degradation	0.224	0.0141	#NUM!	ALDH1A1
IL-10 Signaling	0.22	0.0139	#NUM!	LBP
Melatonin Signaling	0.22	0.0139	#NUM!	PRKCE
Ephrin B Signaling	0.22	0.0139	#NUM!	GNA13
Glioma Invasiveness Signaling	0.217	0.0137	#NUM!	RASD1
Hypoxia Signaling in the Cardiovascular System	0.213	0.0135	#NUM!	EDN1
Caveolar-mediated Endocytosis Signaling	0.21	0.0133	#NUM!	INSR
Neurotrophin/TRK Signaling	0.206	0.0132	#NUM!	RASD1
TREM1 Signaling	0.203	0.013	#NUM!	NLRP2
Angiopoietin Signaling	0.203	0.013	#NUM!	RASD1
Antiproliferative Role of Somatostatin Receptor 2	0.203	0.013	#NUM!	RASD1
Role of WNT/GSK-3β Signaling in the Pathogenesis of Influenza	0.2	0.0128	#NUM!	FZD5
Toll-like Receptor Signaling	0.2	0.0128	#NUM!	LBP
Glucocorticoid Receptor Signaling	0	0.0103	#NUM!	A2M,CDK7,FGG,HP,RASD1,SGK1
Circadian Rhythm Signaling	0	0.00752	#NUM!	PRKCE,RASD1
Amyotrophic Lateral Sclerosis Signaling	0	0.0087	#NUM!	GLUL
Huntington's Disease Signaling	0	0.0107	#NUM!	NAPA,PRKCE,SGK1
Mitochondrial Dysfunction	0	0.0117	#NUM!	ACO1,ACO2
Tight Junction Signaling	0	0.0112	#NUM!	CLDN19,NAPA
Regulation of Actin-based Motility by Rho	0	0.00862	#NUM!	WASL
Fcγ Receptor-mediated Phagocytosis in Macrophages and Monocytes	0	0.0106	#NUM!	PRKCE
Role of PKR in Interferon Induction and Antiviral Response	0	0.00735	#NUM!	NLRP2
Role of NFAT in Regulation of the Immune Response	0	0.0034	#NUM!	GNA13,RASD1
FcγRIIB Signaling in B Lymphocytes	0	0.0118	#NUM!	RASD1
CCR5 Signaling in Macrophages	0	0.00401	#NUM!	GNA13,PRKCE
Calcium-induced T Lymphocyte Apoptosis	0	0.00217	#NUM!	PRKCE
IL-15 Signaling	0	0.00189	#NUM!	RASD1
Cellular Effects of Sildenafil (Viagra)	0	0.00671	#NUM!	PDE5A
Neuropathic Pain Signaling In Dorsal Horn Neurons	0	0.0099	#NUM!	PRKCE
Cardiac Hypertrophy Signaling	0	0.0115	#NUM!	GNA13,IRS1,RASD1
Corticotropin Releasing Hormone Signaling	0	0.00671	#NUM!	PRKCE
FLT3 Signaling in Hematopoietic Progenitor Cells	0	0.0125	#NUM!	RASD1
GNRH Signaling	0	0.0105	#NUM!	PRKCE,RASD1
Prostate Cancer Signaling	0	0.00893	#NUM!	RASD1
Renal Cell Carcinoma Signaling	0	0.0125	#NUM!	RASD1
Small Cell Lung Cancer Signaling	0	0.0104	#NUM!	MAX
Acute Myeloid Leukemia Signaling	0	0.011	#NUM!	RASD1
Bladder Cancer Signaling	0	0.00862	#NUM!	RASD1
Chronic Myeloid Leukemia Signaling	0	0.00935	#NUM!	RASD1
Non-Small Cell Lung Cancer Signaling	0	0.0106	#NUM!	RASD1
Colorectal Cancer Metastasis Signaling	0	0.0111	#NUM!	FZD5,GNA13,RASD1
Sphingosine-1-phosphate Signaling	0	0.00833	#NUM!	GNA13
Crosstalk between Dendritic Cells and Natural Killer Cells	0	0.011	#NUM!	TNFSF10
Systemic Lupus Erythematosus Signaling	0	0.00482	#NUM!	C8B,KNG1,RASD1
CDC42 Signaling	0	0.00522	#NUM!	CDC42EP2,IQGAP2,WASL
ILK Signaling	0	0.0101	#NUM!	BMP2,IRS1
FAK Signaling	0	0.00855	#NUM!	RASD1
Hereditary Breast Cancer Signaling	0	0.00704	#NUM!	RASD1
Phospholipase C Signaling	0	0.00591	#NUM!	GNA13,PEBP1,PRKCE,RASD1
Role of Macrophages, Fibroblasts and Endothelial Cells in Rheumatoid Arthritis	0	0.0123	#NUM!	F2RL1,FZD5,PRKCE,RASD1
Estrogen-Dependent Breast Cancer Signaling	0	0.0127	#NUM!	RASD1
Role of NFAT in Cardiac Hypertrophy	0	0.00901	#NUM!	PRKCE,RASD1
IL-1 Signaling	0	0.0104	#NUM!	GNA13
RANK Signaling in Osteoclasts	0	0.011	#NUM!	MITF
Glioblastoma Multiforme Signaling	0	0.0117	#NUM!	FZD5,RASD1
Regulation of IL-2 Expression in Activated and Anergic T Lymphocytes	0	0.00217	#NUM!	RASD1
NUR77 Signaling in T Lymphocytes	0	0.00391	#NUM!	PRKCE,TNFSF10
PKCθ Signaling in T Lymphocytes	0	0.00179	#NUM!	RASD1
Role of MAPK Signaling in the Pathogenesis of Influenza	0	0.0122	#NUM!	RASD1
Cyclins and Cell Cycle Regulation	0	0.0119	#NUM!	CDK7
Dopamine-DARPP32 Feedback in cAMP Signaling	0	0.011	#NUM!	KCNJ8,PRKCE
NGF Signaling	0	0.00847	#NUM!	RASD1
Paxillin Signaling	0	0.00926	#NUM!	RASD1
eNOS Signaling	0	0.0126	#NUM!	KNG1,PRKCE
Heparan Sulfate Biosynthesis	0	0.0116	#NUM!	SULT2A1
Heparan Sulfate Biosynthesis (Late Stages)	0	0.0127	#NUM!	SULT2A1
Epithelial Adherens Junction Signaling	0	0.00637	#NUM!	RASD1
Gαs Signaling	0	0.00813	#NUM!	GNA13
PEDF Signaling	0	0.0119	#NUM!	RASD1
Regulation of Cellular Mechanics by Calpain Protease	0	0.0112	#NUM!	RASD1
Agranulocyte Adhesion and Diapedesis	0	0.00935	#NUM!	CLDN19,RDX
Granulocyte Adhesion and Diapedesis	0	0.0106	#NUM!	CLDN19,RDX
Regulation of the Epithelial-Mesenchymal Transition Pathway	0	0.0103	#NUM!	FZD5,RASD1
TEC Kinase Signaling	0	0.00518	#NUM!	GNA13,PRKCE,TNFSF10
UVA-Induced MAPK Signaling	0	0.0102	#NUM!	RASD1
HIPPO signaling	0	0.0118	#NUM!	RASSF6
Unfolded protein response	0	0.0111	#NUM!	DNAJC15
Estrogen Receptor Signaling	0	0.00985	-1	FOXO4,GNA13,PRKCE,RASD1
SAPK/JNK Signaling	0	0.00598	#NUM!	GNA13,IRS1,RASD1
PI3K/AKT Signaling	0	0.00503	#NUM!	RASD1
Protein Ubiquitination Pathway	0	0.00727	#NUM!	DNAJC15,USP46
JAK/STAT Signaling	0	0.0122	#NUM!	RASD1
GABA Receptor Signaling	0	0.00752	#NUM!	GNA13
B Cell Receptor Signaling	0	0.00159	#NUM!	RASD1
WNT/β-catenin Signaling	0	0.00578	#NUM!	FZD5
Chemokine Signaling	0	0.0125	#NUM!	RASD1
Death Receptor Signaling	0	0.0104	#NUM!	TNFSF10
Dopamine Receptor Signaling	0	0.0127	#NUM!	PTS
p38 MAPK Signaling	0	0.00847	#NUM!	MAX
NF-κB Signaling	0	0.00702	#NUM!	BMP2,INSR,RASD1,TDP2
VEGF Signaling	0	0.0101	#NUM!	RASD1
T Cell Receptor Signaling	0	0.00163	#NUM!	RASD1
PDGF Signaling	0	0.0116	#NUM!	RASD1
GPCR-Mediated Nutrient Sensing in Enteroendocrine Cells	0	0.00847	#NUM!	PRKCE
Gustation Pathway	0	0.00493	#NUM!	KCNJ8
Th1 and Th2 Activation Pathway	0	0.00581	#NUM!	HAVCR1
Th2 Pathway	0	0.0073	#NUM!	HAVCR1
Neuroinflammation Signaling Pathway	0	0.00317	#NUM!	GLUL
NER (Nucleotide Excision Repair, Enhanced Pathway)	0	0.00971	#NUM!	CDK7
Endocannabinoid Neuronal Synapse Pathway	0	0.00671	#NUM!	DAGLA
Endocannabinoid Developing Neuron Pathway	0	0.008	#NUM!	RASD1
Endocannabinoid Cancer Inhibition Pathway	0	0.0069	#NUM!	GNA13
Apelin Adipocyte Signaling Pathway	0	0.011	#NUM!	GSTA1
Apelin Cardiomyocyte Signaling Pathway	0	0.0101	#NUM!	PRKCE
T Cell Exhaustion Signaling Pathway	0	0.00177	#NUM!	RASD1
Systemic Lupus Erythematosus In T Cell Signaling Pathway	0	0.00469	#NUM!	GNA13,RASD1,RDX
Systemic Lupus Erythematosus In B Cell Signaling Pathway	0	0.00692	-1.342	FOXO4,PRKCE,RASD1,TNFSF10,TNFSF9
Regulation Of The Epithelial Mesenchymal Transition In Development Pathway	0	0.0115	#NUM!	FZD5
Tumor Microenvironment Pathway	0	0.0112	#NUM!	FOXO4,RASD1
Calcium Signaling	0	0.00463	#NUM!	ASPH
