## Supplementary material for "Direct contact between iPSC-derived macrophages and hepatocytes drives reciprocal acquisition of Kupffer cell identity and hepatocyte maturation": Supp Table 5

### Sheet: Sheet0
© 2000-2021 QIAGEN. All rights reserved.
Ingenuity Canonical Pathways	-log(p-value)	Ratio	z-score	Molecules
LXR/RXR Activation	14.7	0.13	2	AHSG,ALB,APOA1,APOA2,APOA4,CCL2,FGA,IL1B,IL1RN,IL6,RBP4,RXRA,SERPINA1,SERPINF1,TTR,VTN
FXR/RXR Activation	12	0.111	#NUM!	AHSG,ALB,APOA1,APOA2,APOA4,FGA,IL1B,IL1RN,RBP4,RXRA,SERPINA1,SERPINF1,TTR,VTN
Acute Phase Response Signaling	11.9	0.0865	1.897	AHSG,ALB,APOA1,APOA2,FGA,FGB,FGG,IL1B,IL1RN,IL6,JUN,RASD1,RBP4,SERPINA1,SERPINF1,TTR
Atherosclerosis Signaling	9.33	0.0916	#NUM!	ALB,APOA1,APOA2,APOA4,CCL2,IL1B,IL1RN,IL6,RBP4,SERPINA1,TGFB1,TNFSF12
IL-12 Signaling and Production in Macrophages	8.02	0.0809	#NUM!	ALB,APOA1,APOA2,APOA4,JUN,PIK3C2B,RBP4,RXRA,SERPINA1,TGFB1,TLR2
Differential Regulation of Cytokine Production in Macrophages and T Helper Cells by IL-17A and IL-17F	6.68	0.278	2.236	CCL2,CCL3,CCL4,IL1B,IL6
IL-17 Signaling	6.6	0.0588	3.317	CCL2,CCL20,IL1B,IL6,JUN,PIK3C2B,RASD1,RGS16,TGFB1,TNFSF12,TNFSF9
Regulation Of The Epithelial Mesenchymal Transition By Growth Factors Pathway	6.48	0.0573	2.714	ID2,IL6,JUN,PIK3C2B,RASD1,SNAI1,TGFB1,TGFBR1,TNFSF12,TNFSF9,WWTR1
HMGB1 Signaling	6.12	0.0599	2.646	CCL2,IL1B,IL6,JUN,KAT2A,PIK3C2B,RASD1,TGFB1,TNFSF12,TNFSF9
Production of Nitric Oxide and Reactive Oxygen Species in Macrophages	5.59	0.0524	2.53	ALB,APOA1,APOA2,APOA4,JUN,PIK3C2B,PPP2R3B,RBP4,SERPINA1,TLR2
Clathrin-mediated Endocytosis Signaling	5.55	0.0518	#NUM!	ACTA1,ALB,APOA1,APOA2,APOA4,ARRB1,PICALM,PIK3C2B,RBP4,SERPINA1
Role of Tissue Factor in Cancer	5.45	0.069	#NUM!	ARRB1,FGA,FGB,FGG,HBEGF,IL1B,PIK3C2B,RASD1
Senescence Pathway	5.42	0.0404	2.53	CACNA2D4,CACNB1,IL6,JUN,PDK4,PIK3C2B,PPP2R3B,RASD1,TGFB1,TGFBR1,TLR2,ZFP36L1
Airway Pathology in Chronic Obstructive Pulmonary Disease	5.4	0.0678	#NUM!	CCL2,CCL20,IL1B,IL6,RBP4,TGFB1,TNFSF12,TNFSF9
Role of Hypercytokinemia/hyperchemokinemia in the Pathogenesis of Influenza	5.32	0.0814	2.646	CCL2,CCL3,CCL4,IFNLR1,IL1B,IL1RN,IL6
Glucocorticoid Receptor Signaling	4.89	0.0275	#NUM!	CCL2,CCL3,FGG,IFNLR1,IL1B,IL1RN,IL6,JUN,MT-ND5,PDK4,PIK3C2B,RASD1,RXRA,TGFB1,TGFBR1,TLR2
Granulocyte Adhesion and Diapedesis	4.75	0.0476	#NUM!	CCL2,CCL20,CCL3,CCL3L1,CCL4,CLDN1,FPR3,IL1B,IL1RN
PPARα/RXRα Activation	4.65	0.0462	-0.707	APOA1,APOA2,IL1B,IL6,JUN,RASD1,RXRA,TGFB1,TGFBR1
Differential Regulation of Cytokine Production in Intestinal Epithelial Cells by IL-17A and IL-17F	4.56	0.174	2	CCL2,CCL3,CCL4,IL1B
Wound Healing Signaling Pathway	4.54	0.0397	2.53	HBEGF,IL1B,IL1RN,IL6,JUN,RASD1,TGFB1,TGFBR1,TNFSF12,TNFSF9
Role of Pattern Recognition Receptors in Recognition of Bacteria and Viruses	4.51	0.0513	2	CLEC7A,IL1B,IL6,PIK3C2B,TGFB1,TLR2,TNFSF12,TNFSF9
Agranulocyte Adhesion and Diapedesis	4.33	0.0421	#NUM!	ACTA1,CCL2,CCL20,CCL3,CCL3L1,CCL4,CLDN1,IL1B,IL1RN
Pulmonary Fibrosis Idiopathic Signaling Pathway	4.29	0.0337	3.162	ACTA1,HES1,IL1B,IL6,JUN,PIK3C2B,RASD1,SNAI1,TGFB1,TGFBR1,WWTR1
Erythropoietin Signaling Pathway	4.12	0.0452	-0.707	IL1B,IL6,JUN,PIK3C2B,RASD1,TGFB1,TNFSF12,TNFSF9
Hepatic Fibrosis Signaling Pathway	3.95	0.0286	3.162	CACNA2D4,CACNB1,CCL2,CCL3,IL1B,IL1RN,JUN,PIK3C2B,RASD1,SNAI1,TGFB1,TGFBR1
Hepatic Cholestasis	3.89	0.0419	#NUM!	IL1B,IL1RN,IL6,JUN,RXRA,TGFB1,TNFSF12,TNFSF9
Coagulation System	3.82	0.114	1	FGA,FGB,FGG,SERPINA1
Coronavirus Pathogenesis Pathway	3.71	0.0394	2.121	CCL2,DDIT3,IL1B,IL6,JUN,MT-RNR2,TGFB1,TGFBR1
Extrinsic Prothrombin Activation Pathway	3.62	0.188	#NUM!	FGA,FGB,FGG
Role of Macrophages, Fibroblasts and Endothelial Cells in Rheumatoid Arthritis	3.61	0.0307	#NUM!	CCL2,FCGR3A/FCGR3B,IL1B,IL1RN,IL6,JUN,PIK3C2B,RASD1,TGFB1,TLR2
Cardiac Hypertrophy Signaling (Enhanced)	3.48	0.024	2.828	CACNA2D4,CACNB1,IFNLR1,IL1B,IL6,JUN,NPPB,PIK3C2B,RASD1,TGFB1,TGFBR1,TNFSF12,TNFSF9
TREM1 Signaling	3.47	0.0649	2.236	CCL2,CCL3,IL1B,IL6,TLR2
Maturity Onset Diabetes of Young (MODY) Signaling	3.45	0.0641	#NUM!	APOA1,APOA2,APOA4,CACNA2D4,CACNB1
Role of IL-17F in Allergic Inflammatory Airway Diseases	3.39	0.0889	2	CCL2,CCL4,IL1B,IL6
IL-6 Signaling	3.3	0.0469	2.236	IL1B,IL1RN,IL6,JUN,PIK3C2B,RASD1
Tumor Microenvironment Pathway	3.29	0.0391	2.646	CCL2,IL1B,IL6,JUN,PIK3C2B,RASD1,TGFB1
Role of Cytokines in Mediating Communication between Immune Cells	3.09	0.0741	#NUM!	IL1B,IL1RN,IL6,TGFB1
Neuroinflammation Signaling Pathway	3.08	0.0286	3	CCL2,CCL3,IL1B,IL6,JUN,PIK3C2B,TGFB1,TGFBR1,TLR2
CSDE1 Signaling Pathway	3.03	0.0714	2	CCL2,SNAI1,TGFB1,TRIO
Cardiac Hypertrophy Signaling	3	0.0308	2.236	CACNA2D4,CACNB1,IL6,JUN,PIK3C2B,RASD1,TGFB1,TGFBR1
MSP-RON Signaling Pathway	2.97	0.069	#NUM!	ACTA1,CCL2,PIK3C2B,TLR2
Colorectal Cancer Metastasis Signaling	2.89	0.0295	2.236	ARRB1,IL6,JUN,PIK3C2B,RASD1,TGFB1,TGFBR1,TLR2
PPAR Signaling	2.83	0.0467	-1	IL1B,IL1RN,JUN,RASD1,RXRA
Role of NFAT in Cardiac Hypertrophy	2.75	0.0315	2.449	CACNA2D4,CACNB1,IL6,PIK3C2B,RASD1,TGFB1,TGFBR1
Pathogenesis of Multiple Sclerosis	2.68	0.222	#NUM!	CCL3,CCL4
Airway Inflammation in Asthma	2.68	0.0909	#NUM!	CCL2,CCL20,TGFB1
MSP-RON Signaling In Macrophages Pathway	2.66	0.0427	2.236	ETV3,JUN,PIK3C2B,RASD1,ST14
Germ Cell-Sertoli Cell Junction Signaling	2.65	0.0351	#NUM!	ACTA1,CTNND1,PIK3C2B,RASD1,TGFB1,TGFBR1
Inhibition of Angiogenesis by TSP1	2.64	0.0882	#NUM!	JUN,TGFB1,TGFBR1
p38 MAPK Signaling	2.64	0.0424	2.236	DDIT3,IL1B,IL1RN,TGFB1,TGFBR1
IL-10 Signaling	2.62	0.0556	#NUM!	IL1B,IL1RN,IL6,JUN
Osteoarthritis Pathway	2.62	0.0299	1.134	DDIT4,HES1,IL1B,RBP4,TGFB1,TGFBR1,TLR2
Tight Junction Signaling	2.57	0.0337	#NUM!	ACTA1,CLDN1,JUN,PPP2R3B,TGFB1,TGFBR1
Role of MAPK Signaling in Inhibiting the Pathogenesis of Influenza	2.52	0.0519	2	CCL2,IL1B,IL6,JUN
Docosahexaenoic Acid (DHA) Signaling	2.5	0.0789	#NUM!	IL1B,PIK3C2B,SERPINF1
IL-17A Signaling in Fibroblasts	2.5	0.0789	#NUM!	CCL2,IL6,JUN
Toll-like Receptor Signaling	2.49	0.0513	2	IL1B,IL1RN,JUN,TLR2
Estrogen-Dependent Breast Cancer Signaling	2.47	0.0506	#NUM!	HSD17B6,JUN,PIK3C2B,RASD1
G-Protein Coupled Receptor Signaling	2.47	0.0185	2.496	ADGRG1,ARRB1,FPR3,GPR157,GPR35,JUN,P2RY12,PIK3C2B,PREX1,RASD1,RGS12,RGS16,WWTR1
Renal Cell Carcinoma Signaling	2.45	0.05	#NUM!	JUN,PIK3C2B,RASD1,TGFB1
Chemokine Signaling	2.45	0.05	#NUM!	CCL2,CCL4,JUN,RASD1
JAK/STAT Signaling	2.42	0.0488	#NUM!	IL6,JUN,PIK3C2B,RASD1
Gα12/13 Signaling	2.41	0.0376	0	CDH10,CDH6,JUN,PIK3C2B,RASD1
STAT3 Pathway	2.39	0.037	2	IFNLR1,IL1B,RASD1,TGFB1,TGFBR1
Hepatic Fibrosis / Hepatic Stellate Cell Activation	2.38	0.0309	#NUM!	CCL2,IGFBP3,IL1B,IL6,TGFB1,TGFBR1
Intrinsic Prothrombin Activation Pathway	2.37	0.0714	#NUM!	FGA,FGB,FGG
Regulation of the Epithelial-Mesenchymal Transition Pathway	2.37	0.0308	#NUM!	ID2,PIK3C2B,RASD1,SNAI1,TGFB1,TGFBR1
FcγRIIB Signaling in B Lymphocytes	2.36	0.0471	#NUM!	CACNA2D4,CACNB1,PIK3C2B,RASD1
RAR Activation	2.28	0.0294	#NUM!	HSD17B6,IGFBP3,JUN,RBP4,RXRA,TGFB1
Ceramide Signaling	2.27	0.0444	#NUM!	JUN,PIK3C2B,PPP2R3B,RASD1
Opioid Signaling Pathway	2.21	0.0252	-0.816	ARRB1,CACNA2D4,CACNB1,RASD1,RGS1,RGS12,RGS16
ERBB Signaling	2.21	0.0426	#NUM!	HBEGF,JUN,PIK3C2B,RASD1
mTOR Signaling	2.2	0.0283	#NUM!	ARHGAP8/PRR5-ARHGAP8,DDIT4,MT-RNR2,PIK3C2B,PPP2R3B,RASD1
Autophagy	2.19	0.0282	0.816	DDIT3,JUN,PIK3C2B,PPP2R3B,TFEB,TGFB1
TGF-β Signaling	2.17	0.0417	#NUM!	JUN,RASD1,TGFB1,TGFBR1
FAT10 Cancer Signaling Pathway	2.16	0.06	#NUM!	IL6,TGFB1,TGFBR1
Xenobiotic Metabolism Signaling	2.11	0.0241	#NUM!	CHST15,IL1B,IL6,PIK3C2B,PPP2R3B,RASD1,RXRA
Epithelial Adherens Junction Signaling	2.11	0.0318	-1.342	CTNND1,PPP2R3B,RASD1,SNAI1,TGFBR1
CREB Signaling in Neurons	2.11	0.0182	3.317	ADGRG1,CACNA2D4,CACNB1,FPR3,GPR157,GPR35,P2RY12,PIK3C2B,RASD1,TGFB1,TGFBR1
D-mannose Degradation	2.11	1	#NUM!	MPI
Aryl Hydrocarbon Receptor Signaling	2.09	0.0314	0.447	IL1B,IL6,JUN,RXRA,TGFB1
Role of Osteoblasts, Osteoclasts and Chondrocytes in Rheumatoid Arthritis	2.09	0.0268	#NUM!	IL1B,IL1RN,IL6,JUN,PIK3C2B,TGFB1
Inhibition of ARE-Mediated mRNA Degradation Pathway	2.07	0.0311	-0.447	PPP2R3B,TNFSF12,TNFSF9,ZFP36,ZFP36L1
Mouse Embryonic Stem Cell Pluripotency	2.05	0.0385	#NUM!	ID2,ID3,PIK3C2B,RASD1
IGF-1 Signaling	2.05	0.0385	#NUM!	IGFBP3,JUN,PIK3C2B,RASD1
Chronic Myeloid Leukemia Signaling	2.01	0.0374	#NUM!	PIK3C2B,RASD1,TGFB1,TGFBR1
Role of IL-17A in Arthritis	2	0.0526	#NUM!	CCL2,CCL20,PIK3C2B
Th1 and Th2 Activation Pathway	1.95	0.0291	#NUM!	IL6,JUN,PIK3C2B,TGFB1,TGFBR1
Synaptogenesis Signaling Pathway	1.94	0.0223	2.236	CACNB1,CDH10,CDH6,CTNND1,EPHA2,PIK3C2B,RASD1
IL-2 Signaling	1.92	0.0492	#NUM!	JUN,PIK3C2B,RASD1
Thrombopoietin Signaling	1.89	0.0476	#NUM!	JUN,PIK3C2B,RASD1
Apelin Cardiac Fibroblast Signaling Pathway	1.87	0.087	#NUM!	IL6,TGFB1
Cholecystokinin/Gastrin-mediated Signaling	1.85	0.0336	#NUM!	IL1B,IL1RN,JUN,RASD1
PXR/RXR Activation	1.85	0.0462	#NUM!	CPT1A,IL6,RXRA
ERB2-ERBB3 Signaling	1.85	0.0462	#NUM!	JUN,PIK3C2B,RASD1
Estrogen Receptor Signaling	1.85	0.0197	2.236	CACNA2D4,CACNB1,HES1,JUN,MT-ND5,PIK3C2B,RASD1,SNAI1
LPS/IL-1 Mediated Inhibition of RXR Function	1.84	0.0236	0	CHST15,CPT1A,IL1B,IL1RN,JUN,RXRA
Renin-Angiotensin Signaling	1.82	0.0328	#NUM!	CCL2,JUN,PIK3C2B,RASD1
IL-17A Signaling in Airway Cells	1.82	0.0448	#NUM!	CCL20,IL6,PIK3C2B
GNRH Signaling	1.78	0.0263	#NUM!	CACNA2D4,CACNB1,HBEGF,JUN,RASD1
SPINK1 General Cancer Pathway	1.78	0.0435	#NUM!	IL6,PIK3C2B,RASD1
Pancreatic Adenocarcinoma Signaling	1.77	0.0317	#NUM!	HBEGF,PIK3C2B,TGFB1,TGFBR1
Agrin Interactions at Neuromuscular Junction	1.76	0.0429	#NUM!	ACTA1,JUN,RASD1
IL-17A Signaling in Gastric Cells	1.76	0.0769	#NUM!	CCL20,JUN
GP6 Signaling Pathway	1.76	0.0315	2	FGA,FGB,FGG,PIK3C2B
Leukocyte Extravasation Signaling	1.76	0.0259	1	ACTA1,ARHGAP8/PRR5-ARHGAP8,CLDN1,CTNND1,PIK3C2B
Breast Cancer Regulation by Stathmin1	1.75	0.0169	3.162	ADGRG1,FPR3,GPR157,GPR35,JUN,P2RY12,PIK3C2B,PPP2R3B,RASD1,TGFB1
G Beta Gamma Signaling	1.74	0.031	#NUM!	CACNA2D4,CACNB1,HBEGF,RASD1
Glioma Invasiveness Signaling	1.72	0.0411	#NUM!	PIK3C2B,RASD1,VTN
P2Y Purigenic Receptor Signaling Pathway	1.72	0.0305	#NUM!	JUN,P2RY12,PIK3C2B,RASD1
ILK Signaling	1.71	0.0253	1.342	ACTA1,JUN,PIK3C2B,PPP2R3B,SNAI1
Phagosome Formation	1.71	0.0159	3.317	ADGRG1,CLEC7A,FCGR3A/FCGR3B,FPR3,GPR157,GPR35,P2RY12,PIK3C2B,RASD1,TLR2,VTN
Pulmonary Healing Signaling Pathway	1.71	0.0251	1.342	HBEGF,RASD1,TGFB1,TLR2,WWTR1
HGF Signaling	1.71	0.0303	#NUM!	IL6,JUN,PIK3C2B,RASD1
Adrenomedullin signaling pathway	1.71	0.0251	2	IL1B,IL1RN,PIK3C2B,RASD1,RXRA
GDNF Family Ligand-Receptor Interactions	1.67	0.0395	#NUM!	JUN,PIK3C2B,RASD1
Neurotrophin/TRK Signaling	1.67	0.0395	#NUM!	JUN,PIK3C2B,RASD1
White Adipose Tissue Browning Pathway	1.66	0.0294	2	CACNA2D4,CACNB1,NPPB,RXRA
Oxytocin Signaling Pathway	1.66	0.0215	2.449	ARRB1,CACNA2D4,CACNB1,IL6,PIK3C2B,RASD1
Th2 Pathway	1.65	0.0292	#NUM!	JUN,PIK3C2B,TGFB1,TGFBR1
MSP-RON Signaling In Cancer Cells Pathway	1.64	0.029	2	JUN,PIK3C2B,RASD1,ST14
VDR/RXR Activation	1.64	0.0385	#NUM!	HES1,IGFBP3,RXRA
Methylglyoxal Degradation I	1.64	0.333	#NUM!	HAGHL
HIF1α Signaling	1.63	0.024	2.236	IL6,JUN,PIK3C2B,RASD1,TGFB1
IL-3 Signaling	1.63	0.038	#NUM!	JUN,PIK3C2B,RASD1
Thyroid Cancer Signaling	1.63	0.038	#NUM!	JUN,PIK3C2B,RASD1
Apelin Endothelial Signaling Pathway	1.61	0.0284	#NUM!	CCL2,JUN,PIK3C2B,RASD1
TR/RXR Activation	1.56	0.0357	#NUM!	FGA,PIK3C2B,RXRA
PEDF Signaling	1.56	0.0357	#NUM!	PIK3C2B,RASD1,SERPINF1
Dilated Cardiomyopathy Signaling Pathway	1.55	0.027	#NUM!	ACTA1,CACNA2D4,CACNB1,TNNT1
LPS-stimulated MAPK Signaling	1.55	0.0353	#NUM!	JUN,PIK3C2B,RASD1
4-1BB Signaling in T Lymphocytes	1.55	0.0588	#NUM!	JUN,TNFSF9
Corticotropin Releasing Hormone Signaling	1.54	0.0268	#NUM!	CACNA2D4,CACNB1,JUN,NR4A1
Prolactin Signaling	1.53	0.0349	#NUM!	JUN,PIK3C2B,RASD1
PDGF Signaling	1.53	0.0349	#NUM!	JUN,PIK3C2B,RASD1
EIF2 Signaling	1.51	0.0223	#NUM!	ACTA1,DDIT3,MT-RNR2,PIK3C2B,RASD1
HER-2 Signaling in Breast Cancer	1.49	0.022	1.342	HBEGF,JUN,MT-CO1,PIK3C2B,RASD1
TWEAK Signaling	1.48	0.0541	#NUM!	TNFRSF25,TNFSF12
Non-Small Cell Lung Cancer Signaling	1.43	0.0319	#NUM!	PIK3C2B,RASD1,RXRA
NRF2-mediated Oxidative Stress Response	1.42	0.0211	#NUM!	ACTA1,HERPUD1,JUN,PIK3C2B,RASD1
Myo-inositol Biosynthesis	1.42	0.2	#NUM!	ISYNA1
Death Receptor Signaling	1.41	0.0312	#NUM!	ACTA1,TNFRSF25,TNFSF12
UVA-Induced MAPK Signaling	1.39	0.0306	#NUM!	JUN,PIK3C2B,RASD1
VEGF Signaling	1.38	0.0303	#NUM!	ACTA1,PIK3C2B,RASD1
Mitochondrial Dysfunction	1.35	0.0234	#NUM!	CPT1A,MT-CO1,MT-ND5,VPS9D1
GDP-mannose Biosynthesis	1.34	0.167	#NUM!	MPI
WNT/β-catenin Signaling	1.34	0.0231	-1	JUN,PPP2R3B,TGFB1,TGFBR1
Virus Entry via Endocytic Pathways	1.32	0.0288	#NUM!	ACTA1,PIK3C2B,RASD1
Apelin Pancreas Signaling Pathway	1.3	0.0435	#NUM!	DDIT3,PIK3C2B
IL-23 Signaling Pathway	1.3	0.0435	#NUM!	IL1B,PIK3C2B
Telomerase Signaling	1.29	0.028	#NUM!	PIK3C2B,PPP2R3B,RASD1
Regulation of eIF4 and p70S6K Signaling	1.29	0.0223	#NUM!	MT-RNR2,PIK3C2B,PPP2R3B,RASD1
Ephrin A Signaling	1.29	0.0426	#NUM!	EPHA2,PIK3C2B
Paxillin Signaling	1.28	0.0278	#NUM!	ACTA1,PIK3C2B,RASD1
Trehalose Degradation II (Trehalase)	1.27	0.143	#NUM!	HKDC1
nNOS Signaling in Skeletal Muscle Cells	1.27	0.0417	#NUM!	CACNA2D4,CACNB1
Oxidative Phosphorylation	1.26	0.027	#NUM!	MT-CO1,MT-ND5,VPS9D1
Melanoma Signaling	1.24	0.04	#NUM!	PIK3C2B,RASD1
Signaling by Rho Family GTPases	1.23	0.0187	2.236	ACTA1,CDH10,CDH6,JUN,PIK3C2B
UVC-Induced MAPK Signaling	1.22	0.0392	#NUM!	JUN,RASD1
Amyotrophic Lateral Sclerosis Signaling	1.22	0.0261	#NUM!	CACNA2D4,CACNB1,PIK3C2B
UVB-Induced MAPK Signaling	1.21	0.0385	#NUM!	JUN,PIK3C2B
FAK Signaling	1.2	0.0256	#NUM!	ACTA1,PIK3C2B,RASD1
NGF Signaling	1.19	0.0254	#NUM!	PIK3C2B,RASD1,TRIO
Nitric Oxide Signaling in the Cardiovascular System	1.18	0.0252	#NUM!	CACNA2D4,CACNB1,PIK3C2B
Synaptic Long Term Depression	1.18	0.0205	#NUM!	CACNA2D4,CACNB1,PPP2R3B,RASD1
EGF Signaling	1.17	0.0364	#NUM!	JUN,PIK3C2B
PI3K/AKT Signaling	1.16	0.0201	#NUM!	GDF15,IFNLR1,PPP2R3B,RASD1
CNTF Signaling	1.14	0.0351	#NUM!	PIK3C2B,RASD1
14-3-3-mediated Signaling	1.12	0.0236	#NUM!	JUN,PIK3C2B,RASD1
Sertoli Cell-Sertoli Cell Junction Signaling	1.11	0.0194	#NUM!	ACTA1,CLDN1,JUN,RASD1
Endometrial Cancer Signaling	1.1	0.0333	#NUM!	PIK3C2B,RASD1
SPINK1 Pancreatic Cancer Pathway	1.1	0.0333	#NUM!	TGFB1,TGFBR1
fMLP Signaling in Neutrophils	1.09	0.0229	#NUM!	FPR3,PIK3C2B,RASD1
Purine Nucleotides De Novo Biosynthesis II	1.09	0.0909	#NUM!	ADSS1
GDP-glucose Biosynthesis	1.09	0.0909	#NUM!	HKDC1
IL-8 Signaling	1.08	0.019	#NUM!	HBEGF,JUN,PIK3C2B,RASD1
p70S6K Signaling	1.08	0.0227	#NUM!	PIK3C2B,PPP2R3B,RASD1
Ferroptosis Signaling Pathway	1.08	0.0227	#NUM!	ANGPTL4,RASD1,WWTR1
RHOGDI Signaling	1.06	0.0186	-2	ACTA1,ARHGAP8/PRR5-ARHGAP8,CDH10,CDH6
Adipogenesis pathway	1.06	0.0222	#NUM!	DDIT3,KAT2A,TGFB1
Calcium Signaling	1.06	0.0185	#NUM!	ACTA1,CACNA2D4,CACNB1,TNNT1
Glucose and Glucose-1-phosphate Degradation	1.05	0.0833	#NUM!	HKDC1
Activation of IRF by Cytosolic Pattern Recognition Receptors	1.04	0.0308	#NUM!	IL6,JUN
RAC Signaling	1.03	0.0217	#NUM!	JUN,PIK3C2B,RASD1
Mitotic Roles of Polo-Like Kinase	1.03	0.0303	#NUM!	PPP2R3B,TGFB1
Iron homeostasis signaling pathway	1.03	0.0216	#NUM!	GDF15,IL6,SLC25A37
CD40 Signaling	1.02	0.0299	#NUM!	JUN,PIK3C2B
Gαi Signaling	1.02	0.0214	#NUM!	P2RY12,RASD1,RGS12
UDP-N-acetyl-D-galactosamine Biosynthesis II	1.02	0.0769	#NUM!	HKDC1
ERBB4 Signaling	1.01	0.0294	#NUM!	PIK3C2B,RASD1
Remodeling of Epithelial Adherens Junctions	1.01	0.0294	#NUM!	ACTA1,CTNND1
Role of JAK1 and JAK3 in γc Cytokine Signaling	1	0.029	#NUM!	PIK3C2B,RASD1
Xenobiotic Metabolism General Signaling Pathway	1	0.021	#NUM!	PIK3C2B,RASD1,RXRA
Role of IL-17A in Psoriasis	0.987	0.0714	#NUM!	CCL20
Colanic Acid Building Blocks Biosynthesis	0.987	0.0714	#NUM!	MPI
GM-CSF Signaling	0.987	0.0286	#NUM!	PIK3C2B,RASD1
Growth Hormone Signaling	0.979	0.0282	#NUM!	IGFBP3,PIK3C2B
Netrin Signaling	0.967	0.0278	#NUM!	CACNA2D4,CACNB1
Cellular Effects of Sildenafil (Viagra)	0.959	0.0201	#NUM!	ACTA1,CACNA2D4,CACNB1
Leukotriene Biosynthesis	0.959	0.0667	#NUM!	ALOX5AP
Systemic Lupus Erythematosus In B Cell Signaling Pathway	0.955	0.0124	3	IL1B,IL6,JUN,PIK3C2B,RASD1,RASGRP3,TGFB1,TNFSF12,TNFSF9
NAD Signaling Pathway	0.947	0.0199	#NUM!	PIK3C2B,TGFB1,TRPM2
Factors Promoting Cardiogenesis in Vertebrates	0.947	0.0199	#NUM!	NPPB,TGFB1,TGFBR1
Caveolar-mediated Endocytosis Signaling	0.939	0.0267	#NUM!	ACTA1,ALB
Type II Diabetes Mellitus Signaling	0.936	0.0196	#NUM!	CACNA2D4,CACNB1,PIK3C2B
Parkinson's Signaling	0.932	0.0625	#NUM!	SNCAIP
Macropinocytosis Signaling	0.928	0.0263	#NUM!	PIK3C2B,RASD1
Angiopoietin Signaling	0.921	0.026	#NUM!	PIK3C2B,RASD1
Antiproliferative Role of Somatostatin Receptor 2	0.921	0.026	#NUM!	PIK3C2B,RASD1
NF-κB Activation by Viruses	0.91	0.0256	#NUM!	PIK3C2B,RASD1
IL-7 Signaling Pathway	0.91	0.0256	#NUM!	JUN,PIK3C2B
Actin Cytoskeleton Signaling	0.907	0.0163	#NUM!	ACTA1,PIK3C2B,RASD1,TRIO
Ovarian Cancer Signaling	0.903	0.019	#NUM!	ARRB1,PIK3C2B,RASD1
FLT3 Signaling in Hematopoietic Progenitor Cells	0.893	0.025	#NUM!	PIK3C2B,RASD1
BEX2 Signaling Pathway	0.883	0.0247	#NUM!	JUN,PPP2R3B
Role of MAPK Signaling in the Pathogenesis of Influenza	0.876	0.0244	#NUM!	CCL2,RASD1
HOTAIR Regulatory Pathway	0.873	0.0184	#NUM!	PIK3C2B,RBM38,TGFB1
Molecular Mechanisms of Cancer	0.866	0.0134	#NUM!	CTNND1,JUN,PIK3C2B,RASD1,TGFB1,TGFBR1
Mitochondrial L-carnitine Shuttle Pathway	0.86	0.0526	#NUM!	CPT1A
Human Embryonic Stem Cell Pluripotency	0.857	0.0181	#NUM!	PIK3C2B,TGFB1,TGFBR1
Cyclins and Cell Cycle Regulation	0.857	0.0238	#NUM!	PPP2R3B,TGFB1
VEGF Family Ligand-Receptor Interactions	0.857	0.0238	#NUM!	PIK3C2B,RASD1
HIPPO signaling	0.851	0.0235	#NUM!	PPP2R3B,WWTR1
CXCR4 Signaling	0.842	0.0178	#NUM!	JUN,PIK3C2B,RASD1
Androgen Signaling	0.842	0.0178	#NUM!	CACNA2D4,CACNB1,JUN
Inflammasome pathway	0.842	0.05	#NUM!	IL1B
BMP signaling pathway	0.833	0.023	#NUM!	JUN,RASD1
Xenobiotic Metabolism AHR Signaling Pathway	0.833	0.023	#NUM!	IL1B,IL6
Glutaryl-CoA Degradation	0.821	0.0476	#NUM!	HACD1
Androgen Biosynthesis	0.821	0.0476	#NUM!	HSD17B6
Endoplasmic Reticulum Stress Pathway	0.821	0.0476	#NUM!	DDIT3
T Cell Exhaustion Signaling Pathway	0.818	0.0124	0.816	IL6,JUN,PIK3C2B,PPP2R3B,RASD1,TGFB1,TGFBR1
Unfolded protein response	0.81	0.0222	#NUM!	DDIT3,SYVN1
Acute Myeloid Leukemia Signaling	0.804	0.022	#NUM!	PIK3C2B,RASD1
Crosstalk between Dendritic Cells and Natural Killer Cells	0.804	0.022	#NUM!	ACTA1,IL6
RANK Signaling in Osteoclasts	0.804	0.022	#NUM!	JUN,PIK3C2B
Cardiac β-adrenergic Signaling	0.793	0.0169	#NUM!	CACNA2D4,CACNB1,PPP2R3B
Pyroptosis Signaling Pathway	0.788	0.0215	#NUM!	IL1B,TLR2
IL-4 Signaling	0.788	0.0215	#NUM!	PIK3C2B,RASD1
Cardiomyocyte Differentiation via BMP Receptors	0.785	0.0435	#NUM!	NPPB
Fcγ Receptor-mediated Phagocytosis in Macrophages and Monocytes	0.783	0.0213	#NUM!	ACTA1,FCGR3A/FCGR3B
Dopamine-DARPP32 Feedback in cAMP Signaling	0.78	0.0166	#NUM!	CACNA2D4,CACNB1,PPP2R3B
Melanocyte Development and Pigmentation Signaling	0.767	0.0208	#NUM!	PIK3C2B,RASD1
Small Cell Lung Cancer Signaling	0.767	0.0208	#NUM!	PIK3C2B,RXRA
Tumoricidal Function of Hepatic Natural Killer Cells	0.767	0.0417	#NUM!	SERPINB9
ATM Signaling	0.759	0.0206	#NUM!	JUN,PPP2R3B
Dendritic Cell Maturation	0.754	0.0119	2.646	CD1D,FCGR3A/FCGR3B,IL1B,IL1RN,IL6,PIK3C2B,TLR2
p53 Signaling	0.752	0.0204	#NUM!	JUN,PIK3C2B
Role of JAK family kinases in IL-6-type Cytokine Signaling	0.752	0.04	#NUM!	IL6
Apelin Cardiomyocyte Signaling Pathway	0.747	0.0202	#NUM!	PIK3C2B,TGFB1
Xenobiotic Metabolism CAR Signaling Pathway	0.735	0.0158	#NUM!	CHST15,PPP2R3B,RXRA
Endothelin-1 Signaling	0.726	0.0156	#NUM!	JUN,PIK3C2B,RASD1
Sirtuin Signaling Pathway	0.717	0.0137	#NUM!	CPT1A,JUN,KAT2A,MT-ND5
Tryptophan Degradation III (Eukaryotic)	0.708	0.0357	#NUM!	HACD1
Gap Junction Signaling	0.701	0.0152	#NUM!	ACTA1,PIK3C2B,RASD1
PD-1, PD-L1 cancer immunotherapy pathway	0.701	0.0189	#NUM!	PIK3C2B,TGFB1
Natural Killer Cell Signaling	0.697	0.0151	#NUM!	FCGR3A/FCGR3B,PIK3C2B,RASD1
Role of p14/p19ARF in Tumor Suppression	0.695	0.0345	#NUM!	PIK3C2B
Gustation Pathway	0.68	0.0148	#NUM!	CACNA2D4,CACNB1,P2RY12
Systemic Lupus Erythematosus Signaling	0.678	0.0113	#NUM!	FCGR3A/FCGR3B,IL1B,IL1RN,IL6,JUN,PIK3C2B,RASD1
Prostate Cancer Signaling	0.666	0.0179	#NUM!	PIK3C2B,RASD1
Role of MAPK Signaling in Promoting the Pathogenesis of Influenza	0.66	0.0177	#NUM!	JUN,RASD1
TNFR2 Signaling	0.656	0.0312	#NUM!	JUN
CDK5 Signaling	0.654	0.0175	#NUM!	PPP2R3B,RASD1
Neuregulin Signaling	0.638	0.0171	#NUM!	HBEGF,RASD1
Integrin Signaling	0.638	0.0141	#NUM!	ACTA1,PIK3C2B,RASD1
ERK/MAPK Signaling	0.635	0.014	#NUM!	PIK3C2B,PPP2R3B,RASD1
Fc Epsilon RI Signaling	0.633	0.0169	#NUM!	PIK3C2B,RASD1
PAK Signaling	0.633	0.0169	#NUM!	PIK3C2B,RASD1
GPCR-Mediated Nutrient Sensing in Enteroendocrine Cells	0.633	0.0169	#NUM!	CACNA2D4,CACNB1
IL-9 Signaling	0.622	0.0286	#NUM!	PIK3C2B
Role of NANOG in Mammalian Embryonic Stem Cell Pluripotency	0.622	0.0167	#NUM!	PIK3C2B,RASD1
Th1 Pathway	0.613	0.0164	#NUM!	IL6,PIK3C2B
IL-15 Production	0.607	0.0163	#NUM!	EPHA2,IL6
Glioma Signaling	0.602	0.0161	#NUM!	PIK3C2B,RASD1
RHOA Signaling	0.602	0.0161	#NUM!	ACTA1,ARHGAP8/PRR5-ARHGAP8
Cell Cycle Regulation by BTG Family Proteins	0.6	0.027	#NUM!	PPP2R3B
Endocannabinoid Developing Neuron Pathway	0.597	0.016	#NUM!	PIK3C2B,RASD1
Reelin Signaling in Neurons	0.592	0.0159	#NUM!	PDK4,PIK3C2B
Notch Signaling	0.592	0.0263	#NUM!	HES1
Mechanisms of Viral Exit from Host Cells	0.562	0.0244	#NUM!	ACTA1
GABA Receptor Signaling	0.559	0.015	#NUM!	CACNA2D4,CACNB1
April Mediated Signaling	0.554	0.0238	#NUM!	JUN
Retinoate Biosynthesis I	0.554	0.0238	#NUM!	HSD17B6
CCR3 Signaling in Eosinophils	0.55	0.0148	#NUM!	PIK3C2B,RASD1
NF-κB Signaling	0.55	0.0105	2.236	IL1B,IL1RN,PIK3C2B,RASD1,TGFBR1,TLR2
Role of PKR in Interferon Induction and Antiviral Response	0.545	0.0147	#NUM!	IL1B,JUN
B Cell Activating Factor Signaling	0.545	0.0233	#NUM!	JUN
Oncostatin M Signaling	0.545	0.0233	#NUM!	RASD1
MIF Regulation of Innate Immunity	0.538	0.0227	#NUM!	JUN
AMPK Signaling	0.538	0.0124	#NUM!	CPT1A,PIK3C2B,PPP2R3B
Estrogen Biosynthesis	0.529	0.0222	#NUM!	HSD17B6
Insulin Receptor Signaling	0.529	0.0143	#NUM!	PIK3C2B,RASD1
tRNA Splicing	0.521	0.0217	#NUM!	TRPT1
PFKFB4 Signaling Pathway	0.521	0.0217	#NUM!	TGFB1
Hereditary Breast Cancer Signaling	0.52	0.0141	#NUM!	PIK3C2B,RASD1
PI3K Signaling in B Lymphocytes	0.516	0.014	#NUM!	JUN,RASD1
iNOS Signaling	0.513	0.0213	#NUM!	JUN
nNOS Signaling in Neurons	0.513	0.0213	#NUM!	RASD1
Dermatan Sulfate Biosynthesis (Late Stages)	0.513	0.0213	#NUM!	CHST15
Endocannabinoid Cancer Inhibition Pathway	0.509	0.0138	#NUM!	DDIT3,PIK3C2B
Endocannabinoid Neuronal Synapse Pathway	0.492	0.0134	#NUM!	CACNA2D4,CACNB1
Chondroitin Sulfate Biosynthesis (Late Stages)	0.491	0.02	#NUM!	CHST15
PTEN Signaling	0.488	0.0133	#NUM!	RASD1,TGFBR1
TNFR1 Signaling	0.478	0.0192	#NUM!	JUN
Altered T Cell and B Cell Signaling in Rheumatoid Arthritis	0.475	0.0102	#NUM!	IL1B,IL1RN,IL6,TGFB1,TLR2
Relaxin Signaling	0.47	0.0129	#NUM!	JUN,PIK3C2B
Circadian Rhythm Signaling	0.467	0.0113	#NUM!	CACNA2D4,CACNB1,RASD1
CCR5 Signaling in Macrophages	0.461	0.01	#NUM!	CACNA2D4,CACNB1,CCL3,CCL4,JUN
Lymphotoxin β Receptor Signaling	0.457	0.0182	#NUM!	PIK3C2B
Insulin Secretion Signaling Pathway	0.457	0.0111	#NUM!	CACNA2D4,CACNB1,PIK3C2B
CD27 Signaling in Lymphocytes	0.445	0.0175	#NUM!	JUN
Role of CHK Proteins in Cell Cycle Checkpoint Control	0.445	0.0175	#NUM!	PPP2R3B
Polyamine Regulation in Colon Cancer	0.439	0.0172	#NUM!	JUN
Aldosterone Signaling in Epithelial Cells	0.439	0.0122	#NUM!	CRYAB,PIK3C2B
Chondroitin Sulfate Biosynthesis	0.439	0.0172	#NUM!	CHST15
Cancer Drug Resistance By Drug Efflux	0.439	0.0172	#NUM!	RASD1
Retinoic acid Mediated Apoptosis Signaling	0.427	0.0167	#NUM!	RXRA
Dermatan Sulfate Biosynthesis	0.427	0.0167	#NUM!	CHST15
PCP (Planar Cell Polarity) Pathway	0.427	0.0167	#NUM!	JUN
Gαq Signaling	0.419	0.0118	#NUM!	PIK3C2B,RGS16
Glioblastoma Multiforme Signaling	0.417	0.0117	#NUM!	PIK3C2B,RASD1
Role of PI3K/AKT Signaling in the Pathogenesis of Influenza	0.396	0.0152	#NUM!	PIK3C2B
Cell Cycle: G1/S Checkpoint Regulation	0.385	0.0147	#NUM!	TGFB1
Eicosanoid Signaling	0.385	0.0147	#NUM!	ALOX5AP
ERK5 Signaling	0.367	0.0139	#NUM!	RASD1
PKCθ Signaling in T Lymphocytes	0.361	0.00896	#NUM!	CACNA2D4,CACNB1,JUN,PIK3C2B,RASD1
Hypoxia Signaling in the Cardiovascular System	0.358	0.0135	#NUM!	JUN
Xenobiotic Metabolism PXR Signaling Pathway	0.354	0.0104	#NUM!	CHST15,RXRA
Leptin Signaling in Obesity	0.35	0.0132	#NUM!	PIK3C2B
Heparan Sulfate Biosynthesis (Late Stages)	0.337	0.0127	#NUM!	CHST15
Dopamine Receptor Signaling	0.337	0.0127	#NUM!	PPP2R3B
Ephrin Receptor Signaling	0.334	0.00995	#NUM!	EPHA2,RASD1
3-phosphoinositide Biosynthesis	0.324	0.00976	#NUM!	PIK3C2B,PPP2R3B
FGF Signaling	0.318	0.0119	#NUM!	PIK3C2B
Regulation of IL-2 Expression in Activated and Anergic T Lymphocytes	0.317	0.00868	0	JUN,RASD1,TGFB1,TGFBR1
Heparan Sulfate Biosynthesis	0.311	0.0116	#NUM!	CHST15
Thrombin Signaling	0.309	0.00943	#NUM!	PIK3C2B,RASD1
Regulation Of The Epithelial Mesenchymal Transition In Development Pathway	0.307	0.0115	#NUM!	SNAI1
Regulation of Cellular Mechanics by Calpain Protease	0.3	0.0112	#NUM!	RASD1
Actin Nucleation by ARP-WASP Complex	0.287	0.0108	#NUM!	RASD1
Neurovascular Coupling Signaling Pathway	0.281	0.00889	#NUM!	CACNA2D4,CACNB1
IL-1 Signaling	0.278	0.0104	#NUM!	JUN
Salvage Pathways of Pyrimidine Ribonucleotides	0.272	0.0102	#NUM!	UCKL1
cAMP-mediated signaling	0.266	0.00858	#NUM!	P2RY12,RGS12
Superpathway of Inositol Phosphate Compounds	0.264	0.00855	#NUM!	PIK3C2B,PPP2R3B
Neuropathic Pain Signaling In Dorsal Horn Neurons	0.264	0.0099	#NUM!	PIK3C2B
Sumoylation Pathway	0.258	0.00971	#NUM!	JUN
Systemic Lupus Erythematosus In T Cell Signaling Pathway	0.256	0.00782	0.447	IL6,JUN,PIK3C2B,PPP2R3B,RASD1
Apoptosis Signaling	0.255	0.00962	#NUM!	RASD1
Axonal Guidance Signaling	0.253	0.00787	#NUM!	EPHA2,PIK3C2B,RASD1,SEMA4C
α-Adrenergic Signaling	0.244	0.00926	#NUM!	RASD1
Sperm Motility	0.228	0.00784	#NUM!	EPHA2,NPPB
Regulation of Actin-based Motility by Rho	0.225	0.00862	#NUM!	ACTA1
Bladder Cancer Signaling	0.225	0.00862	#NUM!	RASD1
Sphingosine-1-phosphate Signaling	0.216	0.00833	#NUM!	PIK3C2B
Neuroprotective Role of THOP1 in Alzheimer's Disease	0.216	0.00833	#NUM!	ST14
Synaptic Long Term Potentiation	0	0.00775	#NUM!	RASD1
Huntington's Disease Signaling	0	0.00712	#NUM!	JUN,PIK3C2B
Role of NFAT in Regulation of the Immune Response	0	0.00679	#NUM!	FCGR3A/FCGR3B,JUN,PIK3C2B,RASD1
Calcium-induced T Lymphocyte Apoptosis	0	0.00217	#NUM!	NR4A1
CTLA4 Signaling in Cytotoxic T Lymphocytes	0	0.00418	#NUM!	PIK3C2B,PPP2R3B
T Helper Cell Differentiation	0	0.00637	#NUM!	IL6,TGFB1,TGFBR1
CD28 Signaling in T Helper Cells	0	0.00387	#NUM!	JUN,PIK3C2B
IL-15 Signaling	0	0.00379	#NUM!	PIK3C2B,RASD1
ICOS-ICOSL Signaling in T Helper Cells	0	0.00197	#NUM!	PIK3C2B
Lipid Antigen Presentation by CD1	0	0.0024	#NUM!	CD1D
Type I Diabetes Mellitus Signaling	0	0.00196	#NUM!	IL1B
Graft-versus-Host Disease Signaling	0	0.00673	#NUM!	IL1B,IL1RN,IL6
Communication between Innate and Adaptive Immune Cells	0	0.00646	#NUM!	CCL3,CCL4,IL1B,IL1RN,IL6,TLR2
CDC42 Signaling	0	0.00174	#NUM!	JUN
Phospholipase C Signaling	0	0.00148	#NUM!	RASD1
Protein Kinase A Signaling	0	0.00737	#NUM!	KDELR3,TGFB1,TGFBR1
NUR77 Signaling in T Lymphocytes	0	0.00391	#NUM!	NR4A1,RXRA
Antiproliferative Role of TOB in T Cell Signaling	0	0.00469	#NUM!	TGFB1,TGFBR1
OX40 Signaling Pathway	0	0.00209	#NUM!	JUN
Hematopoiesis from Pluripotent Stem Cells	0	0.00226	#NUM!	IL6
eNOS Signaling	0	0.00629	#NUM!	PIK3C2B
D-myo-inositol-5-phosphate Metabolism	0	0.00513	#NUM!	PPP2R3B
D-myo-inositol (1,4,5,6)-Tetrakisphosphate Biosynthesis	0	0.00559	#NUM!	PPP2R3B
D-myo-inositol (3,4,5,6)-tetrakisphosphate Biosynthesis	0	0.00559	#NUM!	PPP2R3B
3-phosphoinositide Degradation	0	0.00524	#NUM!	PPP2R3B
TEC Kinase Signaling	0	0.00691	#NUM!	ACTA1,PIK3C2B,TNFRSF25,TNFSF12
SAPK/JNK Signaling	0	0.00598	#NUM!	JUN,PIK3C2B,RASD1
Protein Ubiquitination Pathway	0	0.00364	#NUM!	CRYAB
B Cell Receptor Signaling	0	0.00477	#NUM!	JUN,PIK3C2B,RASD1
T Cell Receptor Signaling	0	0.00489	#NUM!	JUN,PIK3C2B,RASD1
Th17 Activation Pathway	0	0.0062	#NUM!	CCL20,IL1B,IL6
Semaphorin Neuronal Repulsive Signaling Pathway	0	0.00662	#NUM!	PIK3C2B
