## Supplementary material for "Direct contact between iPSC-derived macrophages and hepatocytes drives reciprocal acquisition of Kupffer cell identity and hepatocyte maturation": Supp Table 6

### Sheet: Sheet0
© 2000-2021 QIAGEN. All rights reserved.
Ingenuity Canonical Pathways	-log(p-value)	Ratio	z-score	Molecules
Axonal Guidance Signaling	4.3	0.0335	#NUM!	ADAMTS15,ADAMTS7,ARHGEF6,ARPC5,BMP1,CXCL12,CXCR4,EFNA1,EPHB6,GNA13,GNAZ,MME,PIK3R4,PIK3R6,PLCL1,PLXNB3,SEMA3C
Iron homeostasis signaling pathway	3.82	0.0576	#NUM!	ALAS2,ATP6V0A2,BMP1,HBA1/HBA2,HBE1,HBG2,HBZ,HP
Erythropoietin Signaling Pathway	3.11	0.0452	#NUM!	HBA1/HBA2,HBE1,HBG2,HBZ,MACROH2A2,PIK3R4,PIK3R6,TNFSF10
Cardiac β-adrenergic Signaling	3.09	0.0449	#NUM!	ATP2A3,CACNA1D,GNA13,GNAZ,PDE3A,PPP2R5A,SMPDL3A,TDP2
Cardiac Hypertrophy Signaling (Enhanced)	2.99	0.0277	#NUM!	ADRB2,ATP2A3,CACNA1D,EDNRB,GNA13,IL18R1,IL1R2,MAP2K6,PDE3A,PIK3R4,PIK3R6,PLCL1,SMPDL3A,TDP2,TNFSF10
Ephrin B Signaling	2.93	0.0694	#NUM!	CXCL12,CXCR4,EPHB6,GNA13,GNAZ
Leukocyte Extravasation Signaling	2.87	0.0415	#NUM!	CXCL12,CXCR4,EDIL3,ICAM3,PIK3R4,PIK3R6,TIMP3,VCL
Relaxin Signaling	2.78	0.0452	#NUM!	GNA13,GNAZ,PDE3A,PIK3R4,PIK3R6,SMPDL3A,TDP2
Ephrin Receptor Signaling	2.76	0.0398	#NUM!	ARPC5,CXCL12,CXCR4,EFNA1,EPHB6,GNA13,GNAZ,SORBS1
G-Protein Coupled Receptor Signaling	2.7	0.0243	#NUM!	ADGRE1,ADGRE3,ADRB2,CCR3,EDNRB,GNA13,GNAZ,GPR174,GRK5,HCAR3,HRH4,MAP2K6,PDE3A,PIK3R4,PIK3R6,SMPDL3A,TDP2
Th1 and Th2 Activation Pathway	2.53	0.0407	#NUM!	CCR3,CXCR4,IL18R1,MAP2K6,PIK3R4,PIK3R6,TIMD4
Atherosclerosis Signaling	2.49	0.0458	#NUM!	CCR3,CLU,COL1A2,CXCL12,CXCR4,TPSAB1/TPSB2
Acute Myeloid Leukemia Signaling	2.48	0.0549	#NUM!	CCNA1,KIT,MAP2K6,PIK3R4,PIK3R6
Role of Macrophages, Fibroblasts and Endothelial Cells in Rheumatoid Arthritis	2.47	0.0307	#NUM!	CEBPE,CXCL12,IL18R1,IL1R2,MAP2K6,PIK3R4,PIK3R6,PLCL1,TLR4,TRAF1
Superpathway of Cholesterol Biosynthesis	2.41	0.103	#NUM!	DHCR24,HMGCR,SQLE
Calcium Transport I	2.29	0.2	#NUM!	ATP2A3,ATP2C2
Endothelin-1 Signaling	2.27	0.0365	#NUM!	CASP2,EDNRB,GNA13,GNAZ,PIK3R4,PIK3R6,PLCL1
AMPK Signaling	2.27	0.0331	#NUM!	ADRB2,EEF2K,GNA13,GNAZ,HMGCR,PIK3R4,PIK3R6,PPP2R5A
CD40 Signaling	2.2	0.0597	#NUM!	MAP2K6,PIK3R4,PIK3R6,TRAF1
Natural Killer Cell Signaling	2.18	0.0352	#NUM!	CD244,COL1A2,IL18R1,LAT,PIK3R4,PIK3R6,TNFSF10
CREB Signaling in Neurons	2.15	0.0232	#NUM!	ADGRE1,ADGRE3,ADRB2,CACNA1D,CCR3,EDNRB,GNA13,GNAZ,GPR174,HCAR3,HRH4,PIK3R4,PIK3R6,PLCL1
Cardiac Hypertrophy Signaling	2.09	0.0308	#NUM!	ADRB2,CACNA1D,GNA13,GNAZ,MAP2K6,PIK3R4,PIK3R6,PLCL1
Cholesterol Biosynthesis I	2.06	0.154	#NUM!	DHCR24,SQLE
Cholesterol Biosynthesis II (via 24,25-dihydrolanosterol)	2.06	0.154	#NUM!	DHCR24,SQLE
Cholesterol Biosynthesis III (via Desmosterol)	2.06	0.154	#NUM!	DHCR24,SQLE
Phagosome Formation	2.02	0.0217	#NUM!	ADGRE1,ADGRE3,ADRB2,ARPC5,CCR3,EDNRB,GPR174,HCAR3,HRH4,LAT,MAP2K6,PIK3R4,PIK3R6,TIMD4,TLR4
Fc Epsilon RI Signaling	2.01	0.0424	#NUM!	LAT,MAP2K6,MS4A2,PIK3R4,PIK3R6
Leptin Signaling in Obesity	2.01	0.0526	#NUM!	PDE3A,PIK3R4,PIK3R6,PLCL1
Human Embryonic Stem Cell Pluripotency	2	0.0361	#NUM!	BMP1,GNA13,GNAZ,INHBA,PIK3R4,PIK3R6
Sphingosine-1-phosphate Signaling	1.98	0.0417	#NUM!	CASP2,GNA13,PIK3R4,PIK3R6,PLCL1
CXCR4 Signaling	1.96	0.0355	#NUM!	CXCL12,CXCR4,GNA13,GNAZ,PIK3R4,PIK3R6
LXR/RXR Activation	1.94	0.0407	#NUM!	CLU,HMGCR,IL1R2,PLTP,TLR4
Reelin Signaling in Neurons	1.9	0.0397	#NUM!	ARHGEF6,ARPC5,MAP2K6,PIK3R4,PIK3R6
GP6 Signaling Pathway	1.88	0.0394	#NUM!	COL1A2,COL9A3,LAT,PIK3R4,PIK3R6
IL-6 Signaling	1.87	0.0391	#NUM!	ABCB1,IL1R2,MAP2K6,PIK3R4,PIK3R6
tRNA Splicing	1.85	0.0652	#NUM!	PDE3A,SMPDL3A,TDP2
Breast Cancer Regulation by Stathmin1	1.85	0.022	#NUM!	ADGRE1,ADGRE3,ADRB2,ARHGEF6,CCR3,EDNRB,GNA13,GPR174,HCAR3,HRH4,PIK3R4,PIK3R6,PPP2R5A
LPS-stimulated MAPK Signaling	1.84	0.0471	#NUM!	MAP2K6,PIK3R4,PIK3R6,TLR4
fMLP Signaling in Neutrophils	1.83	0.0382	#NUM!	ARPC5,GNA13,GNAZ,PIK3R4,PIK3R6
Ephrin A Signaling	1.83	0.0638	#NUM!	EFNA1,PIK3R4,PIK3R6
p70S6K Signaling	1.82	0.0379	#NUM!	EEF2K,PIK3R4,PIK3R6,PLCL1,PPP2R5A
CCR3 Signaling in Eosinophils	1.78	0.037	#NUM!	CCR3,GNA13,GNAZ,PIK3R4,PIK3R6
IL-12 Signaling and Production in Macrophages	1.76	0.0368	#NUM!	CLU,PIK3R4,PIK3R6,PPARG,TLR4
Th2 Pathway	1.75	0.0365	#NUM!	CCR3,CXCR4,PIK3R4,PIK3R6,TIMD4
Actin Cytoskeleton Signaling	1.73	0.0286	#NUM!	ARHGEF6,ARPC5,GNA13,NCKAP1,PIK3R4,PIK3R6,VCL
Inflammasome pathway	1.7	0.1	#NUM!	NEK7,TLR4
Epoxysqualene Biosynthesis	1.66	0.5	#NUM!	SQLE
GDP-L-fucose Biosynthesis II (from L-fucose)	1.66	0.5	#NUM!	FPGT
Endocannabinoid Cancer Inhibition Pathway	1.66	0.0345	#NUM!	CASP2,GNA13,MAP2K6,PIK3R4,PIK3R6
ILK Signaling	1.65	0.0303	#NUM!	ARHGEF6,MAP2K6,PIK3R4,PIK3R6,PPP2R5A,VCL
Lymphotoxin β Receptor Signaling	1.65	0.0545	#NUM!	PIK3R4,PIK3R6,TRAF1
Sperm Motility	1.64	0.0275	#NUM!	GNA13,GNAZ,KIT,MAP2K6,PLCL1,ROR1,SLC16A10
Apelin Cardiomyocyte Signaling Pathway	1.63	0.0404	#NUM!	ATP2A3,PIK3R4,PIK3R6,PLCL1
Role of IL-17A in Arthritis	1.61	0.0526	#NUM!	MAP2K6,PIK3R4,PIK3R6
MSP-RON Signaling Pathway	1.59	0.0517	#NUM!	PIK3R4,PIK3R6,TLR4
Thrombin Signaling	1.53	0.0283	#NUM!	ARHGEF6,GNA13,GNAZ,PIK3R4,PIK3R6,PLCL1
Paxillin Signaling	1.51	0.037	#NUM!	ARHGEF6,PIK3R4,PIK3R6,VCL
L-carnitine Biosynthesis	1.49	0.333	#NUM!	BBOX1
1,25-dihydroxyvitamin D3 Biosynthesis	1.49	0.333	#NUM!	POR
Glycerol-3-phosphate Shuttle	1.49	0.333	#NUM!	GPD1
Kinetochore Metaphase Signaling Pathway	1.47	0.036	#NUM!	CDC23,KAT5,PPP2R5A,STAG2
Mitotic Roles of Polo-Like Kinase	1.44	0.0455	#NUM!	CDC23,PPP2R5A,STAG2
HMGB1 Signaling	1.43	0.0299	#NUM!	MAP2K6,PIK3R4,PIK3R6,TLR4,TNFSF10
Role of Osteoblasts, Osteoclasts and Chondrocytes in Rheumatoid Arthritis	1.43	0.0268	#NUM!	BMP1,IL18R1,IL1R2,MAP2K6,PIK3R4,PIK3R6
Role of p14/p19ARF in Tumor Suppression	1.4	0.069	#NUM!	PIK3R4,PIK3R6
FAK Signaling	1.4	0.0342	#NUM!	ARHGEF6,PIK3R4,PIK3R6,VCL
Germ Cell-Sertoli Cell Junction Signaling	1.39	0.0292	#NUM!	MAP2K6,PIK3R4,PIK3R6,SORBS1,VCL
Nitric Oxide Signaling in the Cardiovascular System	1.37	0.0336	#NUM!	ATP2A3,CACNA1D,PIK3R4,PIK3R6
Neuroprotective Role of THOP1 in Alzheimer's Disease	1.36	0.0333	#NUM!	CFD,MME,PRSS33,TPSAB1/TPSB2
Th1 Pathway	1.34	0.0328	#NUM!	IL18R1,MAP2K6,PIK3R4,PIK3R6
Senescence Pathway	1.34	0.0236	#NUM!	CACNA1D,CDC23,DHCR24,MAP2K6,PIK3R4,PIK3R6,PPP2R5A
Glioma Invasiveness Signaling	1.33	0.0411	#NUM!	PIK3R4,PIK3R6,TIMP3
Gαs Signaling	1.33	0.0325	#NUM!	ADRB2,GNA13,GNAZ,HCAR3
Tumor Microenvironment Pathway	1.32	0.0279	#NUM!	COL1A2,CXCL12,CXCR4,PIK3R4,PIK3R6
FXR/RXR Activation	1.3	0.0317	#NUM!	CLU,FBP1,PLTP,PPARG
Airway Inflammation in Asthma	1.3	0.0606	#NUM!	PRG2,RNASE3
Neurotrophin/TRK Signaling	1.29	0.0395	#NUM!	MAP2K6,PIK3R4,PIK3R6
Pentose Phosphate Pathway (Oxidative Branch)	1.27	0.2	#NUM!	G6PD
Tetrapyrrole Biosynthesis II	1.27	0.2	#NUM!	ALAS2
G Beta Gamma Signaling	1.27	0.031	#NUM!	ARHGEF6,CACNA1D,GNA13,GNAZ
Toll-like Receptor Signaling	1.26	0.0385	#NUM!	MAP2K6,TLR4,TRAF1
IL-7 Signaling Pathway	1.26	0.0385	#NUM!	EBF1,PIK3R4,PIK3R6
Thyroid Cancer Signaling	1.25	0.038	#NUM!	CXCR4,PIK3R4,PIK3R6
IL-9 Signaling	1.25	0.0571	#NUM!	PIK3R4,PIK3R6
Granulocyte Adhesion and Diapedesis	1.24	0.0265	#NUM!	CCR3,CXCL12,CXCR4,HRH4,IL1R2
Chemokine Signaling	1.24	0.0375	#NUM!	CCR3,CXCL12,CXCR4
Synaptogenesis Signaling Pathway	1.23	0.0223	#NUM!	ARPC5,CADM1,EFNA1,EPHB6,PIK3R4,PIK3R6,THBS3
Production of Nitric Oxide and Reactive Oxygen Species in Macrophages	1.22	0.0262	#NUM!	CLU,PIK3R4,PIK3R6,PPP2R5A,TLR4
Wound Healing Signaling Pathway	1.22	0.0238	#NUM!	COL1A2,COL9A3,IL1R2,MAP2K6,TNFSF10,TPSAB1/TPSB2
JAK/STAT Signaling	1.21	0.0366	#NUM!	PIK3R4,PIK3R6,PTPN1
Glutathione-mediated Detoxification	1.21	0.0541	#NUM!	ANPEP,LANCL1
Complement System	1.21	0.0541	#NUM!	CD55,CFD
Hepatic Fibrosis / Hepatic Stellate Cell Activation	1.2	0.0258	#NUM!	COL1A2,COL9A3,EDNRB,IL1R2,TLR4
Glycerol Degradation I	1.19	0.167	#NUM!	GPD1
Synaptic Long Term Depression	1.19	0.0256	#NUM!	CACNA1D,GNA13,GNAZ,PLCL1,PPP2R5A
TR/RXR Activation	1.19	0.0357	#NUM!	HP,PIK3R4,PIK3R6
Docosahexaenoic Acid (DHA) Signaling	1.19	0.0526	#NUM!	PIK3R4,PIK3R6
PEDF Signaling	1.19	0.0357	#NUM!	PIK3R4,PIK3R6,PPARG
FGF Signaling	1.19	0.0357	#NUM!	MAP2K6,PIK3R4,PIK3R6
RAC Signaling	1.18	0.029	#NUM!	ARPC5,NCKAP1,PIK3R4,PIK3R6
FcγRIIB Signaling in B Lymphocytes	1.17	0.0353	#NUM!	CACNA1D,PIK3R4,PIK3R6
Pulmonary Fibrosis Idiopathic Signaling Pathway	1.16	0.0215	#NUM!	COL1A2,COL9A3,CXCL12,GNA13,MAP2K6,PIK3R4,PIK3R6
Adrenomedullin signaling pathway	1.16	0.0251	#NUM!	MAP2K6,PIK3R4,PIK3R6,PLCL1,PPARG
Apelin Endothelial Signaling Pathway	1.16	0.0284	#NUM!	GNA13,GNAZ,PIK3R4,PIK3R6
Ceramide Biosynthesis	1.13	0.143	#NUM!	SPTLC3
Signaling by Rho Family GTPases	1.12	0.0224	#NUM!	ARHGEF6,ARPC5,GNA13,GNAZ,PIK3R4,PIK3R6
3-phosphoinositide Biosynthesis	1.12	0.0244	#NUM!	DUSP13,PIK3R4,PIK3R6,PPP2R5A,PTPN1
Ceramide Signaling	1.12	0.0333	#NUM!	PIK3R4,PIK3R6,PPP2R5A
Unfolded protein response	1.12	0.0333	#NUM!	CEBPE,INSIG1,PPARG
Intrinsic Prothrombin Activation Pathway	1.11	0.0476	#NUM!	COL1A2,F5
Crosstalk between Dendritic Cells and Natural Killer Cells	1.11	0.033	#NUM!	ICAM3,TLR4,TNFSF10
RANK Signaling in Osteoclasts	1.11	0.033	#NUM!	MAP2K6,PIK3R4,PIK3R6
Dilated Cardiomyopathy Signaling Pathway	1.1	0.027	#NUM!	CACNA1D,DSC2,DSG2,PDE3A
Pyroptosis Signaling Pathway	1.08	0.0323	#NUM!	NEK7,TLR4,TXNIP
G Protein Signaling Mediated by Tubby	1.08	0.0455	#NUM!	GNA13,GNAZ
ERBB Signaling	1.07	0.0319	#NUM!	MAP2K6,PIK3R4,PIK3R6
Autophagy	1.07	0.0235	#NUM!	KAT5,PIK3R4,PIK3R6,PPP2R5A,TLR4
Type II Diabetes Mellitus Signaling	1.06	0.0261	#NUM!	CACNA1D,PIK3R4,PIK3R6,PPARG
Melanocyte Development and Pigmentation Signaling	1.05	0.0312	#NUM!	KIT,PIK3R4,PIK3R6
Small Cell Lung Cancer Signaling	1.05	0.0312	#NUM!	PIK3R4,PIK3R6,TRAF1
IL-1 Signaling	1.05	0.0312	#NUM!	GNA13,GNAZ,MAP2K6
Apelin Pancreas Signaling Pathway	1.04	0.0435	#NUM!	PIK3R4,PIK3R6
PFKFB4 Signaling Pathway	1.04	0.0435	#NUM!	FBP1,MAP2K6
IL-23 Signaling Pathway	1.04	0.0435	#NUM!	PIK3R4,PIK3R6
Hepatic Fibrosis Signaling Pathway	1.04	0.0191	#NUM!	CACNA1D,COL1A2,IL1R2,MAP2K6,PIK3R4,PIK3R6,PPARG,TLR4
Role of Pattern Recognition Receptors in Recognition of Bacteria and Viruses	1.03	0.0256	#NUM!	PIK3R4,PIK3R6,TLR4,TNFSF10
UVA-Induced MAPK Signaling	1.03	0.0306	#NUM!	PIK3R4,PIK3R6,PLCL1
Heme Biosynthesis II	1.02	0.111	#NUM!	ALAS2
VEGF Signaling	1.02	0.0303	#NUM!	PIK3R4,PIK3R6,VCL
Apelin Muscle Signaling Pathway	1.01	0.0417	#NUM!	GNA13,GNAZ
eNOS Signaling	1.01	0.0252	#NUM!	AQP9,CCNA1,PIK3R4,PIK3R6
Role of NFAT in Cardiac Hypertrophy	1.01	0.0225	#NUM!	CACNA1D,MAP2K6,PIK3R4,PIK3R6,PLCL1
Neuropathic Pain Signaling In Dorsal Horn Neurons	1	0.0297	#NUM!	PIK3R4,PIK3R6,PLCL1
Melanoma Signaling	0.983	0.04	#NUM!	PIK3R4,PIK3R6
MYC Mediated Apoptosis Signaling	0.983	0.04	#NUM!	ADRB2,CASP2
HOTAIR Regulatory Pathway	0.979	0.0245	#NUM!	COL1A2,PIK3R4,PIK3R6,TLR4
Virus Entry via Endocytic Pathways	0.975	0.0288	#NUM!	CD55,PIK3R4,PIK3R6
IGF-1 Signaling	0.975	0.0288	#NUM!	IGFBP7,PIK3R4,PIK3R6
Aldosterone Signaling in Epithelial Cells	0.971	0.0244	#NUM!	HSPA4L,PIK3R4,PIK3R6,PLCL1
UVB-Induced MAPK Signaling	0.955	0.0385	#NUM!	PIK3R4,PIK3R6
PD-1, PD-L1 cancer immunotherapy pathway	0.955	0.0283	#NUM!	LAT,PIK3R4,PIK3R6
Telomerase Signaling	0.947	0.028	#NUM!	PIK3R4,PIK3R6,PPP2R5A
Pentose Phosphate Pathway	0.943	0.0909	#NUM!	G6PD
cAMP-mediated signaling	0.943	0.0215	#NUM!	ADRB2,HCAR3,PDE3A,SMPDL3A,TDP2
Superpathway of Inositol Phosphate Compounds	0.936	0.0214	#NUM!	DUSP13,PIK3R4,PIK3R6,PPP2R5A,PTPN1
Osteoarthritis Pathway	0.936	0.0214	#NUM!	CASP2,IL1R2,PPARG,TIMP3,TLR4
Gαq Signaling	0.932	0.0235	#NUM!	GNA13,GNAZ,PIK3R4,PIK3R6
Molecular Mechanisms of Cancer	0.921	0.0179	#NUM!	ARHGEF6,BMP1,CDK15,GNA13,GNAZ,MAP2K6,PIK3R4,PIK3R6
EGF Signaling	0.914	0.0364	#NUM!	PIK3R4,PIK3R6
CNTF Signaling	0.889	0.0351	#NUM!	PIK3R4,PIK3R6
Amyotrophic Lateral Sclerosis Signaling	0.876	0.0261	#NUM!	CACNA1D,PIK3R4,PIK3R6
Polyamine Regulation in Colon Cancer	0.876	0.0345	#NUM!	MAP2K6,PPARG
γ-glutamyl Cycle	0.873	0.0769	#NUM!	ANPEP
Role of Tissue Factor in Cancer	0.87	0.0259	#NUM!	GNA13,PIK3R4,PIK3R6
Dopamine-DARPP32 Feedback in cAMP Signaling	0.86	0.0221	#NUM!	ATP2A3,CACNA1D,PLCL1,PPP2R5A
MSP-RON Signaling In Macrophages Pathway	0.86	0.0256	#NUM!	PIK3R4,PIK3R6,TLR4
Endometrial Cancer Signaling	0.854	0.0333	#NUM!	PIK3R4,PIK3R6
PAK Signaling	0.854	0.0254	#NUM!	ARHGEF6,PIK3R4,PIK3R6
p38 MAPK Signaling	0.854	0.0254	#NUM!	EEF2K,IL1R2,MAP2K6
Mevalonate Pathway I	0.845	0.0714	#NUM!	HMGCR
IL-2 Signaling	0.842	0.0328	#NUM!	PIK3R4,PIK3R6
Role of NANOG in Mammalian Embryonic Stem Cell Pluripotency	0.839	0.025	#NUM!	BMP1,PIK3R4,PIK3R6
IL-17 Signaling	0.824	0.0214	#NUM!	MAP2K6,PIK3R4,PIK3R6,TNFSF10
Thrombopoietin Signaling	0.818	0.0317	#NUM!	PIK3R4,PIK3R6
IL-15 Production	0.815	0.0244	#NUM!	KIT,MAP2K6,ROR1
WNT/Ca+ pathway	0.807	0.0312	#NUM!	PLCL1,ROR1
Endocannabinoid Developing Neuron Pathway	0.801	0.024	#NUM!	MAP2K6,PIK3R4,PIK3R6
Hepatic Cholestasis	0.799	0.0209	#NUM!	ABCB1,IL1R2,TLR4,TNFSF10
Induction of Apoptosis by HIV1	0.796	0.0308	#NUM!	CXCR4,TRAF1
ERB2-ERBB3 Signaling	0.796	0.0308	#NUM!	PIK3R4,PIK3R6
Protein Kinase A Signaling	0.793	0.0172	#NUM!	CDC23,GNA13,PDE3A,PLCL1,PTPN1,SMPDL3A,TDP2
Regulation Of The Epithelial Mesenchymal Transition By Growth Factors Pathway	0.793	0.0208	#NUM!	MAP2K6,PIK3R4,PIK3R6,TNFSF10
Extrinsic Prothrombin Activation Pathway	0.79	0.0625	#NUM!	F5
14-3-3-mediated Signaling	0.788	0.0236	#NUM!	PIK3R4,PIK3R6,PLCL1
Clathrin-mediated Endocytosis Signaling	0.788	0.0207	#NUM!	ARPC5,CLU,PIK3R4,PIK3R6
Role of PI3K/AKT Signaling in the Pathogenesis of Influenza	0.788	0.0303	#NUM!	PIK3R4,PIK3R6
Pyridoxal 5'-phosphate Salvage Pathway	0.788	0.0303	#NUM!	GRK5,MAP2K6
PPARα/RXRα Activation	0.777	0.0205	#NUM!	GPD1,IL1R2,MAP2K6,PLCL1
IL-17A Signaling in Airway Cells	0.777	0.0299	#NUM!	PIK3R4,PIK3R6
ERBB4 Signaling	0.767	0.0294	#NUM!	PIK3R4,PIK3R6
Remodeling of Epithelial Adherens Junctions	0.767	0.0294	#NUM!	ARPC5,VCL
P2Y Purigenic Receptor Signaling Pathway	0.759	0.0229	#NUM!	PIK3R4,PIK3R6,PLCL1
Role of JAK1 and JAK3 in γc Cytokine Signaling	0.757	0.029	#NUM!	PIK3R4,PIK3R6
SPINK1 General Cancer Pathway	0.757	0.029	#NUM!	PIK3R4,PIK3R6
Colorectal Cancer Metastasis Signaling	0.75	0.0185	#NUM!	GNA13,GNAZ,PIK3R4,PIK3R6,TLR4
GM-CSF Signaling	0.747	0.0286	#NUM!	PIK3R4,PIK3R6
Gα12/13 Signaling	0.745	0.0226	#NUM!	GNA13,PIK3R4,PIK3R6
Superpathway of Geranylgeranyldiphosphate Biosynthesis I (via Mevalonate)	0.745	0.0556	#NUM!	HMGCR
GABA Receptor Signaling	0.745	0.0226	#NUM!	CACNA1D,GNA13,GNAZ
Growth Hormone Signaling	0.738	0.0282	#NUM!	PIK3R4,PIK3R6
Adipogenesis pathway	0.733	0.0222	#NUM!	EBF1,PPARG,TXNIP
IL-10 Signaling	0.728	0.0278	#NUM!	IL1R2,MAP2K6
Melatonin Signaling	0.728	0.0278	#NUM!	MAP2K6,PLCL1
White Adipose Tissue Browning Pathway	0.726	0.0221	#NUM!	CACNA1D,MS4A2,PPARG
Glucocorticoid Receptor Signaling	0.721	0.0155	#NUM!	ADRB2,FBP1,HP,IL18R1,IL1R2,KRT1,PIK3R4,PIK3R6,PPARG
Opioid Signaling Pathway	0.719	0.018	#NUM!	CACNA1D,GNA13,GNAZ,GRK5,MAP2K6
Oxytocin Signaling Pathway	0.714	0.0179	#NUM!	CACNA1D,GNA13,PIK3R4,PIK3R6,PPARG
Caveolar-mediated Endocytosis Signaling	0.701	0.0267	#NUM!	CD55,PTPN1
Insulin Receptor Signaling	0.701	0.0214	#NUM!	PIK3R4,PIK3R6,PTPN1
GPCR-Mediated Integration of Enteroendocrine Signaling Exemplified by an L Cell	0.701	0.0267	#NUM!	ADRB2,PLCL1
IL-8 Signaling	0.695	0.019	#NUM!	GNA13,GNAZ,PIK3R4,PIK3R6
GDNF Family Ligand-Receptor Interactions	0.693	0.0263	#NUM!	PIK3R4,PIK3R6
Macropinocytosis Signaling	0.693	0.0263	#NUM!	PIK3R4,PIK3R6
Integrin Signaling	0.686	0.0188	#NUM!	ARPC5,PIK3R4,PIK3R6,VCL
Angiopoietin Signaling	0.684	0.026	#NUM!	PIK3R4,PIK3R6
Antiproliferative Role of Somatostatin Receptor 2	0.684	0.026	#NUM!	PIK3R4,PIK3R6
Xenobiotic Metabolism General Signaling Pathway	0.684	0.021	#NUM!	MAP2K6,PIK3R4,PIK3R6
Role of MAPK Signaling in Inhibiting the Pathogenesis of Influenza	0.684	0.026	#NUM!	MAP2K6,TLR4
ERK/MAPK Signaling	0.68	0.0187	#NUM!	PIK3R4,PIK3R6,PPARG,PPP2R5A
NF-κB Activation by Viruses	0.676	0.0256	#NUM!	PIK3R4,PIK3R6
RHOGDI Signaling	0.676	0.0186	#NUM!	ARHGEF6,ARPC5,GNA13,GNAZ
Xenobiotic Metabolism Signaling	0.67	0.0172	#NUM!	ABCB1,MAP2K6,PIK3R4,PIK3R6,PPP2R5A
IL-3 Signaling	0.668	0.0253	#NUM!	PIK3R4,PIK3R6
Estrogen-Dependent Breast Cancer Signaling	0.668	0.0253	#NUM!	PIK3R4,PIK3R6
The Visual Cycle	0.668	0.0455	#NUM!	DHRS9
FLT3 Signaling in Hematopoietic Progenitor Cells	0.66	0.025	#NUM!	PIK3R4,PIK3R6
Renal Cell Carcinoma Signaling	0.66	0.025	#NUM!	PIK3R4,PIK3R6
BEX2 Signaling Pathway	0.652	0.0247	#NUM!	MAP2,PPP2R5A
Cellular Effects of Sildenafil (Viagra)	0.648	0.0201	#NUM!	CACNA1D,PDE3A,PLCL1
Corticotropin Releasing Hormone Signaling	0.648	0.0201	#NUM!	ARPC5,CACNA1D,KRT1
Semaphorin Neuronal Repulsive Signaling Pathway	0.638	0.0199	#NUM!	MAP2K6,PIK3R4,PIK3R6
Cyclins and Cell Cycle Regulation	0.629	0.0238	#NUM!	CCNA1,PPP2R5A
VEGF Family Ligand-Receptor Interactions	0.629	0.0238	#NUM!	PIK3R4,PIK3R6
Bupropion Degradation	0.618	0.04	#NUM!	POR
Prolactin Signaling	0.614	0.0233	#NUM!	PIK3R4,PIK3R6
PDGF Signaling	0.614	0.0233	#NUM!	PIK3R4,PIK3R6
Epithelial Adherens Junction Signaling	0.606	0.0191	#NUM!	ARPC5,PPP2R5A,VCL
Estrogen-mediated S-phase Entry	0.604	0.0385	#NUM!	CCNA1
Gluconeogenesis I	0.604	0.0385	#NUM!	FBP1
Apelin Liver Signaling Pathway	0.604	0.0385	#NUM!	COL1A2
Regulation of Cellular Mechanics by Calpain Protease	0.593	0.0225	#NUM!	CCNA1,VCL
Glycolysis I	0.588	0.037	#NUM!	FBP1
IL-4 Signaling	0.567	0.0215	#NUM!	PIK3R4,PIK3R6
Non-Small Cell Lung Cancer Signaling	0.559	0.0213	#NUM!	PIK3R4,PIK3R6
Androgen Signaling	0.548	0.0178	#NUM!	CACNA1D,GNA13,GNAZ
Death Receptor Signaling	0.547	0.0208	#NUM!	CASP2,TNFSF10
TGF-β Signaling	0.547	0.0208	#NUM!	INHBA,MAP2K6
Estrogen Receptor Signaling	0.542	0.0148	#NUM!	CACNA1D,GNA13,GNAZ,PIK3R4,PIK3R6,PLCL1
ATM Signaling	0.541	0.0206	#NUM!	KAT5,PPP2R5A
Glioblastoma Multiforme Signaling	0.539	0.0175	#NUM!	PIK3R4,PIK3R6,PLCL1
p53 Signaling	0.535	0.0204	#NUM!	PIK3R4,PIK3R6
Salvage Pathways of Pyrimidine Ribonucleotides	0.535	0.0204	#NUM!	GRK5,MAP2K6
TNFR2 Signaling	0.527	0.0312	#NUM!	TRAF1
LPS/IL-1 Mediated Inhibition of RXR Function	0.517	0.0157	#NUM!	ABCB1,IL1R2,PLTP,TLR4
4-1BB Signaling in T Lymphocytes	0.504	0.0294	#NUM!	TRAF1
Regulation of eIF4 and p70S6K Signaling	0.504	0.0168	#NUM!	PIK3R4,PIK3R6,PPP2R5A
Role of JAK2 in Hormone-like Cytokine Signaling	0.504	0.0294	#NUM!	PTPN1
D-myo-inositol (1,4,5,6)-Tetrakisphosphate Biosynthesis	0.504	0.0168	#NUM!	DUSP13,PPP2R5A,PTPN1
D-myo-inositol (3,4,5,6)-tetrakisphosphate Biosynthesis	0.504	0.0168	#NUM!	DUSP13,PPP2R5A,PTPN1
Ethanol Degradation II	0.504	0.0294	#NUM!	DHRS9
Mouse Embryonic Stem Cell Pluripotency	0.5	0.0192	#NUM!	PIK3R4,PIK3R6
Coagulation System	0.495	0.0286	#NUM!	F5
Chronic Myeloid Leukemia Signaling	0.484	0.0187	#NUM!	PIK3R4,PIK3R6
MIF-mediated Glucocorticoid Regulation	0.484	0.0278	#NUM!	TLR4
PPAR Signaling	0.484	0.0187	#NUM!	IL1R2,PPARG
α-Adrenergic Signaling	0.479	0.0185	#NUM!	GNA13,GNAZ
Cell Cycle Regulation by BTG Family Proteins	0.475	0.027	#NUM!	PPP2R5A
TWEAK Signaling	0.475	0.027	#NUM!	TRAF1
Noradrenaline and Adrenaline Degradation	0.475	0.027	#NUM!	DHRS9
Insulin Secretion Signaling Pathway	0.463	0.0148	#NUM!	CACNA1D,PIK3R4,PIK3R6,PLCL1
Xenobiotic Metabolism CAR Signaling Pathway	0.461	0.0158	#NUM!	ABCB1,MAP2K6,PPP2R5A
Prostate Cancer Signaling	0.458	0.0179	#NUM!	PIK3R4,PIK3R6
3-phosphoinositide Degradation	0.457	0.0157	#NUM!	DUSP13,PPP2R5A,PTPN1
Inhibition of Matrix Metalloproteases	0.456	0.0256	#NUM!	TIMP3
Role of MAPK Signaling in Promoting the Pathogenesis of Influenza	0.453	0.0177	#NUM!	ATP6V0A2,MAP2K6
Acetone Degradation I (to Methylglyoxal)	0.447	0.025	#NUM!	POR
D-myo-inositol-5-phosphate Metabolism	0.442	0.0154	#NUM!	DUSP13,PPP2R5A,PTPN1
Regulation of the Epithelial-Mesenchymal Transition Pathway	0.442	0.0154	#NUM!	MAP2K6,PIK3R4,PIK3R6
Gap Junction Signaling	0.432	0.0152	#NUM!	PIK3R4,PIK3R6,PLCL1
April Mediated Signaling	0.431	0.0238	#NUM!	TRAF1
Retinoate Biosynthesis I	0.431	0.0238	#NUM!	DHRS9
NGF Signaling	0.429	0.0169	#NUM!	PIK3R4,PIK3R6
GPCR-Mediated Nutrient Sensing in Enteroendocrine Cells	0.429	0.0169	#NUM!	CACNA1D,PLCL1
Pulmonary Healing Signaling Pathway	0.428	0.0151	#NUM!	CXCL12,CXCR4,TLR4
PI3K/AKT Signaling	0.428	0.0151	#NUM!	IL18R1,IL1R2,PPP2R5A
Cholecystokinin/Gastrin-mediated Signaling	0.425	0.0168	#NUM!	GNA13,MAP2K6
B Cell Activating Factor Signaling	0.423	0.0233	#NUM!	TRAF1
Oncostatin M Signaling	0.423	0.0233	#NUM!	TIMP3
MIF Regulation of Innate Immunity	0.415	0.0227	#NUM!	TLR4
BER (Base Excision Repair) Pathway	0.415	0.0227	#NUM!	MAP2K6
Renin-Angiotensin Signaling	0.412	0.0164	#NUM!	PIK3R4,PIK3R6
Estrogen Biosynthesis	0.408	0.0222	#NUM!	POR
Glioma Signaling	0.403	0.0161	#NUM!	PIK3R4,PIK3R6
RHOA Signaling	0.403	0.0161	#NUM!	ARPC5,GNA13
Retinol Biosynthesis	0.4	0.0217	#NUM!	DHRS9
HIF1α Signaling	0.399	0.0144	#NUM!	MAP2K6,PIK3R4,PIK3R6
Pancreatic Adenocarcinoma Signaling	0.395	0.0159	#NUM!	PIK3R4,PIK3R6
iNOS Signaling	0.393	0.0213	#NUM!	TLR4
mTOR Signaling	0.386	0.0142	#NUM!	PIK3R4,PIK3R6,PPP2R5A
nNOS Signaling in Skeletal Muscle Cells	0.386	0.0208	#NUM!	CACNA1D
Agranulocyte Adhesion and Diapedesis	0.38	0.014	#NUM!	CCR3,CXCL12,CXCR4
FAT10 Cancer Signaling Pathway	0.373	0.02	#NUM!	CXCR4
HGF Signaling	0.371	0.0152	#NUM!	PIK3R4,PIK3R6
TNFR1 Signaling	0.36	0.0192	#NUM!	CASP2
STAT3 Pathway	0.36	0.0148	#NUM!	IL18R1,IL1R2
Role of PKR in Interferon Induction and Antiviral Response	0.356	0.0147	#NUM!	MAP2K6,TLR4
MSP-RON Signaling In Cancer Cells Pathway	0.349	0.0145	#NUM!	PIK3R4,PIK3R6
TEC Kinase Signaling	0.347	0.0121	#NUM!	GNA13,GNAZ,MS4A2,PIK3R4,PIK3R6,TLR4,TNFSF10
Neuroinflammation Signaling Pathway	0.343	0.0127	#NUM!	CXCL12,PIK3R4,PIK3R6,TLR4
HER-2 Signaling in Breast Cancer	0.342	0.0132	#NUM!	MS4A2,PIK3R4,PIK3R6
Gαi Signaling	0.342	0.0143	#NUM!	GNA13,GNAZ
CSDE1 Signaling Pathway	0.336	0.0179	#NUM!	PIWIL4
Cell Cycle Control of Chromosomal Replication	0.336	0.0179	#NUM!	CDK15
Hereditary Breast Cancer Signaling	0.334	0.0141	#NUM!	PIK3R4,PIK3R6
PI3K Signaling in B Lymphocytes	0.332	0.014	#NUM!	PLCL1,TLR4
CD27 Signaling in Lymphocytes	0.331	0.0175	#NUM!	MAP2K6
Role of CHK Proteins in Cell Cycle Checkpoint Control	0.331	0.0175	#NUM!	PPP2R5A
Nicotine Degradation III	0.325	0.0172	#NUM!	POR
Cancer Drug Resistance By Drug Efflux	0.325	0.0172	#NUM!	ABCB1
NRF2-mediated Oxidative Stress Response	0.316	0.0127	#NUM!	MAP2K6,PIK3R4,PIK3R6
Retinoic acid Mediated Apoptosis Signaling	0.315	0.0167	#NUM!	TNFSF10
SPINK1 Pancreatic Cancer Pathway	0.315	0.0167	#NUM!	CPA3
Endocannabinoid Neuronal Synapse Pathway	0.312	0.0134	#NUM!	CACNA1D,PLCL1
NAD Signaling Pathway	0.305	0.0132	#NUM!	PIK3R4,PIK3R6
Factors Promoting Cardiogenesis in Vertebrates	0.305	0.0132	#NUM!	BMP1,PLCL1
Melatonin Degradation I	0.305	0.0161	#NUM!	POR
Stearate Biosynthesis I (Animals)	0.3	0.0159	#NUM!	DHCR24
PXR/RXR Activation	0.291	0.0154	#NUM!	ABCB1
Necroptosis Signaling Pathway	0.288	0.0127	#NUM!	TLR4,TNFSF10
Nicotine Degradation II	0.287	0.0152	#NUM!	POR
Glutamate Receptor Signaling	0.287	0.0152	#NUM!	HOMER2
Ovarian Cancer Signaling	0.285	0.0127	#NUM!	PIK3R4,PIK3R6
Phagosome Maturation	0.282	0.0126	#NUM!	ATP6V0A2,CTSW
Phospholipases	0.281	0.0149	#NUM!	PLCL1
Superpathway of Melatonin Degradation	0.281	0.0149	#NUM!	POR
Inhibition of ARE-Mediated mRNA Degradation Pathway	0.277	0.0124	#NUM!	PPP2R5A,TNFSF10
Agrin Interactions at Neuromuscular Junction	0.269	0.0143	#NUM!	ARHGEF6
Serotonin Degradation	0.265	0.0141	#NUM!	DHRS9
Basal Cell Carcinoma Signaling	0.261	0.0139	#NUM!	BMP1
ERK5 Signaling	0.261	0.0139	#NUM!	GNA13
Netrin Signaling	0.261	0.0139	#NUM!	CACNA1D
Circadian Rhythm Signaling	0.252	0.0113	#NUM!	CACNA1D,MAP2K6,PLCL1
WNT/β-catenin Signaling	0.246	0.0116	#NUM!	PPP2R5A,TLE4
TREM1 Signaling	0.242	0.013	#NUM!	TLR4
Maturity Onset Diabetes of Young (MODY) Signaling	0.239	0.0128	#NUM!	CACNA1D
Dopamine Receptor Signaling	0.235	0.0127	#NUM!	PPP2R5A
Tight Junction Signaling	0.234	0.0112	#NUM!	PPP2R5A,VCL
Role of MAPK Signaling in the Pathogenesis of Influenza	0.225	0.0122	#NUM!	MAP2K6
HIPPO signaling	0.215	0.0118	#NUM!	PPP2R5A
Role of Hypercytokinemia/hyperchemokinemia in the Pathogenesis of Influenza	0.213	0.0116	#NUM!	TLR4
BMP signaling pathway	0.21	0.0115	#NUM!	BMP1
Neurovascular Coupling Signaling Pathway	0	0.00444	#NUM!	CACNA1D
Synaptic Long Term Potentiation	0	0.00775	#NUM!	PLCL1
Huntington's Disease Signaling	0	0.0107	#NUM!	CASP2,PIK3R4,PIK3R6
Aryl Hydrocarbon Receptor Signaling	0	0.00629	#NUM!	CCNA1
Acute Phase Response Signaling	0	0.0108	#NUM!	HP,MAP2K6
Regulation of Actin-based Motility by Rho	0	0.00862	#NUM!	ARPC5
RAR Activation	0	0.0098	#NUM!	DHRS9,SORBS3
Fcγ Receptor-mediated Phagocytosis in Macrophages and Monocytes	0	0.0106	#NUM!	ARPC5
Role of NFAT in Regulation of the Immune Response	0	0.0102	#NUM!	GNA13,GNAZ,LAT,MS4A2,PIK3R4,PIK3R6
CCR5 Signaling in Macrophages	0	0.00601	#NUM!	CACNA1D,GNA13,GNAZ
Calcium-induced T Lymphocyte Apoptosis	0	0.00217	#NUM!	ATP2A3
Airway Pathology in Chronic Obstructive Pulmonary Disease	0	0.00847	#NUM!	TNFSF10
CTLA4 Signaling in Cytotoxic T Lymphocytes	0	0.00837	#NUM!	LAT,PIK3R4,PIK3R6,PPP2R5A
T Helper Cell Differentiation	0	0.00212	#NUM!	IL18R1
CD28 Signaling in T Helper Cells	0	0.00774	#NUM!	ARPC5,LAT,PIK3R4,PIK3R6
IL-15 Signaling	0	0.00379	#NUM!	PIK3R4,PIK3R6
Dendritic Cell Maturation	0	0.00847	#NUM!	COL1A2,PIK3R4,PIK3R6,PLCL1,TLR4
CDK5 Signaling	0	0.00877	#NUM!	PPP2R5A
ICOS-ICOSL Signaling in T Helper Cells	0	0.00592	#NUM!	LAT,PIK3R4,PIK3R6
GNRH Signaling	0	0.0105	#NUM!	CACNA1D,MAP2K6
Type I Diabetes Mellitus Signaling	0	0.00196	#NUM!	MAP2K6
Communication between Innate and Adaptive Immune Cells	0	0.00108	#NUM!	TLR4
Systemic Lupus Erythematosus Signaling	0	0.00482	#NUM!	LAT,PIK3R4,PIK3R6
CDC42 Signaling	0	0.00348	#NUM!	ARHGEF6,ARPC5
EIF2 Signaling	0	0.00893	#NUM!	PIK3R4,PIK3R6
Phospholipase C Signaling	0	0.00443	#NUM!	ARHGEF6,GNA13,LAT
Altered T Cell and B Cell Signaling in Rheumatoid Arthritis	0	0.00203	#NUM!	TLR4
Regulation of IL-2 Expression in Activated and Anergic T Lymphocytes	0	0.00217	#NUM!	LAT
NUR77 Signaling in T Lymphocytes	0	0.00195	#NUM!	TNFSF10
PKCθ Signaling in T Lymphocytes	0	0.00717	#NUM!	CACNA1D,LAT,PIK3R4,PIK3R6
Antiproliferative Role of TOB in T Cell Signaling	0	0.00235	#NUM!	CCNA1
Actin Nucleation by ARP-WASP Complex	0	0.0108	#NUM!	ARPC5
Sertoli Cell-Sertoli Cell Junction Signaling	0	0.00971	#NUM!	SORBS1,VCL
Antioxidant Action of Vitamin C	0	0.00893	#NUM!	PLCL1
SAPK/JNK Signaling	0	0.00598	#NUM!	GNA13,PIK3R4,PIK3R6
Protein Ubiquitination Pathway	0	0.00727	#NUM!	CDC23,HSPA4L
B Cell Receptor Signaling	0	0.00636	#NUM!	EBF1,MAP2K6,PIK3R4,PIK3R6
Apoptosis Signaling	0	0.00962	#NUM!	CASP2
NF-κB Signaling	0	0.0105	#NUM!	IL1R2,MAP2K6,PIK3R4,PIK3R6,TDP2,TLR4
T Cell Receptor Signaling	0	0.00651	#NUM!	LAT,MAP2K6,PIK3R4,PIK3R6
Gustation Pathway	0	0.00985	#NUM!	CACNA1D,PDE3A
Sirtuin Signaling Pathway	0	0.00685	#NUM!	G6PD,PPARG
T Cell Exhaustion Signaling Pathway	0	0.0053	#NUM!	PIK3R4,PIK3R6,PPP2R5A
Systemic Lupus Erythematosus In T Cell Signaling Pathway	0	0.011	#NUM!	CASP2,GNA13,LAT,MAP2K6,PIK3R4,PIK3R6,PPP2R5A
Systemic Lupus Erythematosus In B Cell Signaling Pathway	0	0.00553	#NUM!	PIK3R4,PIK3R6,TNFSF10,TRAF1
Xenobiotic Metabolism PXR Signaling Pathway	0	0.00518	#NUM!	ABCB1
Calcium Signaling	0	0.00926	#NUM!	ATP2A3,CACNA1D
Ferroptosis Signaling Pathway	0	0.00758	#NUM!	HMGCR
