## Supplementary material for "Direct contact between iPSC-derived macrophages and hepatocytes drives reciprocal acquisition of Kupffer cell identity and hepatocyte maturation": Supp Table 8

### Sheet: Sheet0
© 2000-2021 QIAGEN. All rights reserved.
Ingenuity Canonical Pathways	-log(p-value)	Ratio	z-score	Molecules
LXR/RXR Activation	7.88	0.146	1.414	AHSG,ALB,APOA1,APOA2,APOA4,C3,C4A/C4B,CD14,IL1A,IL1B,IL1RAP,IL1RN,NFKB2,RBP4,RXRA,SERPINA1,TTR,VTN
Acute Phase Response Signaling	7.77	0.119	2.5	AHSG,ALB,APOA1,APOA2,C3,C4A/C4B,FOS,IL1A,IL1B,IL1RAP,IL1RN,JUN,MAP2K2,MAP3K14,MAPK13,NFKB2,OSM,RASD1,RBP4,SERPINA1,TCF4,TTR
IL-10 Signaling	6.95	0.181	#NUM!	CCR1,CD14,FCGR2A,FOS,IL1A,IL1B,IL1RAP,IL1RN,IL4R,JUN,MAP3K14,MAPK13,NFKB2
Hepatic Fibrosis Signaling Pathway	6.78	0.0788	5.385	CACNA2D4,CACNB1,CCL3,CD40,CXCL8,FNBP1,FOS,IL1A,IL1B,IL1RAP,IL1RN,ITGA5,ITGB3,ITGB7,JUN,LRP5,MAP2K2,MAPK13,MYC,MYL12B,NCF1,NFKB2,RASD1,RHOB,RHOF,RHOH,RHOT2,SNAI1,TCF4,TGFB1,TGFBR1,VEGFA,WNT5A
Osteoarthritis Pathway	6.55	0.0983	2.4	ACVRL1,CASP1,CXCL8,DDIT4,HDAC4,HES1,HTRA1,IL1B,IL1RAP,ITGA5,ITGB3,ITGB7,MYBBP1A,NAMPT,NFKB2,NOTCH1,RBP4,SMAD6,TCF4,TGFB1,TGFBR1,TLR2,VEGFA
Glucocorticoid Receptor Signaling	6.52	0.0688	#NUM!	CCL3,CCNH,CXCL8,DPF1,ERCC2,FCGR1A,FOS,GTF2E2,HLA-DPA1,HLA-DPB1,HLA-DQB1,HLA-DRA,HLA-DRB1,HLTF,IFNLR1,IL1A,IL1B,IL1RN,IL4R,IL7R,JUN,KRT18,KRT8,MAP2K2,MAP3K14,MAPK13,MYC,NDUFA4L2,NDUFS5,NDUFS6,NFKB2,RASD1,RXRA,SLC37A4,SMARCA4,SRC,TGFB1,TGFBR1,TLR2,YWHAH
Production of Nitric Oxide and Reactive Oxygen Species in Macrophages	6.21	0.105	4.472	ALB,APOA1,APOA2,APOA4,FNBP1,FOS,IRF8,JUN,MAP3K14,MAP3K6,MAPK13,NCF1,NFKB2,RBP4,RHOB,RHOF,RHOH,RHOT2,SERPINA1,TLR2
HMGB1 Signaling	5.84	0.108	4	CXCL8,FNBP1,FOS,IL1A,IL1B,JUN,KAT2A,MAP2K2,MAPK13,NFKB2,OSM,RASD1,RHOB,RHOF,RHOH,RHOT2,TGFB1,TNFSF14
Cholecystokinin/Gastrin-mediated Signaling	5.82	0.126	3.742	FNBP1,FOS,IL1A,IL1B,IL1RN,ITPR3,JUN,MAP2K2,MEF2A,RASD1,RHOB,RHOF,RHOH,RHOT2,SRC
IL-12 Signaling and Production in Macrophages	5.76	0.118	#NUM!	ALB,APOA1,APOA2,APOA4,CD40,FOS,IRF8,JUN,MAP2K2,MAPK13,NFKB2,RBP4,RXRA,SERPINA1,TGFB1,TLR2
TREM1 Signaling	5.75	0.156	3.464	CASP1,CCL3,CD40,CXCL8,IL1B,ITGA5,LAT2,NFKB2,NLRC4,NOD2,TLR1,TLR2
Toll-like Receptor Signaling	5.69	0.154	2.333	CD14,FOS,IL1A,IL1B,IL1RN,JUN,MAP3K14,MAPK13,NFKB2,TLR1,TLR2,TNFAIP3
Molecular Mechanisms of Cancer	5.69	0.0716	#NUM!	ADCY4,ATR,CTNND1,FNBP1,FOS,HDAC4,HIPK2,ITGA5,ITGB3,ITGB7,JUN,LRP5,MAP2K2,MAPK13,MYC,NF1,NFKB2,NOTCH1,RALGDS,RASD1,RBL1,RHOB,RHOF,RHOH,RHOT2,SHC3,SMAD6,SRC,TCF4,TGFB1,TGFBR1,WNT5A
Cardiac Hypertrophy Signaling (Enhanced)	5.56	0.0664	4.747	ADCY4,CACNA2D4,CACNB1,CXCL8,EIF2B3,EIF4EBP1,FGF11,FICD,HDAC4,IFNLR1,IL1A,IL1B,IL4R,IL7R,ITGA5,ITGB3,ITGB7,ITPR3,JUN,MAP2K2,MAP3K14,MAP3K6,MAPK13,MEF2A,MYC,NFKB2,NPPB,OSM,PDE1B,PDE4B,PDE6B,RASD1,TGFB1,TGFBR1,TNFSF14,WNT5A
FXR/RXR Activation	5.5	0.119	#NUM!	AHSG,ALB,APOA1,APOA2,APOA4,C3,C4A/C4B,IL1A,IL1B,IL1RN,RBP4,RXRA,SERPINA1,TTR,VTN
Colorectal Cancer Metastasis Signaling	5.44	0.0849	4.359	ADCY4,FNBP1,FOS,JUN,LRP5,MAP2K2,MMP14,MYC,NFKB2,RALGDS,RASD1,RHOB,RHOF,RHOH,RHOT2,SRC,TCF4,TGFB1,TGFBR1,TLR1,TLR2,VEGFA,WNT5A
IL-6 Signaling	5.42	0.117	3.606	CD14,CXCL8,FOS,IL1A,IL1B,IL1RAP,IL1RN,JUN,MAP2K2,MAP3K14,MAPK13,MCL1,NFKB2,RASD1,VEGFA
Atherosclerosis Signaling	5.29	0.115	#NUM!	ALB,ALOX5,APOA1,APOA2,APOA4,CD40,CXCL8,IL1A,IL1B,IL1RN,NFKB2,RBP4,SERPINA1,TGFB1,TNFSF14
Granulocyte Adhesion and Diapedesis	5.07	0.0952	#NUM!	ACKR3,CCL3,CCL3L1,CCL4,CCL4L1/CCL4L2,CCR1,CKLF,CLDN1,CLDN7,CXCL1,CXCL2,CXCL8,FPR3,IL1A,IL1B,IL1RAP,IL1RN,MMP14
Clathrin-mediated Endocytosis Signaling	4.95	0.0933	#NUM!	ACTA1,ALB,AP1G2,APOA1,APOA2,APOA4,DNM2,FGF11,GAK,HIP1,ITGA5,ITGB3,ITGB7,PICALM,RBP4,SERPINA1,SRC,VEGFA
Agranulocyte Adhesion and Diapedesis	4.88	0.0888	#NUM!	ACKR3,ACTA1,CCL3,CCL3L1,CCL4,CCL4L1/CCL4L2,CCR1,CKLF,CLDN1,CLDN7,CXCL1,CXCL2,CXCL8,IL1A,IL1B,IL1RN,ITGA5,ITGB7,MMP14
Aryl Hydrocarbon Receptor Signaling	4.88	0.101	1.155	ALDH2,ATR,FOS,GSTM2,GSTM3,IL1A,IL1B,JUN,MYC,NFKB2,NQO2,RBL1,RXRA,SMARCA4,SRC,TGFB1
Tumor Microenvironment Pathway	4.81	0.095	4.123	CXCL8,FGF11,FOS,IL1B,ITGA5,ITGB3,JUN,MAP2K2,MAP3K14,MMP14,MYC,NFKB2,OSM,RASD1,SLC2A3,TGFB1,VEGFA
Senescence Pathway	4.79	0.0774	2.524	ANAPC11,ATR,BHLHE40,CACNA2D4,CACNB1,CXCL8,EIF4EBP1,GADD45B,HIPK2,IL1A,ITPR3,JUN,MAP2K2,NF1,NFKB2,PCGF2,RASD1,RBL1,SMAD6,TGFB1,TGFBR1,TLR2,ZFP36L1
B Cell Development	4.52	0.182	#NUM!	CD40,HLA-DPA1,HLA-DPB1,HLA-DQB1,HLA-DRA,HLA-DRB1,IL7R,SPN
HIF1α Signaling	4.51	0.0865	2.357	ADM,EGLN3,EIF4EBP1,ELOB,HK1,HK2,JUN,LDHA,MAP2K2,MMP14,NCF1,RASD1,RBX1,SLC2A14,SLC2A3,SLC2A5,TGFB1,VEGFA
STAT3 Pathway	4.49	0.104	3.317	IFNLR1,IL1A,IL1B,IL4R,IL7R,MAP2K2,MAPK13,MYC,PIM1,RASD1,SRC,TGFB1,TGFBR1,VEGFA
Role of Hypercytokinemia/hyperchemokinemia in the Pathogenesis of Influenza	4.49	0.128	3.317	CASP1,CCL3,CCL4,CXCL8,IFNAR2,IFNLR1,IL1A,IL1B,IL1RN,ISG15,NFKB2
IL-8 Signaling	4.42	0.0853	4	CXCL1,CXCL8,EIF4EBP1,FNBP1,FOS,HBEGF,ITGB3,JUN,MAP2K2,MYL12B,NCF1,RASD1,RHOB,RHOF,RHOH,RHOT2,SRC,VEGFA
Th2 Pathway	4.42	0.102	0	CCR1,CD40,HLA-DPA1,HLA-DPB1,HLA-DQB1,HLA-DRA,HLA-DRB1,IKZF1,IL4R,JUN,NOTCH1,RUNX3,TGFB1,TGFBR1
ILK Signaling	4.25	0.0859	3.638	ACTA1,FLNB,FNBP1,FOS,ITGB3,ITGB7,JUN,KRT18,MYC,NFKB2,RHOB,RHOF,RHOH,RHOT2,SNAI1,TMSB10/TMSB4X,VEGFA
Role of Macrophages, Fibroblasts and Endothelial Cells in Rheumatoid Arthritis	4.16	0.0706	#NUM!	CXCL8,FCGR1A,FCGR3A/FCGR3B,FOS,IL1A,IL1B,IL1RAP,IL1RN,JUN,LRP5,MAP2K2,MAP3K14,MIF,MYC,OSM,RASD1,SRC,TCF4,TGFB1,TLR1,TLR2,VEGFA,WNT5A
RAR Activation	4.09	0.0833	#NUM!	ADCY4,CCNH,DPF1,ERCC2,FOS,HLTF,IGFBP3,JUN,MAPK13,NFKB2,RBP4,RXRA,SMAD6,SMARCA4,SRC,TGFB1,VEGFA
Role of Tissue Factor in Cancer	3.92	0.103	#NUM!	CCN1,CXCL1,CXCL8,EGR1,HBEGF,IL1B,ITGB3,MAPK13,PLAUR,RASD1,SRC,VEGFA
Wound Healing Signaling Pathway	3.91	0.0754	3.9	COL8A2,CXCL8,FOS,HBEGF,IL1A,IL1B,IL1RAP,IL1RN,JUN,MAP2K2,MAP3K14,NFKB2,OSM,RASD1,SHC3,TGFB1,TGFBR1,TNFSF14,VEGFA
MSP-RON Signaling In Macrophages Pathway	3.88	0.103	-0.577	ETV3,FOS,HLA-DPA1,HLA-DPB1,HLA-DQB1,HLA-DRA,HLA-DRB1,JUN,NFKB2,NFKBIZ,RASD1,ST14
Cardiac Hypertrophy Signaling	3.74	0.0731	3.5	ADCY4,CACNA2D4,CACNB1,EIF2B3,FNBP1,JUN,MAP2K2,MAP3K14,MAP3K6,MAPK13,MEF2A,MYL12B,RASD1,RHOB,RHOF,RHOH,RHOT2,TGFB1,TGFBR1
Inflammasome pathway	3.7	0.25	2.236	CASP1,IL1B,NFKB2,NLRC4,NOD2
Glioma Invasiveness Signaling	3.65	0.123	2.828	FNBP1,ITGB3,PLAUR,RASD1,RHOB,RHOF,RHOH,RHOT2,VTN
Polyamine Regulation in Colon Cancer	3.64	0.138	2.121	FOS,JUN,MAP2K2,MXD1,MYC,RPTOR,SMOX,TCF4
PPAR Signaling	3.62	0.103	-2.53	FOS,IL1A,IL1B,IL1RAP,IL1RN,JUN,MAP2K2,MAP3K14,NFKB2,RASD1,RXRA
Caveolar-mediated Endocytosis Signaling	3.56	0.12	#NUM!	ACTA1,ALB,DNM2,FLNB,FLOT1,ITGA5,ITGB3,ITGB7,SRC
HER-2 Signaling in Breast Cancer	3.53	0.0749	2.5	COX17,FOS,HBEGF,IL1A,ITGB3,ITGB7,JUN,MAP2K2,MT-CO1,MYC,NFKB2,NRG1,POM121/POM121C,RASD1,RBL1,RPTOR,SRC
Neuroinflammation Signaling Pathway	3.52	0.0667	4.243	CASP1,CCL3,CD40,CX3CR1,CXCL8,FOS,HLA-DPA1,HLA-DPB1,HLA-DQB1,HLA-DRA,HLA-DRB1,IL1B,JUN,MAPK13,NCF1,NFKB2,S100B,TGFB1,TGFBR1,TLR1,TLR2
CXCR4 Signaling	3.44	0.0828	2.887	ADCY4,EGR1,FNBP1,FOS,ITPR3,JUN,MAP2K2,MYL12B,RASD1,RHOB,RHOF,RHOH,RHOT2,SRC
GNRH Signaling	3.42	0.0789	2.887	ADCY4,CACNA2D4,CACNB1,EGR1,FOS,HBEGF,ITPR3,JUN,MAP2K2,MAP3K14,MAP3K6,MAPK13,NFKB2,RASD1,SRC
Germ Cell-Sertoli Cell Junction Signaling	3.39	0.0819	#NUM!	ACTA1,CTNND1,FNBP1,MAP2K2,MAP3K14,MAP3K6,RASD1,RHOB,RHOF,RHOH,RHOT2,SRC,TGFB1,TGFBR1
Differential Regulation of Cytokine Production in Intestinal Epithelial Cells by IL-17A and IL-17F	3.39	0.217	2.236	CCL3,CCL4,CXCL1,IL1A,IL1B
TGF-β Signaling	3.38	0.104	1.667	FOS,JUN,MAP2K2,MAPK13,RASD1,RUNX3,SMAD6,SMURF2,TGFB1,TGFBR1
Regulation Of The Epithelial Mesenchymal Transition By Growth Factors Pathway	3.37	0.0781	3.051	EGR1,FGF11,FOS,ID2,JUN,MAP2K2,MAPK13,NFKB2,RASD1,SHC3,SNAI1,TGFB1,TGFBR1,TNFSF14,ZEB1
Th1 and Th2 Activation Pathway	3.37	0.0814	#NUM!	CCR1,CD40,HLA-DPA1,HLA-DPB1,HLA-DQB1,HLA-DRA,HLA-DRB1,IKZF1,IL4R,JUN,NOTCH1,RUNX3,TGFB1,TGFBR1
Renal Cell Carcinoma Signaling	3.35	0.113	#NUM!	EGLN3,ELOB,FOS,JUN,MAP2K2,RASD1,RBX1,TGFB1,VEGFA
Neuregulin Signaling	3.28	0.094	1.89	CDK5R1,ERRFI1,HBEGF,ITGA5,ITGB3,ITGB7,MAP2K2,MYC,NRG1,RASD1,SRC
G-Protein Coupled Receptor Signaling	3.27	0.0514	4	ACKR3,ADCY4,ADGRE2,ADGRG1,ADGRG5,CCR1,CX3CR1,FICD,FOS,FPR3,GIPR,GPR132,GPR3,GPR35,GPR65,GPR82,GPR84,JUN,MAP2K2,MAP3K14,MAP3K6,MAPK13,MEF2A,MYL12B,NFKB2,OPRL1,PDE1B,PDE4B,PDE6B,PREX1,RASD1,RGS12,RGS16,RGS2,SHC3,SRC
Role of Pattern Recognition Receptors in Recognition of Bacteria and Viruses	3.26	0.0833	2.828	C3,CASP1,CXCL8,IL1A,IL1B,NFKB2,NLRC4,NOD2,OSM,TGFB1,TLR1,TLR2,TNFSF14
Erythropoietin Signaling Pathway	3.24	0.0791	0.277	CXCL8,FOS,IL1A,IL1B,ITPR3,JUN,MAP2K2,NFKB2,OSM,RASD1,SHC3,SRC,TGFB1,TNFSF14
UVC-Induced MAPK Signaling	3.24	0.137	2.236	ATR,FOS,JUN,MAP2K2,MAPK13,RASD1,SRC
MSP-RON Signaling In Cancer Cells Pathway	3.22	0.087	3.464	FOS,JUN,MAP2K2,MYC,NFKB2,PLAUR,RASD1,SRC,ST14,TCF4,VEGFA,YWHAH
Adrenomedullin signaling pathway	3.21	0.0754	3.207	ADCY4,ADM,C3,CFH,FOS,IL1A,IL1B,IL1RN,ITPR3,MAP2K2,MAPK13,NFKB2,RASD1,RXRA,SHC3
CD40 Signaling	3.21	0.119	2.121	CD40,FOS,JUN,MAP2K2,MAP3K14,MAPK13,NFKB2,TNFAIP3
Xenobiotic Metabolism Signaling	3.15	0.0655	#NUM!	ALDH2,CES1,CHST11,GSTM2,GSTM3,HDAC4,HS3ST1,IL1A,IL1B,MAP2K2,MAP3K14,MAP3K6,MAPK13,NFKB2,NQO2,RASD1,RBX1,RXRA,SMOX
Sumoylation Pathway	3.14	0.0971	-1.897	FNBP1,FOS,JUN,NFKB2,RFC5,RHOB,RHOF,RHOH,RHOT2,ZEB1
Signaling by Rho Family GTPases	3.14	0.0672	3.873	ACTA1,CDH17,FNBP1,FOS,GFAP,ITGA5,ITGB3,ITGB7,JUN,MAP2K2,MYL12B,NCF1,NFKB2,RHOB,RHOF,RHOH,RHOT2,SEPTIN3
Role of Osteoblasts, Osteoclasts and Chondrocytes in Rheumatoid Arthritis	3.13	0.0714	#NUM!	FOS,IL1A,IL1B,IL1RAP,IL1RN,ITGA5,ITGB3,JUN,LRP5,MAP3K14,MMP14,SMAD6,SRC,TCF4,TGFB1,WNT5A
IL-17A Signaling in Gastric Cells	3.13	0.192	2.236	CXCL1,CXCL8,FOS,JUN,MAPK13
Coronavirus Pathogenesis Pathway	3.12	0.0739	1.291	BST2,CASP1,CXCL8,DDIT3,FOS,HDAC4,IFNAR2,IL1B,JUN,MAPK13,NFKB2,RBL1,TGFB1,TGFBR1,TNPO2
Antigen Presentation Pathway	3.11	0.154	#NUM!	HLA-DPA1,HLA-DPB1,HLA-DQB1,HLA-DRA,HLA-DRB1,PSMB9
PI3K Signaling in B Lymphocytes	3.08	0.0839	2.53	C3,CD40,CD81,FOS,IL4R,INPP5D,ITPR3,JUN,MAP2K2,NFKB2,RASD1,VAV3
IL-17 Signaling	3.01	0.0749	3.742	CXCL1,CXCL8,FOS,IL1A,IL1B,JUN,MAP3K14,MAPK13,OSM,RASD1,RGS16,TGFB1,TNFSF14,VEGFA
LPS/IL-1 Mediated Inhibition of RXR Function	2.97	0.0669	0	ABCC4,ACOX3,ACSF2,ALDH2,CD14,CHST11,CPT1A,GSTM2,GSTM3,HS3ST1,IL1A,IL1B,IL1RAP,IL1RN,JUN,RXRA,SMOX
Opioid Signaling Pathway	2.95	0.0647	2.324	ADCY4,AP1G2,CACNA2D4,CACNB1,FOS,FOSB,ITPR3,MAP2K2,MYC,NFKB2,OPRL1,PDE1B,RASD1,RGS1,RGS12,RGS16,SRC,TCF4
Hepatic Cholestasis	2.92	0.0733	#NUM!	ADCY4,CD14,CXCL8,IL1A,IL1B,IL1RAP,IL1RN,JUN,MAP3K14,NFKB2,OSM,RXRA,TGFB1,TNFSF14
Glioblastoma Multiforme Signaling	2.89	0.076	3.162	FNBP1,ITPR3,MAP2K2,MYC,NF1,RASD1,RHOB,RHOF,RHOH,RHOT2,SHC3,SRC,WNT5A
Leukocyte Extravasation Signaling	2.87	0.0725	1.897	ACTA1,ARHGAP8/PRR5-ARHGAP8,CLDN1,CLDN7,CTNND1,MAP2K2,MAPK13,MMP14,NCF1,RHOH,SIPA1,SPN,SRC,VAV3
Actin Nucleation by ARP-WASP Complex	2.87	0.0968	2.449	FNBP1,ITGA5,ITGB3,ITGB7,RASD1,RHOB,RHOF,RHOH,RHOT2
Hepatic Fibrosis / Hepatic Stellate Cell Activation	2.85	0.0722	#NUM!	CD14,CD40,COL8A2,CXCL8,IFNAR2,IGFBP3,IL1A,IL1B,IL1RAP,IL4R,NFKB2,TGFB1,TGFBR1,VEGFA
Fcγ Receptor-mediated Phagocytosis in Macrophages and Monocytes	2.84	0.0957	3	ACTA1,FCGR1A,FCGR2A,FCGR3A/FCGR3B,INPP5D,LCP2,NCF1,SRC,VAV3
Differential Regulation of Cytokine Production in Macrophages and T Helper Cells by IL-17A and IL-17F	2.84	0.222	2	CCL3,CCL4,CXCL1,IL1B
PPARα/RXRα Activation	2.83	0.0718	-1.155	ADCY4,APOA1,APOA2,IL1B,IL1RAP,JUN,MAP2K2,MAP3K14,NFKB2,RASD1,RXRA,TGFB1,TGFBR1,TGS1
Estrogen Receptor Signaling	2.82	0.0567	3.3	ADCY4,CACNA2D4,CACNB1,EIF2B3,EIF4EBP1,FOS,HES1,JUN,MAP2K2,MMP14,MYC,MYL12B,NDUFA4L2,NDUFS5,NDUFS6,NFKB2,NOTCH1,RASD1,SHC3,SNAI1,SRC,TBL1XR1,VEGFA
Role of IL-17F in Allergic Inflammatory Airway Diseases	2.78	0.133	2.449	CCL4,CXCL1,CXCL8,IL1B,MAP2K2,NFKB2
VDR/RXR Activation	2.77	0.103	#NUM!	CD14,HES1,IGFBP3,KLF4,LRP5,MXD1,RXRA,THBD
Pathogenesis of Multiple Sclerosis	2.77	0.333	#NUM!	CCL3,CCL4,CCR1
Pulmonary Healing Signaling Pathway	2.75	0.0704	3.207	ACKR3,HBEGF,MAPK13,MMP14,MYC,NFKB2,NOTCH1,RASD1,SRC,TCF4,TGFB1,TLR2,VEGFA,WNT5A
PI3K/AKT Signaling	2.75	0.0704	1.633	CDC37,EIF4EBP1,IFNLR1,IL4R,IL7R,INPP5D,ITGA5,ITGB3,ITGB7,MAP2K2,MCL1,NFKB2,RASD1,YWHAH
Regulation of Actin-based Motility by Rho	2.74	0.0862	2.828	ACTA1,FNBP1,ITGA5,ITGB3,ITGB7,MYL12B,RHOB,RHOF,RHOH,RHOT2
TNFR2 Signaling	2.71	0.156	2	FOS,JUN,MAP3K14,NFKB2,TNFAIP3
p38 MAPK Signaling	2.69	0.0847	3.162	DDIT3,IL1A,IL1B,IL1RAP,IL1RN,MAPK13,MEF2A,MYC,TGFB1,TGFBR1
4-1BB Signaling in T Lymphocytes	2.59	0.147	2.236	JUN,MAP2K2,MAP3K14,MAPK13,NFKB2
Inhibition of Angiogenesis by TSP1	2.59	0.147	2.236	JUN,MAPK13,TGFB1,TGFBR1,VEGFA
Phagosome Formation	2.54	0.0478	5.745	ACKR3,ADGRE2,ADGRG1,ADGRG5,AP1G2,C3,CCR1,CD14,CX3CR1,FCGR1A,FCGR2A,FCGR3A/FCGR3B,FPR3,GIPR,GPR132,GPR3,GPR35,GPR65,GPR82,GPR84,ITGA5,ITGB3,ITGB7,ITPR3,MAP2K2,MYL12B,OPRL1,RASD1,SRC,TLR1,TLR2,VAV3,VTN
Virus Entry via Endocytic Pathways	2.53	0.0865	#NUM!	ACTA1,AP1G2,DNM2,FLNB,ITGA5,ITGB3,ITGB7,RASD1,SRC
LPS-stimulated MAPK Signaling	2.53	0.0941	2.646	CD14,FOS,JUN,MAP2K2,MAP3K14,MAPK13,NFKB2,RASD1
Pancreatic Adenocarcinoma Signaling	2.48	0.0794	2.449	HBEGF,HDAC4,MAP2K2,NFKB2,NOTCH1,RALGDS,RBL1,TGFB1,TGFBR1,VEGFA
Xenobiotic Metabolism AHR Signaling Pathway	2.47	0.092	2.121	ALDH2,GSTM2,GSTM3,HDAC4,IL1A,IL1B,NFKB2,NQO2
Corticotropin Releasing Hormone Signaling	2.43	0.0738	1.414	ADCY4,CACNA2D4,CACNB1,FOS,ITPR3,JUN,MAP2K2,MAPK13,MEF2A,NR4A1,VEGFA
Regulation of the Epithelial-Mesenchymal Transition Pathway	2.39	0.0667	#NUM!	EGR1,FGF11,ID2,MAP2K2,NFKB2,NOTCH1,RASD1,SNAI1,TCF4,TGFB1,TGFBR1,WNT5A,ZEB1
IL-17A Signaling in Fibroblasts	2.37	0.132	#NUM!	FOS,JUN,MAPK13,NFKB2,NFKBIZ
ERK5 Signaling	2.36	0.0972	2.449	FOS,MEF2A,MYC,RASD1,SRC,WNK1,YWHAH
RANK Signaling in Osteoclasts	2.35	0.0879	2.828	FOS,JUN,MAP2K2,MAP3K14,MAP3K6,MAPK13,NFKB2,SRC
Sirtuin Signaling Pathway	2.34	0.0582	-1.387	CPT1A,CXCL8,ESRRA,GADD45B,JUN,KAT2A,LDHA,MYC,NAMPT,NDUFA4L2,NDUFS5,NDUFS6,NFKB2,PAM16,PPIF,RPTOR,TOMM34
Pyroptosis Signaling Pathway	2.29	0.086	2.828	CASP1,IL1A,IL1B,MAPK13,NFKB2,NLRC4,TLR1,TLR2
IL-4 Signaling	2.29	0.086	#NUM!	HLA-DPA1,HLA-DPB1,HLA-DQB1,HLA-DRA,HLA-DRB1,IL4R,INPP5D,RASD1
CD27 Signaling in Lymphocytes	2.26	0.105	2.236	FOS,JUN,MAP2K2,MAP3K14,MAP3K6,NFKB2
Bladder Cancer Signaling	2.22	0.0776	#NUM!	CXCL8,FGF11,HDAC4,MAP2K2,MMP14,MYC,RASD1,RBL1,VEGFA
Pulmonary Fibrosis Idiopathic Signaling Pathway	2.22	0.0552	4.123	ACTA1,COL8A2,EGR1,EIF4EBP1,FOS,HES1,IL1B,JUN,MAPK13,MMP14,NFKB2,NOTCH1,RASD1,SNAI1,TCF4,TGFB1,TGFBR1,WNT5A
IL-1 Signaling	2.21	0.0833	2.646	ADCY4,FOS,IL1A,IL1RAP,JUN,MAP3K14,MAPK13,NFKB2
RAC Signaling	2.2	0.0725	2.449	CDK5R1,IQGAP3,ITGA5,ITGB3,ITGB7,JUN,MAP2K2,NCF1,NFKB2,RASD1
Sertoli Cell-Sertoli Cell Junction Signaling	2.19	0.0631	#NUM!	ACTA1,CLDN1,CLDN7,ITGA5,ITGB3,ITGB7,JUN,MAP2K2,MAP3K14,MAP3K6,MAPK13,RASD1,SRC
ATM Signaling	2.18	0.0825	1.89	ATR,GADD45B,JUN,MAPK13,MDM4,TDP1,USP7,ZEB1
Inhibition of ARE-Mediated mRNA Degradation Pathway	2.18	0.0683	0.333	EXOSC4,EXOSC7,MAPK13,PSMB10,PSMB9,PSME1,PSME2,TNFSF14,YWHAH,ZFP36,ZFP36L1
April Mediated Signaling	2.18	0.119	2.236	FOS,JUN,MAP3K14,MAPK13,NFKB2
Airway Pathology in Chronic Obstructive Pulmonary Disease	2.17	0.0763	#NUM!	CXCL1,CXCL8,FGF11,IL1A,IL1B,OSM,RBP4,TGFB1,TNFSF14
Maturity Onset Diabetes of Young (MODY) Signaling	2.17	0.0897	#NUM!	APOA1,APOA2,APOA4,CACNA2D4,CACNB1,GAPDH,NFKB2
B Cell Activating Factor Signaling	2.14	0.116	2	FOS,JUN,MAP3K14,MAPK13,NFKB2
Thyroid Cancer Signaling	2.14	0.0886	2.646	CXCL8,FOS,JUN,MAP2K2,MYC,RASD1,TCF4
Tetrahydrofolate Salvage from 5,10-methenyltetrahydrofolate	2.12	0.4	#NUM!	MTHFD1L,MTHFD2
Chemokine Signaling	2.11	0.0875	2.449	CCL4,FOS,JUN,MAP2K2,MAPK13,RASD1,SRC
Xenobiotic Metabolism General Signaling Pathway	2.1	0.0699	2.53	GSTM2,GSTM3,MAP2K2,MAP3K14,MAP3K6,MAPK13,NQO2,RASD1,RBX1,RXRA
MIF Regulation of Innate Immunity	2.09	0.114	2.236	CD14,FOS,JUN,MIF,NFKB2
Thrombin Signaling	2.09	0.0613	2.714	ADCY4,FNBP1,ITPR3,MAP2K2,MAPK13,MYL12B,NFKB2,RASD1,RHOB,RHOF,RHOH,RHOT2,SRC
Renin-Angiotensin Signaling	2.08	0.0738	2.646	ADCY4,FOS,ITPR3,JUN,MAP2K2,MAPK13,NFKB2,RASD1,SHC3
Semaphorin Signaling in Neurons	2.08	0.0968	#NUM!	FNBP1,RHOB,RHOF,RHOH,RHOT2,SEMA4D
Integrin Signaling	2.08	0.061	3.464	ACTA1,FNBP1,ITGA5,ITGB3,ITGB7,MAP2K2,MYL12B,RASD1,RHOB,RHOF,RHOH,RHOT2,SRC
Endocannabinoid Cancer Inhibition Pathway	2.06	0.069	-0.632	ADCY4,CASP1,DDIT3,MAP2K2,MYC,RPTOR,SRC,TCF4,TRIB3,VEGFA
RHOGDI Signaling	2.05	0.0605	-3.317	ACTA1,ARHGAP8/PRR5-ARHGAP8,CDH17,FNBP1,ITGA5,ITGB3,ITGB7,MYL12B,RHOB,RHOF,RHOH,RHOT2,SRC
tRNA Splicing	2.01	0.109	2.236	FICD,PDE1B,PDE4B,PDE6B,TRPT1
Mouse Embryonic Stem Cell Pluripotency	2.01	0.0769	2.646	ID1,ID2,ID3,MAP2K2,MAPK13,MYC,RASD1,TCF4
iNOS Signaling	1.97	0.106	2.236	CD14,FOS,JUN,MAPK13,NFKB2
PDGF Signaling	1.94	0.0814	2.449	FOS,INPP5D,JUN,MAP2K2,MYC,RASD1,SRC
Chronic Myeloid Leukemia Signaling	1.94	0.0748	#NUM!	HDAC4,MAP2K2,MYC,NFKB2,RASD1,RBL1,TGFB1,TGFBR1
Role of NFAT in Cardiac Hypertrophy	1.94	0.0586	3.162	ADCY4,CACNA2D4,CACNB1,HDAC4,ITPR3,MAP2K2,MAPK13,MEF2A,RASD1,SHC3,SRC,TGFB1,TGFBR1
Natural Killer Cell Signaling	1.92	0.0603	2.309	FCGR2A,FCGR3A/FCGR3B,LCP2,LILRB1,MAP2K2,MAP3K14,MAP3K6,MAPK13,NFKB2,RASD1,SIGLEC7,VAV3
Cell Cycle: G1/S Checkpoint Regulation	1.89	0.0882	-0.447	ATR,HDAC4,MYC,NRG1,RBL1,TGFB1
HGF Signaling	1.87	0.0682	2.449	FOS,ITGA5,ITGB3,ITGB7,JUN,MAP2K2,MAP3K14,MAP3K6,RASD1
Protein Kinase A Signaling	1.87	0.0491	1.807	ADCY4,ANAPC11,FICD,FLNB,ITPR3,KDELR3,MAP2K2,MYL12B,NFKB2,PDE1B,PDE4B,PDE6B,PHKG2,PTPN22,PTPRE,TCF4,TGFB1,TGFBR1,TNNI3,YWHAH
Airway Inflammation in Asthma	1.86	0.121	#NUM!	CXCL8,OSM,RNASE2,TGFB1
Gα12/13 Signaling	1.85	0.0677	2.121	CDH17,JUN,MAP2K2,MEF2A,MYL12B,NFKB2,RASD1,SRC,VAV3
Acute Myeloid Leukemia Signaling	1.82	0.0769	2	EIF4EBP1,MAP2K2,MYC,NFKB2,PIM1,RASD1,TCF4
Trehalose Degradation II (Trehalase)	1.81	0.286	#NUM!	HK1,HK2
TNFR1 Signaling	1.8	0.0962	2	FOS,JUN,MAP3K14,NFKB2,TNFAIP3
White Adipose Tissue Browning Pathway	1.79	0.0662	2.828	ADCY4,CACNA2D4,CACNB1,ITPR3,LDHA,MAPK13,NPPB,RXRA,VEGFA
ERBB Signaling	1.74	0.0745	2.449	FOS,HBEGF,JUN,MAP2K2,MAPK13,NRG1,RASD1
Role of Cytokines in Mediating Communication between Immune Cells	1.73	0.0926	#NUM!	CXCL8,IL1A,IL1B,IL1RN,TGFB1
mTOR Signaling	1.72	0.0566	2.646	ARHGAP8/PRR5-ARHGAP8,DDIT4,EIF3B,EIF4EBP1,FNBP1,RASD1,RHOB,RHOF,RHOH,RHOT2,RPTOR,VEGFA
Autophagy	1.71	0.0563	0.577	ATR,DDIT3,FOS,JUN,MAP2K2,MYC,NFKB2,NOD2,RPTOR,SLC7A5,TGFB1,VEGFA
EGF Signaling	1.7	0.0909	2.236	FOS,ITPR3,JUN,MAPK13,SRC
Histidine Degradation III	1.69	0.25	#NUM!	MTHFD1L,MTHFD2
Macropinocytosis Signaling	1.67	0.0789	#NUM!	CD14,ITGA5,ITGB3,ITGB7,RASD1,SRC
FAT10 Signaling Pathway	1.67	0.0893	#NUM!	PSMB10,PSMB9,PSME1,PSME2,UBA6
Role of MAPK Signaling in Inhibiting the Pathogenesis of Influenza	1.65	0.0779	2.449	CXCL8,IL1B,JUN,MAP2K2,MAPK13,NFKB2
Role of IL-17A in Arthritis	1.64	0.0877	#NUM!	CXCL1,CXCL8,MAP2K2,MAPK13,NFKB2
Insulin Secretion Signaling Pathway	1.63	0.0519	2.887	ADCY4,CACNA2D4,CACNB1,EIF2B3,EIF4EBP1,GIPR,ITPR3,MAPK13,SLC2A14,SLC2A3,SLC2A5,SPCS3,SRC,SSR4
Th1 Pathway	1.63	0.0656	2.449	CD40,HLA-DPA1,HLA-DPB1,HLA-DQB1,HLA-DRA,HLA-DRB1,NOTCH1,RUNX3
Gαq Signaling	1.62	0.0588	1.897	FNBP1,ITPR3,MAP2K2,NFKB2,RGS16,RGS2,RHOB,RHOF,RHOH,RHOT2
Folate Transformations I	1.59	0.222	#NUM!	MTHFD1L,MTHFD2
Role of BRCA1 in DNA Damage Response	1.57	0.075	#NUM!	ATR,DPF1,HLTF,RBL1,RFC5,SMARCA4
Protein Ubiquitination Pathway	1.57	0.0509	#NUM!	ANAPC11,CRYAB,ELOB,PSMB10,PSMB9,PSME1,PSME2,RBX1,SMURF2,TRAP1,UBE2L6,UBE2S,USP53,USP7
NER (Nucleotide Excision Repair, Enhanced Pathway)	1.55	0.068	2.449	CCNH,ERCC2,POLD1,PRIM1,RBX1,RFC5,USP7
PTEN Signaling	1.55	0.06	-1.633	INPP5D,ITGA5,ITGB3,ITGB7,MAP2K2,NFKB2,RASD1,TGFBR1,YWHAH
D-mannose Degradation	1.55	1	#NUM!	MPI
NAD Signaling Pathway	1.53	0.0596	2.333	LDHA,NAMPT,NAPRT,NFKB2,PARP9,SLC7A5,TGFB1,TRPM2,VEGFA
IGF-1 Signaling	1.53	0.0673	#NUM!	CCN1,FOS,IGFBP3,JUN,MAP2K2,RASD1,YWHAH
PD-1, PD-L1 cancer immunotherapy pathway	1.49	0.066	-2	HLA-DPA1,HLA-DPB1,HLA-DQB1,HLA-DRA,HLA-DRB1,LCP2,TGFB1
BAG2 Signaling Pathway	1.48	0.0714	-2	MYC,NFKB2,PSMB10,PSMB9,PSME1,PSME2
Thrombopoietin Signaling	1.47	0.0794	2	FOS,JUN,MAP2K2,MYC,RASD1
Relaxin Signaling	1.47	0.0581	2.236	ADCY4,FICD,FOS,JUN,NFKB2,PDE1B,PDE4B,PDE6B,VEGFA
P2Y Purigenic Receptor Signaling Pathway	1.47	0.0611	2.449	ADCY4,FOS,ITGB3,JUN,MAP2K2,MYC,NFKB2,RASD1
Paxillin Signaling	1.46	0.0648	2	ACTA1,ITGA5,ITGB3,ITGB7,MAPK13,RASD1,SRC
Ferroptosis Signaling Pathway	1.45	0.0606	2.121	ALOX5,ANGPTL4,CHAC1,MAP2K2,PHKG2,RASD1,RBL1,USP7
BER (Base Excision Repair) Pathway	1.44	0.0909	2	MAP2K2,MBD4,NF1,RFC5
Prolactin Signaling	1.44	0.0698	2	FOS,JUN,KCNMB1,MAP2K2,MYC,RASD1
Epithelial Adherens Junction Signaling	1.44	0.0573	0.333	CTNND1,MYL12B,NOTCH1,RASD1,SNAI1,SRC,TCF4,TGFBR1,YWHAH
GDP-glucose Biosynthesis	1.42	0.182	#NUM!	HK1,HK2
Activation of IRF by Cytosolic Pattern Recognition Receptors	1.42	0.0769	1.342	CD40,ISG15,JUN,NFKB2,PPIB
ERB2-ERBB3 Signaling	1.42	0.0769	#NUM!	JUN,MAP2K2,MYC,NRG1,RASD1
BMP signaling pathway	1.42	0.069	1.342	JUN,MAP2K2,MAPK13,NFKB2,RASD1,SMAD6
Adipogenesis pathway	1.4	0.0593	#NUM!	CCNH,DDIT3,ERCC2,HDAC4,KAT2A,TBL1XR1,TGFB1,WNT5A
NRF2-mediated Oxidative Stress Response	1.4	0.0506	1.633	ABCC4,ACTA1,FOS,GSTM2,GSTM3,HERPUD1,JUN,MAP2K2,NQO2,PPIB,RASD1,RBX1
Role of PKR in Interferon Induction and Antiviral Response	1.39	0.0588	2.828	CASP1,FCGR1A,FOS,IFNAR2,IL1B,JUN,MAPK13,NFKB2
CREB Signaling in Neurons	1.38	0.0414	4.899	ACKR3,ADCY4,ADGRE2,ADGRG1,ADGRG5,CACNA2D4,CACNB1,CCR1,CX3CR1,FPR3,GIPR,GPR132,GPR3,GPR35,GPR65,GPR82,GPR84,ITPR3,MAP2K2,OPRL1,RASD1,SHC3,TGFB1,TGFBR1,VEGFA
PFKFB4 Signaling Pathway	1.38	0.087	2	HK1,HK2,MAP2K2,TGFB1
IL-17A Signaling in Airway Cells	1.37	0.0746	2	CXCL1,IL19,MAP2K2,MAPK13,NFKB2
Glucose and Glucose-1-phosphate Degradation	1.35	0.167	#NUM!	HK1,HK2
CDK5 Signaling	1.35	0.0614	1.633	ADCY4,CDK5R1,EGR1,FOSB,MAP2K2,MAPK13,RASD1
Amyotrophic Lateral Sclerosis Signaling	1.33	0.0609	0	CACNA2D4,CACNB1,CASP1,GPX1,NEFM,SSR4,VEGFA
Actin Cytoskeleton Signaling	1.31	0.049	1.89	ACTA1,CD14,FGF11,IQGAP3,ITGA5,ITGB3,ITGB7,MAP2K2,MYL12B,RASD1,TMSB10/TMSB4X,VAV3
Endothelin-1 Signaling	1.31	0.0521	2.333	ADCY4,CASP1,FOS,ITPR3,JUN,MAPK13,MYC,RASD1,SHC3,SRC
Apelin Endothelial Signaling Pathway	1.31	0.0567	1.134	ADCY4,FOS,HDAC4,JUN,MAP2K2,MEF2A,NFKB2,RASD1
Agrin Interactions at Neuromuscular Junction	1.31	0.0714	2	ACTA1,JUN,NRG1,RASD1,SRC
FAK Signaling	1.3	0.0598	#NUM!	ACTA1,ITGA5,ITGB3,ITGB7,MAP2K2,RASD1,SRC
Hereditary Breast Cancer Signaling	1.29	0.0563	#NUM!	ATR,DPF1,GADD45B,HDAC4,HLTF,RASD1,RFC5,SMARCA4
UDP-N-acetyl-D-galactosamine Biosynthesis II	1.29	0.154	#NUM!	HK1,HK2
Non-Small Cell Lung Cancer Signaling	1.28	0.0638	#NUM!	HDAC4,ITPR3,MAP2K2,RASD1,RBL1,RXRA
Androgen Signaling	1.27	0.0533	2.236	CACNA2D4,CACNB1,CCNH,ERCC2,GTF2E2,ITPR3,JUN,NFKB2,SRC
Cell Cycle: G2/M DNA Damage Checkpoint Regulation	1.27	0.08	#NUM!	ATR,HIPK2,MDM4,YWHAH
FAT10 Cancer Signaling Pathway	1.27	0.08	2	ACKR3,NFKB2,TGFB1,TGFBR1
Sphingosine-1-phosphate Signaling	1.25	0.0583	1.134	ADCY4,CASP1,FNBP1,RHOB,RHOF,RHOH,RHOT2
Role of IL-17A in Psoriasis	1.23	0.143	#NUM!	CXCL1,CXCL8
Phenylalanine Degradation IV (Mammalian, via Side Chain)	1.23	0.143	#NUM!	ALDH2,SMOX
Hypoxia Signaling in the Cardiovascular System	1.22	0.0676	#NUM!	JUN,LDHA,UBE2L6,UBE2S,VEGFA
WNT/β-catenin Signaling	1.22	0.052	0.707	JUN,LRP5,MYC,SRC,TCF4,TGFB1,TGFBR1,TLE3,WNT5A
UVB-Induced MAPK Signaling	1.22	0.0769	2	EIF4EBP1,FOS,JUN,MAPK13
Dilated Cardiomyopathy Signaling Pathway	1.21	0.0541	0	ACTA1,ADCY4,CACNA2D4,CACNB1,ITPR3,MAPK13,TNNI3,TNNT1
Cellular Effects of Sildenafil (Viagra)	1.2	0.0537	#NUM!	ACTA1,ADCY4,CACNA2D4,CACNB1,ITPR3,MYL12B,PDE1B,PDE4B
VEGF Signaling	1.2	0.0606	2	ACTA1,EIF2B3,MAP2K2,RASD1,SRC,VEGFA
GDNF Family Ligand-Receptor Interactions	1.18	0.0658	#NUM!	FOS,ITPR3,JUN,MAP2K2,RASD1
Leukotriene Biosynthesis	1.18	0.133	#NUM!	ALOX5,ALOX5AP
Regulation of eIF4 and p70S6K Signaling	1.15	0.0503	#NUM!	EIF2B3,EIF3B,EIF4EBP1,ITGA5,ITGB3,ITGB7,MAP2K2,MAPK13,RASD1
Lymphotoxin β Receptor Signaling	1.15	0.0727	#NUM!	CXCL1,MAP3K14,NFKB2,TNFSF14
14-3-3-mediated Signaling	1.15	0.0551	2	FOS,GFAP,JUN,MAP2K2,RASD1,SRC,YWHAH
IL-7 Signaling Pathway	1.14	0.0641	1.342	IL7R,JUN,MAPK13,MCL1,MYC
Mismatch Repair in Eukaryotes	1.13	0.125	#NUM!	POLD1,RFC5
D-myo-inositol (1,4,5)-trisphosphate Degradation	1.13	0.125	#NUM!	IMPA2,INPP5D
IL-3 Signaling	1.12	0.0633	1	FOS,INPP5D,JUN,MAP2K2,RASD1
Estrogen-Dependent Breast Cancer Signaling	1.12	0.0633	2	FOS,JUN,NFKB2,RASD1,SRC
CSDE1 Signaling Pathway	1.12	0.0714	2	FOS,MYC,SNAI1,TGFB1
G Beta Gamma Signaling	1.12	0.0543	2.236	CACNA2D4,CACNB1,DNM2,HBEGF,ITPR3,RASD1,SRC
Coagulation System	1.11	0.0857	#NUM!	PLAUR,SERPINA1,THBD
FLT3 Signaling in Hematopoietic Progenitor Cells	1.11	0.0625	0	EIF4EBP1,INPP5D,MAP2K2,MAPK13,RASD1
BEX2 Signaling Pathway	1.09	0.0617	1.342	JUN,NFKB2,PLXNC1,TCF4,VEGFA
MIF-mediated Glucocorticoid Regulation	1.08	0.0833	#NUM!	CD14,MIF,NFKB2
Interferon Signaling	1.08	0.0833	#NUM!	IFI35,IFNAR2,ISG15
NADH Repair	1.08	0.333	#NUM!	GAPDH
Ovarian Cancer Signaling	1.08	0.0506	#NUM!	HDAC4,MAP2K2,RASD1,RBL1,SRC,TCF4,VEGFA,WNT5A
JAK/STAT Signaling	1.07	0.061	2	FOS,JUN,MAP2K2,NFKB2,RASD1
ERK/MAPK Signaling	1.06	0.0467	1.633	EIF4EBP1,FOS,ITGA5,ITGB3,ITGB7,MAP2K2,MYC,RASD1,SRC,YWHAH
TWEAK Signaling	1.06	0.0811	#NUM!	MAP3K14,NFKB2,TNFRSF25
Complement System	1.06	0.0811	#NUM!	C3,C4A/C4B,CFH
Cyclins and Cell Cycle Regulation	1.04	0.0595	#NUM!	ATR,CCNH,HDAC4,RBL1,TGFB1
PEDF Signaling	1.04	0.0595	2	MAPK13,NFKB2,RASD1,TCF4,ZEB1
FcγRIIB Signaling in B Lymphocytes	1.02	0.0588	#NUM!	CACNA2D4,CACNB1,INPP5D,ITPR3,RASD1
IL-2 Signaling	1.02	0.0656	#NUM!	FOS,JUN,MAP2K2,RASD1
Purine Nucleotides Degradation II (Aerobic)	0.996	0.105	#NUM!	ADARB2,IMPDH2
Mitochondrial L-carnitine Shuttle Pathway	0.996	0.105	#NUM!	ACSF2,CPT1A
Regulation Of The Epithelial Mesenchymal Transition In Development Pathway	0.987	0.0575	2	NFKB2,NOTCH1,SNAI1,TCF4,WNT5A
Gαi Signaling	0.975	0.05	0	ADCY4,OPRL1,RALGDS,RASD1,RGS12,SHC3,SRC
Huntington's Disease Signaling	0.967	0.0427	-0.816	CASP1,CDK5R1,DNM2,HDAC4,HIP1,JUN,PSMB10,PSMB9,PSME1,PSME2,SHC3,UBE2S
EIF2 Signaling	0.963	0.0446	0	ACTA1,DDIT3,EIF2B3,EIF3B,MAP2K2,MYC,RASD1,RPL22L1,TRIB3,VEGFA
PRPP Biosynthesis I	0.963	0.25	#NUM!	PRPS2
Spermine and Spermidine Degradation I	0.963	0.25	#NUM!	SMOX
Phenylethylamine Degradation I	0.963	0.25	#NUM!	ALDH2
Eumelanin Biosynthesis	0.963	0.25	#NUM!	MIF
Proline Biosynthesis I	0.963	0.25	#NUM!	PYCR1
Melatonin Degradation II	0.963	0.25	#NUM!	SMOX
GADD45 Signaling	0.959	0.1	#NUM!	ATR,GADD45B
Regulation of Cellular Mechanics by Calpain Protease	0.955	0.0562	#NUM!	ITGA5,ITGB3,ITGB7,RASD1,SRC
Mitochondrial Dysfunction	0.932	0.0468	#NUM!	ATP5PD,COX17,CPT1A,MT-CO1,NDUFA4L2,NDUFS5,NDUFS6,RHOT2
Crosstalk between Dendritic Cells and Natural Killer Cells	0.928	0.0549	2	ACTA1,CD40,HLA-DRA,HLA-DRB1,NFKB2
Apelin Adipocyte Signaling Pathway	0.928	0.0549	1	ADCY4,GPX1,GSTM2,MAPK13,NCF1
Pyridoxal 5'-phosphate Salvage Pathway	0.924	0.0606	#NUM!	MAP2K2,MAP3K6,PDXK,PIM1
Fc Epsilon RI Signaling	0.917	0.0508	1.342	INPP5D,LCP2,MAP2K2,MAPK13,RASD1,VAV3
PAK Signaling	0.917	0.0508	#NUM!	ITGA5,ITGB3,ITGB7,MAP2K2,MYL12B,RASD1
NGF Signaling	0.917	0.0508	2	MAP2K2,MAP3K14,MAP3K6,NFKB2,RASD1,SHC3
Ephrin Receptor Signaling	0.914	0.0448	#NUM!	EPHA2,ITGA5,ITGB3,ITGB7,MAP2K2,MAP3K14,RASD1,SRC,VEGFA
Oncostatin M Signaling	0.91	0.0698	#NUM!	MAP2K2,OSM,RASD1
Nitric Oxide Signaling in the Cardiovascular System	0.903	0.0504	2	CACNA2D4,CACNB1,ITPR3,MAP2K2,PDE1B,VEGFA
Breast Cancer Regulation by Stathmin1	0.9	0.0372	4.583	ACKR3,ADGRE2,ADGRG1,ADGRG5,CCR1,CX3CR1,FPR3,GIPR,GPR132,GPR3,GPR35,GPR65,GPR82,GPR84,JUN,MAP2K2,NFKB2,OPRL1,RASD1,SHC3,TGFB1,VEGFA
Superpathway of D-myo-inositol (1,4,5)-trisphosphate Metabolism	0.889	0.0909	#NUM!	IMPA2,INPP5D
Putrescine Degradation III	0.889	0.0909	#NUM!	ALDH2,SMOX
Remodeling of Epithelial Adherens Junctions	0.889	0.0588	#NUM!	ACTA1,CTNND1,DNM2,SRC
cAMP-mediated signaling	0.883	0.0429	1.897	ADCY4,FICD,MAP2K2,OPRL1,PDE1B,PDE4B,PDE6B,RGS12,RGS2,SRC
Proline Biosynthesis II (from Arginine)	0.87	0.2	#NUM!	PYCR1
Protein Citrullination	0.87	0.2	#NUM!	PADI2
Creatine-phosphate Biosynthesis	0.87	0.2	#NUM!	CKB
Serine Biosynthesis	0.87	0.2	#NUM!	PHGDH
Myo-inositol Biosynthesis	0.87	0.2	#NUM!	IMPA2
Citrulline-Nitric Oxide Cycle	0.87	0.2	#NUM!	ASS1
Galactose Degradation I (Leloir Pathway)	0.87	0.2	#NUM!	GALM
Folate Polyglutamylation	0.87	0.2	#NUM!	MTHFD1L
Tight Junction Signaling	0.863	0.0449	#NUM!	ACTA1,CLDN1,CLDN7,FOS,JUN,NFKB2,TGFB1,TGFBR1
Cardiomyocyte Differentiation via BMP Receptors	0.857	0.087	#NUM!	NPPB,SMAD6
Small Cell Lung Cancer Signaling	0.857	0.0521	#NUM!	HDAC4,MYC,NFKB2,RBL1,RXRA
Pyrimidine Deoxyribonucleotides De Novo Biosynthesis I	0.857	0.087	#NUM!	AK4,NME3
Death Receptor Signaling	0.857	0.0521	2.236	ACTA1,MAP3K14,NFKB2,PARP9,TNFRSF25
Circadian Rhythm Signaling	0.851	0.0414	#NUM!	ADCY4,BHLHE40,CACNA2D4,CACNB1,EIF4EBP1,ITPR3,MAP2K2,MYC,RASD1,RPTOR,SRC
Factors Promoting Cardiogenesis in Vertebrates	0.851	0.0464	2.449	LRP5,MYC,NPPB,TCF4,TGFB1,TGFBR1,WNT5A
Semaphorin Neuronal Repulsive Signaling Pathway	0.851	0.0464	0	ITGA5,ITGB3,ITGB7,MAP2K2,MYL12B,PDE4B,SEMA4D
Endocannabinoid Developing Neuron Pathway	0.833	0.048	1.342	ADCY4,MAP2K2,MAPK13,RASD1,RPTOR,SRC
p53 Signaling	0.83	0.051	#NUM!	ATR,GADD45B,HIPK2,JUN,MDM4
Salvage Pathways of Pyrimidine Ribonucleotides	0.83	0.051	2	AK4,MAP2K2,MAP3K6,NME3,PIM1
UVA-Induced MAPK Signaling	0.83	0.051	#NUM!	FOS,JUN,MAPK13,PARP9,RASD1
Tumoricidal Function of Hepatic Natural Killer Cells	0.827	0.0833	#NUM!	SERPINB9,SRGN
Dermatan Sulfate Biosynthesis (Late Stages)	0.824	0.0638	#NUM!	CHST11,DSE,HS3ST1
nNOS Signaling in Skeletal Muscle Cells	0.804	0.0625	#NUM!	CACNA2D4,CACNB1,ITPR3
Role of JAK family kinases in IL-6-type Cytokine Signaling	0.799	0.08	#NUM!	MAPK13,OSM
Arginine Biosynthesis IV	0.799	0.167	#NUM!	ASS1
Pyruvate Fermentation to Lactate	0.799	0.167	#NUM!	LDHA
Urea Cycle	0.799	0.167	#NUM!	ASS1
Arginine Degradation VI (Arginase 2 Pathway)	0.799	0.167	#NUM!	PYCR1
NAD Biosynthesis III	0.799	0.167	#NUM!	NAMPT
GDP-mannose Biosynthesis	0.799	0.167	#NUM!	MPI
Calcium Signaling	0.78	0.0417	2	ACTA1,CACNA2D4,CACNB1,HDAC4,ITPR3,LETM1,MEF2A,TNNI3,TNNT1
Role of JAK1, JAK2 and TYK2 in Interferon Signaling	0.772	0.0769	#NUM!	IFNAR2,NFKB2
Estrogen-mediated S-phase Entry	0.772	0.0769	#NUM!	MYC,RBL1
Gluconeogenesis I	0.772	0.0769	#NUM!	ENO2,GAPDH
MYC Mediated Apoptosis Signaling	0.77	0.06	#NUM!	MCL1,MYC,NFKB2
Assembly of RNA Polymerase II Complex	0.77	0.06	#NUM!	CCNH,ERCC2,GTF2E2
Neurotrophin/TRK Signaling	0.767	0.0526	#NUM!	FOS,JUN,MAP2K2,RASD1
fMLP Signaling in Neutrophils	0.764	0.0458	2	FPR3,ITPR3,MAP2K2,NCF1,NFKB2,RASD1
Apoptosis Signaling	0.754	0.0481	#NUM!	MAP2K2,MAP3K14,MCL1,NFKB2,RASD1
Xenobiotic Metabolism CAR Signaling Pathway	0.752	0.0421	1.414	ALDH2,CHST11,GSTM2,GSTM3,HS3ST1,MAP2K2,RXRA,SRC
Tryptophan Degradation X (Mammalian, via Tryptamine)	0.747	0.0741	#NUM!	ALDH2,SMOX
Glycolysis I	0.747	0.0741	#NUM!	ENO2,GAPDH
NF-κB Activation by Viruses	0.738	0.0513	#NUM!	ITGB3,MAP3K14,NFKB2,RASD1
Superpathway of Serine and Glycine Biosynthesis I	0.738	0.143	#NUM!	PHGDH
Phosphatidylcholine Biosynthesis I	0.738	0.143	#NUM!	CHKB
Adenine and Adenosine Salvage III	0.738	0.143	#NUM!	ADARB2
HOTAIR Regulatory Pathway	0.733	0.0429	1.89	MMP14,MYC,NFKB2,RBM38,TCF4,TGFB1,WNT5A
Xenobiotic Metabolism PXR Signaling Pathway	0.728	0.0415	2.828	ALDH2,CES1,CHST11,GSTM2,GSTM3,HS3ST1,RXRA,SMOX
Glutathione Redox Reactions I	0.724	0.0714	#NUM!	GPX1,GSTM2
α-Adrenergic Signaling	0.71	0.0463	#NUM!	ADCY4,ITPR3,MAP2K2,PHKG2,RASD1
Purine Ribonucleosides Degradation to Ribose-1-phosphate	0.684	0.125	#NUM!	ADARB2
Oxidative Phosphorylation	0.678	0.045	2.236	ATP5PD,COX17,MT-CO1,NDUFS5,NDUFS6
Insulin Receptor Signaling	0.676	0.0429	1	EIF2B3,EIF4EBP1,INPP5D,MAP2K2,RASD1,RPTOR
Prostate Cancer Signaling	0.666	0.0446	#NUM!	HDAC4,MAP2K2,NFKB2,RASD1,RBL1
Antioxidant Action of Vitamin C	0.666	0.0446	#NUM!	MAPK13,NFKB2,SLC2A14,SLC2A3,SLC2A5
TR/RXR Activation	0.662	0.0476	#NUM!	RAB3B,RXRA,SLC16A3,TBL1XR1
VEGF Family Ligand-Receptor Interactions	0.662	0.0476	#NUM!	FOS,MAP2K2,RASD1,VEGFA
Role of MAPK Signaling in Promoting the Pathogenesis of Influenza	0.656	0.0442	2.236	JUN,MAP2K2,MAPK13,NFKB2,RASD1
Phosphatidylethanolamine Biosynthesis II	0.64	0.111	#NUM!	CHKB
Dopamine Degradation	0.636	0.0625	#NUM!	ALDH2,SMOX
Endometrial Cancer Signaling	0.613	0.05	#NUM!	MAP2K2,MYC,RASD1
Dermatan Sulfate Biosynthesis	0.613	0.05	#NUM!	CHST11,DSE,HS3ST1
Cardiac β-adrenergic Signaling	0.609	0.0393	2.236	ADCY4,CACNA2D4,CACNB1,FICD,PDE1B,PDE4B,PDE6B
Ceramide Signaling	0.593	0.0444	#NUM!	FOS,JUN,NFKB2,RASD1
DNA Methylation and Transcriptional Repression Signaling	0.58	0.0571	#NUM!	CHD3,DNMT1
Pyrimidine Ribonucleotides Interconversion	0.58	0.0571	#NUM!	AK4,NME3
Nucleotide Excision Repair Pathway	0.58	0.0571	#NUM!	CCNH,ERCC2
Type II Diabetes Mellitus Signaling	0.565	0.0392	#NUM!	ACSF2,CACNA2D4,CACNB1,ITPR3,MAP3K14,NFKB2
Sucrose Degradation V (Mammalian)	0.564	0.0909	#NUM!	GALM
Purine Nucleotides De Novo Biosynthesis II	0.564	0.0909	#NUM!	IMPDH2
WNT/Ca+ pathway	0.561	0.0469	#NUM!	NFKB2,PDE6B,WNT5A
RHOA Signaling	0.553	0.0403	1.342	ACTA1,ARHGAP8/PRR5-ARHGAP8,MYL12B,PLEKHG5,SEPTIN3
PXR/RXR Activation	0.548	0.0462	#NUM!	CPT1A,GSTM2,RXRA
Pyrimidine Ribonucleotides De Novo Biosynthesis	0.545	0.0541	#NUM!	AK4,NME3
Glutathione-mediated Detoxification	0.545	0.0541	#NUM!	GSTM2,GSTM3
Noradrenaline and Adrenaline Degradation	0.545	0.0541	#NUM!	ALDH2,SMOX
Synaptogenesis Signaling Pathway	0.544	0.035	2.333	ADCY4,AP1G2,CACNB1,CDH17,CTNND1,EIF4EBP1,EPHA2,RASD1,SHC3,SNCG,SRC
Necroptosis Signaling Pathway	0.536	0.0382	2.449	CASP1,MERTK,PAM16,PPIF,RBL1,TOMM34
Melanocyte Development and Pigmentation Signaling	0.533	0.0417	#NUM!	ADCY4,MAP2K2,RASD1,SRC
Notch Signaling	0.53	0.0526	#NUM!	HES1,NOTCH1
Phagosome Maturation	0.521	0.0377	#NUM!	CTSH,DYNLT1,HLA-DRA,HLA-DRB1,NCF1,VPS37A
ERBB4 Signaling	0.514	0.0441	#NUM!	MAP2K2,NRG1,RASD1
Apelin Cardiomyocyte Signaling Pathway	0.506	0.0404	1	MAPK13,MYL12B,SLC9A5,TGFB1
γ-glutamyl Cycle	0.504	0.0769	#NUM!	CHAC1
Role of JAK1 and JAK3 in γc Cytokine Signaling	0.503	0.0435	#NUM!	IL4R,IL7R,RASD1
GM-CSF Signaling	0.492	0.0429	#NUM!	MAP2K2,PIM1,RASD1
p70S6K Signaling	0.489	0.0379	#NUM!	IL4R,MAP2K2,RASD1,SRC,YWHAH
GABA Receptor Signaling	0.481	0.0376	#NUM!	ADCY4,AP1G2,CACNA2D4,CACNB1,ITPR3
Urate Biosynthesis/Inosine 5'-phosphate Degradation	0.478	0.0714	#NUM!	IMPDH2
Colanic Acid Building Blocks Biosynthesis	0.478	0.0714	#NUM!	MPI
Netrin Signaling	0.471	0.0417	#NUM!	CACNA2D4,CACNB1,ITPR3
Fatty Acid Activation	0.453	0.0667	#NUM!	ACSF2
Superpathway of Citrulline Metabolism	0.453	0.0667	#NUM!	ASS1
GPCR-Mediated Integration of Enteroendocrine Signaling Exemplified by an L Cell	0.442	0.04	#NUM!	ADCY4,GIPR,ITPR3
Telomerase Signaling	0.439	0.0374	#NUM!	HDAC4,MAP2K2,MYC,RASD1
Serotonin Receptor Signaling	0.433	0.0444	#NUM!	ADCY4,SMOX
Extrinsic Prothrombin Activation Pathway	0.431	0.0625	#NUM!	THBD
Chondroitin Sulfate Degradation (Metazoa)	0.431	0.0625	#NUM!	CEMIP2
Adenosine Nucleotides Degradation II	0.431	0.0625	#NUM!	ADARB2
Parkinson's Signaling	0.431	0.0625	#NUM!	MAPK13
Axonal Guidance Signaling	0.424	0.0315	#NUM!	ADAM19,ADAM8,EPHA2,ITGA5,ITGB3,ITGB7,MAP2K2,MMP14,MYL12B,PLXNC1,RASD1,SEMA4A,SEMA4C,SEMA4D,VEGFA,WNT5A
Antiproliferative Role of Somatostatin Receptor 2	0.424	0.039	#NUM!	MAP2K2,RASD1,SRC
Role of OCT4 in Mammalian Embryonic Stem Cell Pluripotency	0.421	0.0435	#NUM!	MEF2A,TASOR
Apelin Pancreas Signaling Pathway	0.421	0.0435	#NUM!	DDIT3,NFKB2
IL-23 Signaling Pathway	0.421	0.0435	#NUM!	IL1B,NFKB2
AMPK Signaling	0.413	0.0331	#NUM!	AK4,CPT1A,DPF1,EIF4EBP1,HLTF,MAPK13,RPTOR,SMARCA4
1D-myo-inositol Hexakisphosphate Biosynthesis II (Mammalian)	0.411	0.0588	#NUM!	INPP5D
Dermatan Sulfate Degradation (Metazoa)	0.411	0.0588	#NUM!	CEMIP2
D-myo-inositol (1,3,4)-trisphosphate Biosynthesis	0.411	0.0588	#NUM!	INPP5D
Ephrin A Signaling	0.41	0.0426	#NUM!	EPHA2,VAV3
Oxytocin Signaling Pathway	0.397	0.0323	3	CACNA2D4,CACNB1,CXCL8,FOS,ITPR3,MAPK13,NFKB2,RASD1,SHC3
D-myo-inositol (1,4,5,6)-Tetrakisphosphate Biosynthesis	0.396	0.0335	2.236	ATP1A1,INPP5D,PALD1,PP2D1,PTPN22,STYXL1
D-myo-inositol (3,4,5,6)-tetrakisphosphate Biosynthesis	0.396	0.0335	2.236	ATP1A1,INPP5D,PALD1,PP2D1,PTPN22,STYXL1
Systemic Lupus Erythematosus In B Cell Signaling Pathway	0.39	0.0304	3.411	CD40,CXCL8,FCGR2A,FOS,IFNAR2,IL1A,IL1B,INPP5D,ISG15,JUN,MAP2K2,MAP3K14,MCL1,MYC,NFKB2,OSM,PAG1,RASD1,SHC3,SRC,TGFB1,TNFSF14
Spliceosomal Cycle	0.388	0.0408	#NUM!	MAGOHB,PRPF40B
Role of MAPK Signaling in the Pathogenesis of Influenza	0.382	0.0366	#NUM!	MAP2K2,MAPK13,RASD1
Dendritic Cell Maturation	0.379	0.0305	4.243	CD1D,CD40,FCGR1A,FCGR2A,FCGR3A/FCGR3B,HLA-DPA1,HLA-DPB1,HLA-DQB1,HLA-DRA,HLA-DRB1,IL1A,IL1B,IL1RN,IRF8,MAP3K14,MAPK13,NFKB2,TLR2
Melanoma Signaling	0.378	0.04	#NUM!	MAP2K2,RASD1
Chondroitin Sulfate Biosynthesis (Late Stages)	0.378	0.04	#NUM!	CHST11,HS3ST1
Endocannabinoid Neuronal Synapse Pathway	0.377	0.0336	1	ADCY4,CACNA2D4,CACNB1,ITPR3,MAPK13
γ-linolenate Biosynthesis II (Animals)	0.374	0.0526	#NUM!	ACSF2
DNA damage-induced 14-3-3σ Signaling	0.374	0.0526	#NUM!	ATR
Amyloid Processing	0.368	0.0392	#NUM!	CDK5R1,MAPK13
GPCR-Mediated Nutrient Sensing in Enteroendocrine Cells	0.362	0.0339	2	ADCY4,CACNA2D4,CACNB1,ITPR3
Sperm Motility	0.355	0.0314	2	EPHA2,ITPR3,MERTK,NPPB,PDE1B,PDE4B,SLC9A5,SRC
Histamine Degradation	0.342	0.0476	#NUM!	ALDH2
Fatty Acid α-oxidation	0.342	0.0476	#NUM!	ALDH2
Endoplasmic Reticulum Stress Pathway	0.342	0.0476	#NUM!	DDIT3
Phototransduction Pathway	0.339	0.037	#NUM!	GNGT2,PDE6B
3-phosphoinositide Degradation	0.334	0.0314	2.449	ATP1A1,INPP5D,PALD1,PP2D1,PTPN22,STYXL1
IL-15 Production	0.331	0.0325	2	EPHA2,MERTK,NFKB2,SRC
Phospholipase C Signaling	0.331	0.0295	3.873	ADCY4,FCGR2A,FNBP1,HDAC4,ITGA5,ITGB3,ITGB7,ITPR3,LCP2,MAP2K2,MEF2A,MYL12B,NFKB2,RALGDS,RASD1,RHOB,RHOF,RHOH,RHOT2,SRC
Gαs Signaling	0.331	0.0325	1	ADCY4,MAP2K2,RGS2,SRC
Glioma Signaling	0.325	0.0323	#NUM!	HDAC4,MAP2K2,RASD1,RBL1
Primary Immunodeficiency Signaling	0.321	0.0357	#NUM!	CD40,IL7R
Cell Cycle Control of Chromosomal Replication	0.321	0.0357	#NUM!	POLD1,PRIM1
D-myo-inositol-5-phosphate Metabolism	0.316	0.0308	2.236	ATP1A1,INPP5D,PALD1,PP2D1,PTPN22,STYXL1
Reelin Signaling in Neurons	0.314	0.0317	1	CDK5R1,ITGA5,MAP2K2,SRC
CNTF Signaling	0.313	0.0351	#NUM!	MAP2K2,RASD1
Role of CHK Proteins in Cell Cycle Checkpoint Control	0.313	0.0351	#NUM!	ATR,RFC5
Methionine Degradation I (to Homocysteine)	0.313	0.0435	#NUM!	AHCYL1
Vitamin-C Transport	0.313	0.0435	#NUM!	SLC2A3
T Cell Receptor Signaling	0.313	0.0293	2.828	FOS,HLA-DPA1,HLA-DPB1,HLA-DQB1,HLA-DRA,HLA-DRB1,JUN,LCP2,MAP2K2,MAPK13,NFKB2,PAG1,PTPN22,RASD1,RPTOR,SHC3,TCF4,VAV3
Apelin Cardiac Fibroblast Signaling Pathway	0.313	0.0435	#NUM!	TGFB1
GP6 Signaling Pathway	0.309	0.0315	#NUM!	COL8A2,ITGB3,LCP2,VAV3
MSP-RON Signaling Pathway	0.305	0.0345	#NUM!	ACTA1,TLR2
Chondroitin Sulfate Biosynthesis	0.305	0.0345	#NUM!	CHST11,HS3ST1
Cancer Drug Resistance By Drug Efflux	0.305	0.0345	#NUM!	MAP2K2,RASD1
Gap Junction Signaling	0.303	0.0303	#NUM!	ACTA1,ADCY4,ITPR3,MAP2K2,RASD1,SRC
IL-22 Signaling	0.3	0.0417	#NUM!	MAPK13
Ethanol Degradation IV	0.3	0.0417	#NUM!	ALDH2
Aldosterone Signaling in Epithelial Cells	0.298	0.0305	#NUM!	CRYAB,ITPR3,KCNMB1,MAP2K2,TRAP1
Retinoic acid Mediated Apoptosis Signaling	0.29	0.0333	#NUM!	PARP9,RXRA
PCP (Planar Cell Polarity) Pathway	0.29	0.0333	#NUM!	JUN,WNT5A
SPINK1 Pancreatic Cancer Pathway	0.29	0.0333	#NUM!	TGFB1,TGFBR1
Human Embryonic Stem Cell Pluripotency	0.289	0.0301	#NUM!	SMAD6,TCF4,TGFB1,TGFBR1,WNT5A
Cysteine Biosynthesis III (mammalia)	0.288	0.04	#NUM!	AHCYL1
PKCθ Signaling in T Lymphocytes	0.279	0.0287	3.162	CACNA2D4,CACNB1,FOS,HLA-DPA1,HLA-DPB1,HLA-DQB1,HLA-DRA,HLA-DRB1,ITPR3,JUN,LCP2,MAP3K14,MAP3K6,NFKB2,RASD1,VAV3
3-phosphoinositide Biosynthesis	0.275	0.0293	2.236	ATP1A1,INPP5D,PALD1,PP2D1,PTPN22,STYXL1
CCR3 Signaling in Eosinophils	0.268	0.0296	#NUM!	ITPR3,MAP2K2,MAPK13,RASD1
Neuropathic Pain Signaling In Dorsal Horn Neurons	0.257	0.0297	#NUM!	FOS,ITPR3,SRC
Induction of Apoptosis by HIV1	0.254	0.0308	#NUM!	MAP3K14,NFKB2
Mitotic Roles of Polo-Like Kinase	0.248	0.0303	#NUM!	ANAPC11,TGFB1
Role of PI3K/AKT Signaling in the Pathogenesis of Influenza	0.248	0.0303	#NUM!	MAP2K2,NFKB2
Eicosanoid Signaling	0.236	0.0294	#NUM!	ALOX5,ALOX5AP
SPINK1 General Cancer Pathway	0.23	0.029	#NUM!	MAP2K2,RASD1
Role of JAK2 in Hormone-like Cytokine Signaling	0.203	0.0294	#NUM!	HLTF
Ethanol Degradation II	0.203	0.0294	#NUM!	ALDH2
IL-9 Signaling	0.196	0.0286	#NUM!	NFKB2
Neurovascular Coupling Signaling Pathway	0	0.0178	-1	CACNA2D4,CACNB1,ITPR3,KCNMB1
Synaptic Long Term Potentiation	0	0.0233	#NUM!	ITPR3,MAP2K2,RASD1
Synaptic Long Term Depression	0	0.0256	2	CACNA2D4,CACNB1,ITPR3,MAP2K2,RASD1
Role of RIG1-like Receptors in Antiviral Innate Immunity	0	0.0217	#NUM!	NFKB2
Role of NFAT in Regulation of the Immune Response	0	0.0272	3.464	FCGR1A,FCGR2A,FCGR3A/FCGR3B,FOS,HLA-DPA1,HLA-DPB1,HLA-DQB1,HLA-DRA,HLA-DRB1,ITPR3,JUN,LCP2,MAP2K2,MEF2A,NFKB2,RASD1
CCR5 Signaling in Macrophages	0	0.016	1.342	CACNA2D4,CACNB1,CCL3,CCL4,FOS,ITPR3,JUN,MAPK13
Calcium-induced T Lymphocyte Apoptosis	0	0.0152	2.236	HLA-DPA1,HLA-DPB1,HLA-DQB1,HLA-DRA,HLA-DRB1,ITPR3,NR4A1
CTLA4 Signaling in Cytotoxic T Lymphocytes	0	0.00628	#NUM!	AP1G2,LCP2,PTPN22
T Helper Cell Differentiation	0	0.0191	#NUM!	CD40,HLA-DPA1,HLA-DPB1,HLA-DQB1,HLA-DRA,HLA-DRB1,IL4R,TGFB1,TGFBR1
CD28 Signaling in T Helper Cells	0	0.0213	2.449	FOS,HLA-DPA1,HLA-DPB1,HLA-DQB1,HLA-DRA,HLA-DRB1,ITPR3,JUN,LCP2,MAP2K2,NFKB2
IL-15 Signaling	0	0.0133	2.646	CXCL8,MAP2K2,MAPK13,MYC,NFKB2,RASD1,RPTOR
Mechanisms of Viral Exit from Host Cells	0	0.0244	#NUM!	ACTA1
Melatonin Signaling	0	0.0139	#NUM!	MAP2K2
Angiopoietin Signaling	0	0.026	#NUM!	NFKB2,RASD1
Docosahexaenoic Acid (DHA) Signaling	0	0.0263	#NUM!	IL1B
ICOS-ICOSL Signaling in T Helper Cells	0	0.0197	1.89	CD40,HLA-DPA1,HLA-DPB1,HLA-DQB1,HLA-DRA,HLA-DRB1,INPP5D,ITPR3,LCP2,NFKB2
Lipid Antigen Presentation by CD1	0	0.00481	#NUM!	AP1G2,CD1D
Cell Cycle Regulation by BTG Family Proteins	0	0.027	#NUM!	BTG2
Role of NANOG in Mammalian Embryonic Stem Cell Pluripotency	0	0.025	#NUM!	MAP2K2,RASD1,WNT5A
Growth Hormone Signaling	0	0.0282	#NUM!	FOS,IGFBP3
Type I Diabetes Mellitus Signaling	0	0.0196	2.236	HLA-DPA1,HLA-DPB1,HLA-DQB1,HLA-DRA,HLA-DRB1,IL1B,IL1RAP,MAP3K14,MAPK13,NFKB2
Basal Cell Carcinoma Signaling	0	0.0278	#NUM!	TCF4,WNT5A
Allograft Rejection Signaling	0	0.0124	#NUM!	CD40,HLA-DPA1,HLA-DPB1,HLA-DQB1,HLA-DRA,HLA-DRB1
Autoimmune Thyroid Disease Signaling	0	0.0132	#NUM!	CD40,HLA-DPA1,HLA-DPB1,HLA-DQB1,HLA-DRA,HLA-DRB1
Graft-versus-Host Disease Signaling	0	0.0179	#NUM!	HLA-DPA1,HLA-DPB1,HLA-DQB1,HLA-DRA,HLA-DRB1,IL1A,IL1B,IL1RN
Communication between Innate and Adaptive Immune Cells	0	0.0118	#NUM!	CCL3,CCL4,CD40,CXCL8,HLA-DRA,HLA-DRB1,IL1A,IL1B,IL1RN,TLR1,TLR2
Systemic Lupus Erythematosus Signaling	0	0.0225	#NUM!	CD40,FCGR1A,FCGR2A,FCGR3A/FCGR3B,FOS,IL1A,IL1B,IL1RN,INPP5D,JUN,LSM2,LSM4,PRPF40B,RASD1
CDC42 Signaling	0	0.0243	2.646	FOS,HLA-DPA1,HLA-DPB1,HLA-DQB1,HLA-DRA,HLA-DRB1,IQGAP3,ITGA5,ITGB3,ITGB7,JUN,MAPK13,MYL12B,SRC
Altered T Cell and B Cell Signaling in Rheumatoid Arthritis	0	0.0285	#NUM!	CD40,HLA-DPA1,HLA-DPB1,HLA-DQB1,HLA-DRA,HLA-DRB1,IL1A,IL1B,IL1RN,MAP3K14,NFKB2,TGFB1,TLR1,TLR2
Leptin Signaling in Obesity	0	0.0263	#NUM!	ADCY4,MAP2K2
Neuroprotective Role of THOP1 in Alzheimer's Disease	0	0.0167	#NUM!	HTRA1,ST14
Regulation of IL-2 Expression in Activated and Anergic T Lymphocytes	0	0.0174	1.414	FOS,JUN,MAP2K2,NFKB2,RASD1,TGFB1,TGFBR1,VAV3
Role of WNT/GSK-3β Signaling in the Pathogenesis of Influenza	0	0.0256	#NUM!	TCF4,WNT5A
NUR77 Signaling in T Lymphocytes	0	0.0176	1	ESRRA,HLA-DPA1,HLA-DPB1,HLA-DQB1,HLA-DRA,HLA-DRB1,MAP2K2,NR4A1,RXRA
Antiproliferative Role of TOB in T Cell Signaling	0	0.00469	#NUM!	TGFB1,TGFBR1
OX40 Signaling Pathway	0	0.0146	#NUM!	HLA-DPA1,HLA-DPB1,HLA-DQB1,HLA-DRA,HLA-DRB1,JUN,NFKB2
Intrinsic Prothrombin Activation Pathway	0	0.0238	#NUM!	THBD
Dopamine-DARPP32 Feedback in cAMP Signaling	0	0.0221	#NUM!	ADCY4,CACNA2D4,CACNB1,ITPR3
Hematopoiesis from Pluripotent Stem Cells	0	0.00452	#NUM!	CXCL8,IL1A
Transcriptional Regulatory Network in Embryonic Stem Cells	0	0.0185	#NUM!	SKIL
eNOS Signaling	0	0.0252	#NUM!	ADCY4,DNM2,ITPR3,VEGFA
nNOS Signaling in Neurons	0	0.0213	#NUM!	RASD1
Ephrin B Signaling	0	0.0139	#NUM!	VAV3
Heparan Sulfate Biosynthesis	0	0.0233	#NUM!	CHST11,HS3ST1
Heparan Sulfate Biosynthesis (Late Stages)	0	0.0253	#NUM!	CHST11,HS3ST1
Triacylglycerol Degradation	0	0.0175	#NUM!	CES1
tRNA Charging	0	0.0256	#NUM!	FARSB
Superpathway of Inositol Phosphate Compounds	0	0.0256	2.449	ATP1A1,INPP5D,PALD1,PP2D1,PTPN22,STYXL1
Serotonin Degradation	0	0.0282	#NUM!	ALDH2,SMOX
Retinol Biosynthesis	0	0.0217	#NUM!	CES1
Superpathway of Melatonin Degradation	0	0.0149	#NUM!	SMOX
Stearate Biosynthesis I (Animals)	0	0.0159	#NUM!	ACSF2
Oxidative Ethanol Degradation III	0	0.0179	#NUM!	ALDH2
Fatty Acid β-oxidation I	0	0.0278	#NUM!	ACSF2
Superpathway of Methionine Degradation	0	0.0263	#NUM!	AHCYL1
Inhibition of Matrix Metalloproteases	0	0.0256	#NUM!	MMP14
TEC Kinase Signaling	0	0.0242	3.464	ACTA1,FNBP1,FOS,ITGA5,ITGB3,ITGB7,NFKB2,RHOB,RHOF,RHOH,RHOT2,SRC,TNFRSF25,VAV3
HIPPO signaling	0	0.0118	#NUM!	YWHAH
Unfolded protein response	0	0.0111	#NUM!	DDIT3
SAPK/JNK Signaling	0	0.00398	#NUM!	JUN,RASD1
FGF Signaling	0	0.0238	#NUM!	FGF11,MAPK13
B Cell Receptor Signaling	0	0.0191	2.53	EGR1,FCGR2A,INPP5D,JUN,MAP2K2,MAP3K14,MAP3K6,MAPK13,NFKB2,PAG1,RASD1,VAV3
Dopamine Receptor Signaling	0	0.0253	#NUM!	ADCY4,SMOX
Glutamate Receptor Signaling	0	0.0152	#NUM!	SLC1A1
NF-κB Signaling	0	0.0193	2.53	CD40,IL1A,IL1B,IL1RN,MAP3K14,NFKB2,RASD1,TGFBR1,TLR1,TLR2,TNFAIP3
Gustation Pathway	0	0.0197	2	ADCY4,CACNA2D4,CACNB1,ITPR3
Iron homeostasis signaling pathway	0	0.0144	#NUM!	SLC11A1,SLC25A37
Th17 Activation Pathway	0	0.00413	#NUM!	IL1B,NFKB2
T Cell Exhaustion Signaling Pathway	0	0.023	1.633	FOS,HLA-DPA1,HLA-DPB1,HLA-DQB1,HLA-DRA,HLA-DRB1,IFNAR2,JUN,PRDM1,RASD1,TGFB1,TGFBR1,VEGFA
Systemic Lupus Erythematosus In T Cell Signaling Pathway	0	0.0266	1.213	CASP1,DNMT1,FNBP1,FOS,HLA-DPA1,HLA-DPB1,HLA-DQB1,HLA-DRA,HLA-DRB1,JUN,MAP2K2,RASD1,RHOB,RHOF,RHOH,RHOT2,RPTOR
Kinetochore Metaphase Signaling Pathway	0	0.018	#NUM!	ANAPC11,INCENP
